# The expansion and diversification of epigenetic regulatory networks underpins major transitions in the evolution of land plants

**DOI:** 10.1101/2024.09.22.614159

**Authors:** Romy Petroll, Ranjith K. Papareddy, Rafal Krela, Alice Laigle, Quentin Riviere, Kateřina Bišová, Iva Mozgová, Michael Borg

## Abstract

Epigenetic silencing is essential for regulating gene expression and cellular diversity in eukaryotes. While DNA and H3K9 methylation silence transposable elements (TEs), H3K27me3 marks deposited by the Polycomb repressive complex 2 (PRC2) silence varying proportions of TEs and genes across different lineages. Despite the major development role epigenetic silencing plays in multicellular eukaryotes, little is known about how epigenetic regulatory networks were shaped over evolutionary time. Here, we analyse epigenomes from diverse species across the green lineage to infer the chronological epigenetic recruitment of genes during land plant evolution. We first reveal the nature of plant heterochromatin in the unicellular chlorophyte microalga *Chlorella sorokiniana* and identify several genes marked with H3K27me3, highlighting the deep origin of PRC2-regulated genes in the green lineage. By incorporating genomic phylostratigraphy, we show how genes of differing evolutionary age occupy distinct epigenetic states in plants. While young genes tend to be silenced by H3K9 methylation, genes that emerged in land plants are preferentially marked with H3K27me3, some of which form part of a common network of PRC2-repressed genes across distantly-related species. Finally, we analyse the potential recruitment of PRC2 to plant H3K27me3 domains and identify conserved DNA-binding sites of ancient transcription factor (TF) families known to interact with PRC2. Our findings shed light on the conservation and potential origin of epigenetic regulatory networks in the green lineage, while also providing insight into the evolutionary dynamics and molecular triggers that underlie the adaptation and elaboration of epigenetic regulation, laying the groundwork for its future consideration in other eukaryotic lineages.
