## Supplemental Table S1 for "The expansion and diversification of epigenetic regulatory networks underpins major transitions in the evolution of land plants"

### Sheet: Table S1
Table S1: Publicly available genomic datasets used in this study. This table details the GEO accession codes for all published ChIP-seq, RNA-seq and Bisulfite-seq datasets re-analysed in this study.
This table details the GEO accession codes for all published ChIP-seq, RNA-seq and Bisulfite-seq datasets re-analysed in this study.
Type	SRA_ID	Species	Tissue	Sample type	Citation / url
RNA-seq	SRR800753	Arabidopsis thaliana	Flowers	RNA-seq	Slotte, T. et al. The Capsella rubella genome and the genomic consequences of rapid mating system evolution. Nat. Genet. 45, 831–835 (2013).
RNA-seq	SRR800754	Arabidopsis thaliana	Flowers	RNA-seq	Slotte, T. et al. The Capsella rubella genome and the genomic consequences of rapid mating system evolution. Nat. Genet. 45, 831–835 (2013).
RNA-seq	SRR1207194	Arabidopsis thaliana	Carpel	RNA-seq	Martínez-Fernández, I. et al. The effect of NGATHA altered activity on auxin signaling pathways within the Arabidopsis gynoecium. Front. Plant Sci. 5, 210 (2014).
RNA-seq	SRR1207195	Arabidopsis thaliana	Carpel	RNA-seq	Martínez-Fernández, I. et al. The effect of NGATHA altered activity on auxin signaling pathways within the Arabidopsis gynoecium. Front. Plant Sci. 5, 210 (2014).
RNA-seq	SRR1260032	Arabidopsis thaliana	Root apical meristem	RNA-seq	Kang, J. et al. Suppression of Photosynthetic Gene Expression in Roots Is Required for Sustained Root Growth under Phosphate Deficiency. PLANT Physiol. 165, 1156–1170 (2014).
RNA-seq	SRR1260033	Arabidopsis thaliana	Root apical meristem	RNA-seq	Kang, J. et al. Suppression of Photosynthetic Gene Expression in Roots Is Required for Sustained Root Growth under Phosphate Deficiency. PLANT Physiol. 165, 1156–1170 (2014).
RNA-seq	SRR949956	Arabidopsis thaliana	Shoot apical meristem	RNA-seq	Nozue, K. et al. Shade Avoidance Components and Pathways in Adult Plants Revealed by Phenotypic Profiling. PLOS Genet. 11, e1004953 (2015).
RNA-seq	SRR949965	Arabidopsis thaliana	Shoot apical meristem	RNA-seq	Nozue, K. et al. Shade Avoidance Components and Pathways in Adult Plants Revealed by Phenotypic Profiling. PLOS Genet. 11, e1004953 (2015).
RNA-seq	SRR949988	Arabidopsis thaliana	Shoot apical meristem	RNA-seq	Nozue, K. et al. Shade Avoidance Components and Pathways in Adult Plants Revealed by Phenotypic Profiling. PLOS Genet. 11, e1004953 (2015).
RNA-seq	SRR949989	Arabidopsis thaliana	Shoot apical meristem	RNA-seq	Nozue, K. et al. Shade Avoidance Components and Pathways in Adult Plants Revealed by Phenotypic Profiling. PLOS Genet. 11, e1004953 (2015).
RNA-seq	SRR515073	Arabidopsis thaliana	Seedling	RNA-seq	https://www.ncbi.nlm.nih.gov/sra/SRX152590[accn]
RNA-seq	SRR515074	Arabidopsis thaliana	Seedling	RNA-seq	https://www.ncbi.nlm.nih.gov/sra/SRX154901[accn]
RNA-seq	SRR527164	Arabidopsis thaliana	Seedling	RNA-seq	https://www.ncbi.nlm.nih.gov//bioproject/PRJNA171024
RNA-seq	SRR527165	Arabidopsis thaliana	Seedling	RNA-seq	https://www.ncbi.nlm.nih.gov//bioproject/PRJNA171024
RNA-seq	SRR493097	Arabidopsis thaliana	Leaf	RNA-seq	Dowen, R. H. et al. Widespread dynamic DNA methylation in response to biotic stress. Proc. Natl. Acad. Sci. 109, E2183–E2191 (2012).
RNA-seq	SRR493098	Arabidopsis thaliana	Leaf	RNA-seq	Dowen, R. H. et al. Widespread dynamic DNA methylation in response to biotic stress. Proc. Natl. Acad. Sci. 109, E2183–E2191 (2012).
RNA-seq	SRR493101	Arabidopsis thaliana	Leaf	RNA-seq	Dowen, R. H. et al. Widespread dynamic DNA methylation in response to biotic stress. Proc. Natl. Acad. Sci. 109, E2183–E2191 (2012).
RNA-seq	SRR1046909	Arabidopsis thaliana	Roots	RNA-seq	https://www.ncbi.nlm.nih.gov/bioproject/PRJNA231089
RNA-seq	SRR1046910	Arabidopsis thaliana	Roots	RNA-seq	https://www.ncbi.nlm.nih.gov/bioproject/PRJNA231089
RNA-seq	SRR5227391	Arabidopsis thaliana	Dry seeds	RNA-seq	Narsai, R. et al. Extensive transcriptomic and epigenomic remodelling occurs during Arabidopsis thaliana germination. Genome Biol. 18, 172 (2017).
RNA-seq	SRR5227392	Arabidopsis thaliana	Dry seeds	RNA-seq	Narsai, R. et al. Extensive transcriptomic and epigenomic remodelling occurs during Arabidopsis thaliana germination. Genome Biol. 18, 172 (2017).
RNA-seq	SRR5227393	Arabidopsis thaliana	Dry seeds	RNA-seq	Narsai, R. et al. Extensive transcriptomic and epigenomic remodelling occurs during Arabidopsis thaliana germination. Genome Biol. 18, 172 (2017).
RNA-seq	SRR7985404	Arabidopsis thaliana	14h zygotes	RNA-seq	Zhao, P. et al. Two-Step Maternal-to-Zygotic Transition with Two-Phase Parental Genome Contributions. Dev. Cell (2019). doi:10.1016/J.DEVCEL.2019.04.016
RNA-seq	SRR7985405	Arabidopsis thaliana	14h zygotes	RNA-seq	Zhao, P. et al. Two-Step Maternal-to-Zygotic Transition with Two-Phase Parental Genome Contributions. Dev. Cell (2019). doi:10.1016/J.DEVCEL.2019.04.017
RNA-seq	SRR7985406	Arabidopsis thaliana	14h zygotes	RNA-seq	Zhao, P. et al. Two-Step Maternal-to-Zygotic Transition with Two-Phase Parental Genome Contributions. Dev. Cell (2019). doi:10.1016/J.DEVCEL.2019.04.018
RNA-seq	SRR7985407	Arabidopsis thaliana	24h zygotes	RNA-seq	Zhao, P. et al. Two-Step Maternal-to-Zygotic Transition with Two-Phase Parental Genome Contributions. Dev. Cell (2019). doi:10.1016/J.DEVCEL.2019.04.019
RNA-seq	SRR7985408	Arabidopsis thaliana	24h zygotes	RNA-seq	Zhao, P. et al. Two-Step Maternal-to-Zygotic Transition with Two-Phase Parental Genome Contributions. Dev. Cell (2019). doi:10.1016/J.DEVCEL.2019.04.020
RNA-seq	SRR7985409	Arabidopsis thaliana	24h zygotes	RNA-seq	Zhao, P. et al. Two-Step Maternal-to-Zygotic Transition with Two-Phase Parental Genome Contributions. Dev. Cell (2019). doi:10.1016/J.DEVCEL.2019.04.021
RNA-seq	SRR7985410	Arabidopsis thaliana	1-cell embryo	RNA-seq	Zhao, P. et al. Two-Step Maternal-to-Zygotic Transition with Two-Phase Parental Genome Contributions. Dev. Cell (2019). doi:10.1016/J.DEVCEL.2019.04.022
RNA-seq	SRR7985411	Arabidopsis thaliana	1-cell embryo	RNA-seq	Zhao, P. et al. Two-Step Maternal-to-Zygotic Transition with Two-Phase Parental Genome Contributions. Dev. Cell (2019). doi:10.1016/J.DEVCEL.2019.04.023
RNA-seq	SRR7985412	Arabidopsis thaliana	1-cell embryo	RNA-seq	Zhao, P. et al. Two-Step Maternal-to-Zygotic Transition with Two-Phase Parental Genome Contributions. Dev. Cell (2019). doi:10.1016/J.DEVCEL.2019.04.024
RNA-seq	SRR7985413	Arabidopsis thaliana	32-cell embryo	RNA-seq	Zhao, P. et al. Two-Step Maternal-to-Zygotic Transition with Two-Phase Parental Genome Contributions. Dev. Cell (2019). doi:10.1016/J.DEVCEL.2019.04.025
RNA-seq	SRR7985414	Arabidopsis thaliana	32-cell embryo	RNA-seq	Zhao, P. et al. Two-Step Maternal-to-Zygotic Transition with Two-Phase Parental Genome Contributions. Dev. Cell (2019). doi:10.1016/J.DEVCEL.2019.04.026
RNA-seq	SRR7985415	Arabidopsis thaliana	32-cell embryo	RNA-seq	Zhao, P. et al. Two-Step Maternal-to-Zygotic Transition with Two-Phase Parental Genome Contributions. Dev. Cell (2019). doi:10.1016/J.DEVCEL.2019.04.027
RNA-seq	DRR174979	Arabidopsis thaliana	Egg	RNA-seq	Borg, M. et al. 2021. Epigenetic reprogramming rewires transcription during the alternation of generations in Arabidopsis. Elife, 10, p.e61894.
RNA-seq	DRR174980	Arabidopsis thaliana	Egg	RNA-seq	Borg, M. et al. 2021. Epigenetic reprogramming rewires transcription during the alternation of generations in Arabidopsis. Elife, 10, p.e61894.
RNA-seq	DRR174981	Arabidopsis thaliana	Egg	RNA-seq	Borg, M. et al. 2021. Epigenetic reprogramming rewires transcription during the alternation of generations in Arabidopsis. Elife, 10, p.e61894.
RNA-seq	DRR174982	Arabidopsis thaliana	Egg	RNA-seq	Borg, M. et al. 2021. Epigenetic reprogramming rewires transcription during the alternation of generations in Arabidopsis. Elife, 10, p.e61894.
RNA-seq	SRR7945266	Arabidopsis thaliana	Sperm	RNA-seq	Borg, M. et al., 2020. Targeted reprogramming of H3K27me3 resets epigenetic memory in plant paternal chromatin. Nature cell biology, 22(6), pp.621-629.
RNA-seq	SRR7945267	Arabidopsis thaliana	Sperm	RNA-seq	Borg, M. et al., 2020. Targeted reprogramming of H3K27me3 resets epigenetic memory in plant paternal chromatin. Nature cell biology, 22(6), pp.621-629.
RNA-seq	SRR7945268	Arabidopsis thaliana	Sperm	RNA-seq	Borg, M. et al., 2020. Targeted reprogramming of H3K27me3 resets epigenetic memory in plant paternal chromatin. Nature cell biology, 22(6), pp.621-629.
RNA-seq	SRR12344601	Arabidopsis thaliana	Pollen	RNA-seq	Borg, M. et al. 2021. Epigenetic reprogramming rewires transcription during the alternation of generations in Arabidopsis. Elife, 10, p.e61894.
RNA-seq	SRR12344602	Arabidopsis thaliana	Pollen	RNA-seq	Borg, M. et al. 2021. Epigenetic reprogramming rewires transcription during the alternation of generations in Arabidopsis. Elife, 10, p.e61894.
RNA-seq	SRR12344603	Arabidopsis thaliana	Pollen	RNA-seq	Borg, M. et al. 2021. Epigenetic reprogramming rewires transcription during the alternation of generations in Arabidopsis. Elife, 10, p.e61894.
RNA-seq	SRR12344598	Arabidopsis thaliana	VN	RNA-seq	Borg, M. et al. 2021. Epigenetic reprogramming rewires transcription during the alternation of generations in Arabidopsis. Elife, 10, p.e61894.
RNA-seq	SRR12344599	Arabidopsis thaliana	VN	RNA-seq	Borg, M. et al. 2021. Epigenetic reprogramming rewires transcription during the alternation of generations in Arabidopsis. Elife, 10, p.e61894.
RNA-seq	SRR12344600	Arabidopsis thaliana	VN	RNA-seq	Borg, M. et al. 2021. Epigenetic reprogramming rewires transcription during the alternation of generations in Arabidopsis. Elife, 10, p.e61894.
RNA-seq	SRR6819921	Arabidopsis thaliana	Seedlings	WT	Zhang, C. et al., 2018. Arabidopsis AGDP1 links H3K9me2 to DNA methylation in heterochromatin. Nat Commun 9 (1): 4547.
RNA-seq	SRR6819922	Arabidopsis thaliana	Seedlings	WT	Zhang, C. et al., 2018. Arabidopsis AGDP1 links H3K9me2 to DNA methylation in heterochromatin. Nat Commun 9 (1): 4547.
RNA-seq	SRR6819923	Arabidopsis thaliana	Seedlings	WT	Zhang, C. et al., 2018. Arabidopsis AGDP1 links H3K9me2 to DNA methylation in heterochromatin. Nat Commun 9 (1): 4547.
RNA-seq	SRR6819924	Arabidopsis thaliana	Seedlings	WT	Zhang, C. et al., 2018. Arabidopsis AGDP1 links H3K9me2 to DNA methylation in heterochromatin. Nat Commun 9 (1): 4547.
RNA-seq	SRR6819925	Arabidopsis thaliana	Seedlings	WT	Zhang, C. et al., 2018. Arabidopsis AGDP1 links H3K9me2 to DNA methylation in heterochromatin. Nat Commun 9 (1): 4547.
RNA-seq	SRR6819926	Arabidopsis thaliana	Seedlings	agdp1-1	Zhang, C. et al., 2018. Arabidopsis AGDP1 links H3K9me2 to DNA methylation in heterochromatin. Nat Commun 9 (1): 4547.
RNA-seq	SRR6819927	Arabidopsis thaliana	Seedlings	agdp1-2	Zhang, C. et al., 2018. Arabidopsis AGDP1 links H3K9me2 to DNA methylation in heterochromatin. Nat Commun 9 (1): 4547.
RNA-seq	SRR6819928	Arabidopsis thaliana	Seedlings	agdp1-3	Zhang, C. et al., 2018. Arabidopsis AGDP1 links H3K9me2 to DNA methylation in heterochromatin. Nat Commun 9 (1): 4547.
RNA-seq	SRR6819929	Arabidopsis thaliana	Seedlings	agdp1-4	Zhang, C. et al., 2018. Arabidopsis AGDP1 links H3K9me2 to DNA methylation in heterochromatin. Nat Commun 9 (1): 4547.
RNA-seq	SRR6819930	Arabidopsis thaliana	Seedlings	agdp1-5	Zhang, C. et al., 2018. Arabidopsis AGDP1 links H3K9me2 to DNA methylation in heterochromatin. Nat Commun 9 (1): 4547.
RNA-seq	SRR6819931	Arabidopsis thaliana	Seedlings	suvh456	Zhang, C. et al., 2018. Arabidopsis AGDP1 links H3K9me2 to DNA methylation in heterochromatin. Nat Commun 9 (1): 4547.
RNA-seq	SRR6819932	Arabidopsis thaliana	Seedlings	suvh457	Zhang, C. et al., 2018. Arabidopsis AGDP1 links H3K9me2 to DNA methylation in heterochromatin. Nat Commun 9 (1): 4547.
RNA-seq	SRR6819933	Arabidopsis thaliana	Seedlings	suvh458	Zhang, C. et al., 2018. Arabidopsis AGDP1 links H3K9me2 to DNA methylation in heterochromatin. Nat Commun 9 (1): 4547.
ChIP-seq	ERR970478	Arabidopsis thaliana	Leaf	Histone H3	Baerenfaller, K. et al., 2016. Diurnal changes in the histone H3 signature H3K9ac| H3K27ac| H3S28p are associated with diurnal gene expression in Arabidopsis. Plant, cell & environment, 39(11), pp.2557-2569.
ChIP-seq	ERR970479	Arabidopsis thaliana	Leaf	Histone H3	Baerenfaller, K. et al., 2016. Diurnal changes in the histone H3 signature H3K9ac| H3K27ac| H3S28p are associated with diurnal gene expression in Arabidopsis. Plant, cell & environment, 39(11), pp.2557-2569.
ChIP-seq	ERR970480	Arabidopsis thaliana	Leaf	Histone H3	Baerenfaller, K. et al., 2016. Diurnal changes in the histone H3 signature H3K9ac| H3K27ac| H3S28p are associated with diurnal gene expression in Arabidopsis. Plant, cell & environment, 39(11), pp.2557-2569.
ChIP-seq	ERR970481	Arabidopsis thaliana	Leaf	Histone H3	Baerenfaller, K. et al., 2016. Diurnal changes in the histone H3 signature H3K9ac| H3K27ac| H3S28p are associated with diurnal gene expression in Arabidopsis. Plant, cell & environment, 39(11), pp.2557-2569.
ChIP-seq	ERR970486	Arabidopsis thaliana	Leaf	Input	Baerenfaller, K. et al., 2016. Diurnal changes in the histone H3 signature H3K9ac| H3K27ac| H3S28p are associated with diurnal gene expression in Arabidopsis. Plant, cell & environment, 39(11), pp.2557-2569.
ChIP-seq	ERR970487	Arabidopsis thaliana	Leaf	Input	Baerenfaller, K. et al., 2016. Diurnal changes in the histone H3 signature H3K9ac| H3K27ac| H3S28p are associated with diurnal gene expression in Arabidopsis. Plant, cell & environment, 39(11), pp.2557-2569.
ChIP-seq	ERR970488	Arabidopsis thaliana	Leaf	Input	Baerenfaller, K. et al., 2016. Diurnal changes in the histone H3 signature H3K9ac| H3K27ac| H3S28p are associated with diurnal gene expression in Arabidopsis. Plant, cell & environment, 39(11), pp.2557-2569.
ChIP-seq	ERR970489	Arabidopsis thaliana	Leaf	Input	Baerenfaller, K. et al., 2016. Diurnal changes in the histone H3 signature H3K9ac| H3K27ac| H3S28p are associated with diurnal gene expression in Arabidopsis. Plant, cell & environment, 39(11), pp.2557-2569.
ChIP-seq	ERR970534	Arabidopsis thaliana	Leaf	H3K9me2	Baerenfaller, K. et al., 2016. Diurnal changes in the histone H3 signature H3K9ac| H3K27ac| H3S28p are associated with diurnal gene expression in Arabidopsis. Plant, cell & environment, 39(11), pp.2557-2569.
ChIP-seq	ERR970535	Arabidopsis thaliana	Leaf	H3K9me2	Baerenfaller, K. et al., 2016. Diurnal changes in the histone H3 signature H3K9ac| H3K27ac| H3S28p are associated with diurnal gene expression in Arabidopsis. Plant, cell & environment, 39(11), pp.2557-2569.
ChIP-seq	ERR970536	Arabidopsis thaliana	Leaf	H3K9me2	Baerenfaller, K. et al., 2016. Diurnal changes in the histone H3 signature H3K9ac| H3K27ac| H3S28p are associated with diurnal gene expression in Arabidopsis. Plant, cell & environment, 39(11), pp.2557-2569.
ChIP-seq	ERR970537	Arabidopsis thaliana	Leaf	H3K9me2	Baerenfaller, K. et al., 2016. Diurnal changes in the histone H3 signature H3K9ac| H3K27ac| H3S28p are associated with diurnal gene expression in Arabidopsis. Plant, cell & environment, 39(11), pp.2557-2569.
ChIP-seq	ERR970510	Arabidopsis thaliana	Leaf	H3K27me3	Baerenfaller, K. et al., 2016. Diurnal changes in the histone H3 signature H3K9ac| H3K27ac| H3S28p are associated with diurnal gene expression in Arabidopsis. Plant, cell & environment, 39(11), pp.2557-2569.
ChIP-seq	ERR970511	Arabidopsis thaliana	Leaf	H3K27me3	Baerenfaller, K. et al., 2016. Diurnal changes in the histone H3 signature H3K9ac| H3K27ac| H3S28p are associated with diurnal gene expression in Arabidopsis. Plant, cell & environment, 39(11), pp.2557-2569.
ChIP-seq	ERR970512	Arabidopsis thaliana	Leaf	H3K27me3	Baerenfaller, K. et al., 2016. Diurnal changes in the histone H3 signature H3K9ac| H3K27ac| H3S28p are associated with diurnal gene expression in Arabidopsis. Plant, cell & environment, 39(11), pp.2557-2569.
ChIP-seq	ERR970513	Arabidopsis thaliana	Leaf	H3K27me3	Baerenfaller, K. et al., 2016. Diurnal changes in the histone H3 signature H3K9ac| H3K27ac| H3S28p are associated with diurnal gene expression in Arabidopsis. Plant, cell & environment, 39(11), pp.2557-2569.
ChIP-seq	ERR970518	Arabidopsis thaliana	Leaf	H3K4me3	Baerenfaller, K. et al., 2016. Diurnal changes in the histone H3 signature H3K9ac| H3K27ac| H3S28p are associated with diurnal gene expression in Arabidopsis. Plant, cell & environment, 39(11), pp.2557-2569.
ChIP-seq	ERR970519	Arabidopsis thaliana	Leaf	H3K4me3	Baerenfaller, K. et al., 2016. Diurnal changes in the histone H3 signature H3K9ac| H3K27ac| H3S28p are associated with diurnal gene expression in Arabidopsis. Plant, cell & environment, 39(11), pp.2557-2569.
ChIP-seq	ERR970520	Arabidopsis thaliana	Leaf	H3K4me3	Baerenfaller, K. et al., 2016. Diurnal changes in the histone H3 signature H3K9ac| H3K27ac| H3S28p are associated with diurnal gene expression in Arabidopsis. Plant, cell & environment, 39(11), pp.2557-2569.
ChIP-seq	ERR970521	Arabidopsis thaliana	Leaf	H3K4me3	Baerenfaller, K. et al., 2016. Diurnal changes in the histone H3 signature H3K9ac| H3K27ac| H3S28p are associated with diurnal gene expression in Arabidopsis. Plant, cell & environment, 39(11), pp.2557-2569.
ChIP-seq	ERR4851395	Arabidopsis thaliana	Seedlings	Input	Antunez-Sanchez, J. et al., 2020. A new role for histone demethylases in the maintenance of plant genome integrity. Elife, 9, p.e58533.
ChIP-seq	ERR4851403	Arabidopsis thaliana	Seedlings	H3K27me1	Antunez-Sanchez, J. et al., 2020. A new role for histone demethylases in the maintenance of plant genome integrity. Elife, 9, p.e58533.
ChIP-seq	SRR8742395	Oryza sativa, subsp japonica	Leaf	Input	Lu, Z. et al., 2019. The prevalence, evolution and chromatin signatures of plant regulatory elements. Nature Plants, 5(12), pp.1250-1259.
ChIP-seq	SRR8742388	Oryza sativa, subsp japonica	Leaf	H3	Lu, Z. et al., 2019. The prevalence, evolution and chromatin signatures of plant regulatory elements. Nature Plants, 5(12), pp.1250-1259.
ChIP-seq	SRR8742389	Oryza sativa, subsp japonica	Leaf	H3K27me3	Lu, Z. et al., 2019. The prevalence, evolution and chromatin signatures of plant regulatory elements. Nature Plants, 5(12), pp.1250-1259.
ChIP-seq	SRR8742392	Oryza sativa, subsp japonica	Leaf	H3K4me3	Lu, Z. et al., 2019. The prevalence, evolution and chromatin signatures of plant regulatory elements. Nature Plants, 5(12), pp.1250-1259.
ChIP-seq	SRR10751653	Oryza sativa, subsp japonica	Leaf	H3K9me2	Zhao, L. et al., 2020. Integrative analysis of reference epigenomes in 20 rice varieties. Nat. Commun. 11, 2658.
ChIP-seq	SRR10751654	Oryza sativa, subsp japonica	Leaf	H3K9me2	Zhao, L. et al., 2020. Integrative analysis of reference epigenomes in 20 rice varieties. Nat. Commun. 11, 2658.
ChIP-seq	SRR8742371	Spirodela polyrhiza	Whole plant	Input	Lu, Z. et al., 2019. The prevalence, evolution and chromatin signatures of plant regulatory elements. Nature Plants, 5(12), pp.1250-1259.
ChIP-seq	SRR8742364	Spirodela polyrhiza	Whole plant	H3	Lu, Z. et al., 2019. The prevalence, evolution and chromatin signatures of plant regulatory elements. Nature Plants, 5(12), pp.1250-1259.
ChIP-seq	SRR8742365	Spirodela polyrhiza	Whole plant	H3K27me3	Lu, Z. et al., 2019. The prevalence, evolution and chromatin signatures of plant regulatory elements. Nature Plants, 5(12), pp.1250-1259.
ChIP-seq	SRR8742368	Spirodela polyrhiza	Whole plant	H3K4me3	Lu, Z. et al., 2019. The prevalence, evolution and chromatin signatures of plant regulatory elements. Nature Plants, 5(12), pp.1250-1259.
ChIP-seq	SRR13021613	Spirodela polyrhiza	Whole plant	Input	Harkess, A. et al., 2024. The unusual predominance of maintenance DNA methylation in Spirodela polyrhiza. G3: Genes, Genomes, Genetics, 14(4), p.jkae004.
ChIP-seq	SRR13021614	Spirodela polyrhiza	Whole plant	Input	Harkess, A. et al., 2024. The unusual predominance of maintenance DNA methylation in Spirodela polyrhiza. G3: Genes, Genomes, Genetics, 14(4), p.jkae004.
ChIP-seq	SRR13021615	Spirodela polyrhiza	Whole plant	Input	Harkess, A. et al., 2024. The unusual predominance of maintenance DNA methylation in Spirodela polyrhiza. G3: Genes, Genomes, Genetics, 14(4), p.jkae004.
ChIP-seq	SRR13021616	Spirodela polyrhiza	Whole plant	Input	Harkess, A. et al., 2024. The unusual predominance of maintenance DNA methylation in Spirodela polyrhiza. G3: Genes, Genomes, Genetics, 14(4), p.jkae004.
ChIP-seq	SRR13021608	Spirodela polyrhiza	Whole plant	H3K9me2	Harkess, A. et al., 2024. The unusual predominance of maintenance DNA methylation in Spirodela polyrhiza. G3: Genes, Genomes, Genetics, 14(4), p.jkae004.
ChIP-seq	SRR13021609	Spirodela polyrhiza	Whole plant	H3K9me2	Harkess, A. et al., 2024. The unusual predominance of maintenance DNA methylation in Spirodela polyrhiza. G3: Genes, Genomes, Genetics, 14(4), p.jkae004.
ChIP-seq	SRR13021610	Spirodela polyrhiza	Whole plant	H3K9me2	Harkess, A. et al., 2024. The unusual predominance of maintenance DNA methylation in Spirodela polyrhiza. G3: Genes, Genomes, Genetics, 14(4), p.jkae004.
ChIP-seq	SRR13021611	Spirodela polyrhiza	Whole plant	H3K9me2	Harkess, A. et al., 2024. The unusual predominance of maintenance DNA methylation in Spirodela polyrhiza. G3: Genes, Genomes, Genetics, 14(4), p.jkae004.
ChIP-seq	SRR765953	Physcomitrium patens	Gametophore	Input	Widiez, T. et al., 2014. The chromatin landscape of the moss Physcomitrella patens and its dynamics during development and drought stress. The Plant Journal, 79(1), pp.67-81.
ChIP-seq	SRR765954	Physcomitrium patens	Gametophore	H3	Widiez, T. et al., 2014. The chromatin landscape of the moss Physcomitrella patens and its dynamics during development and drought stress. The Plant Journal, 79(1), pp.67-81.
ChIP-seq	SRR765958	Physcomitrium patens	Gametophore	H3K9me2	Widiez, T. et al., 2014. The chromatin landscape of the moss Physcomitrella patens and its dynamics during development and drought stress. The Plant Journal, 79(1), pp.67-81.
ChIP-seq	DRR151571	Physcomitrium patens	Gametophore	H3	Ishikawa, M. et al., 2019. Physcomitrella STEMIN transcription factor induces stem cell formation with epigenetic reprogramming. Nature Plants, 5(7), pp.681-690.
ChIP-seq	DRR151577	Physcomitrium patens	Gametophore	H3	Ishikawa, M. et al., 2019. Physcomitrella STEMIN transcription factor induces stem cell formation with epigenetic reprogramming. Nature Plants, 5(7), pp.681-690.
ChIP-seq	DRR151572	Physcomitrium patens	Gametophore	H3K4me3	Ishikawa, M. et al., 2019. Physcomitrella STEMIN transcription factor induces stem cell formation with epigenetic reprogramming. Nature Plants, 5(7), pp.681-690.
ChIP-seq	DRR151578	Physcomitrium patens	Gametophore	H3K4me3	Ishikawa, M. et al., 2019. Physcomitrella STEMIN transcription factor induces stem cell formation with epigenetic reprogramming. Nature Plants, 5(7), pp.681-690.
ChIP-seq	DRR151573	Physcomitrium patens	Gametophore	H3K27me3	Ishikawa, M. et al., 2019. Physcomitrella STEMIN transcription factor induces stem cell formation with epigenetic reprogramming. Nature Plants, 5(7), pp.681-690.
ChIP-seq	DRR151579	Physcomitrium patens	Gametophore	H3K27me3	Ishikawa, M. et al., 2019. Physcomitrella STEMIN transcription factor induces stem cell formation with epigenetic reprogramming. Nature Plants, 5(7), pp.681-690.
ChIP-seq	SRR22428113	Anthoceros agrestis	Gametophyte thallus	Input	Hisanaga, T. et al., 2023. The ancestral chromatin landscape of land plants. New Phytologist, 240(5), pp.2085-2101.
ChIP-seq	SRR22428114	Anthoceros agrestis	Gametophyte thallus	Input	Hisanaga, T. et al., 2023. The ancestral chromatin landscape of land plants. New Phytologist, 240(5), pp.2085-2101.
ChIP-seq	SRR22428124	Anthoceros agrestis	Gametophyte thallus	Input	Hisanaga, T. et al., 2023. The ancestral chromatin landscape of land plants. New Phytologist, 240(5), pp.2085-2101.
ChIP-seq	SRR22428125	Anthoceros agrestis	Gametophyte thallus	Input	Hisanaga, T. et al., 2023. The ancestral chromatin landscape of land plants. New Phytologist, 240(5), pp.2085-2101.
ChIP-seq	SRR22428127	Anthoceros agrestis	Gametophyte thallus	Input	Hisanaga, T. et al., 2023. The ancestral chromatin landscape of land plants. New Phytologist, 240(5), pp.2085-2101.
ChIP-seq	SRR22428132	Anthoceros agrestis	Gametophyte thallus	Input	Hisanaga, T. et al., 2023. The ancestral chromatin landscape of land plants. New Phytologist, 240(5), pp.2085-2101.
ChIP-seq	SRR22428111	Anthoceros agrestis	Gametophyte thallus	H3	Hisanaga, T. et al., 2023. The ancestral chromatin landscape of land plants. New Phytologist, 240(5), pp.2085-2101.
ChIP-seq	SRR22428112	Anthoceros agrestis	Gametophyte thallus	H3	Hisanaga, T. et al., 2023. The ancestral chromatin landscape of land plants. New Phytologist, 240(5), pp.2085-2101.
ChIP-seq	SRR22428121	Anthoceros agrestis	Gametophyte thallus	H3	Hisanaga, T. et al., 2023. The ancestral chromatin landscape of land plants. New Phytologist, 240(5), pp.2085-2101.
ChIP-seq	SRR22428122	Anthoceros agrestis	Gametophyte thallus	H3	Hisanaga, T. et al., 2023. The ancestral chromatin landscape of land plants. New Phytologist, 240(5), pp.2085-2101.
ChIP-seq	SRR22428126	Anthoceros agrestis	Gametophyte thallus	H3	Hisanaga, T. et al., 2023. The ancestral chromatin landscape of land plants. New Phytologist, 240(5), pp.2085-2101.
ChIP-seq	SRR22428131	Anthoceros agrestis	Gametophyte thallus	H3	Hisanaga, T. et al., 2023. The ancestral chromatin landscape of land plants. New Phytologist, 240(5), pp.2085-2101.
ChIP-seq	SRR22428123	Anthoceros agrestis	Gametophyte thallus	H3K9me1	Hisanaga, T. et al., 2023. The ancestral chromatin landscape of land plants. New Phytologist, 240(5), pp.2085-2101.
ChIP-seq	SRR22428130	Anthoceros agrestis	Gametophyte thallus	H3K9me1	Hisanaga, T. et al., 2023. The ancestral chromatin landscape of land plants. New Phytologist, 240(5), pp.2085-2101.
ChIP-seq	SRR22428109	Anthoceros agrestis	Gametophyte thallus	H3K4me3	Hisanaga, T. et al., 2023. The ancestral chromatin landscape of land plants. New Phytologist, 240(5), pp.2085-2101.
ChIP-seq	SRR22428110	Anthoceros agrestis	Gametophyte thallus	H3K4me3	Hisanaga, T. et al., 2023. The ancestral chromatin landscape of land plants. New Phytologist, 240(5), pp.2085-2101.
ChIP-seq	SRR22428119	Anthoceros agrestis	Gametophyte thallus	H3K4me3	Hisanaga, T. et al., 2023. The ancestral chromatin landscape of land plants. New Phytologist, 240(5), pp.2085-2101.
ChIP-seq	SRR22428120	Anthoceros agrestis	Gametophyte thallus	H3K4me3	Hisanaga, T. et al., 2023. The ancestral chromatin landscape of land plants. New Phytologist, 240(5), pp.2085-2101.
ChIP-seq	SRR22428105	Anthoceros agrestis	Gametophyte thallus	H3K27me3	Hisanaga, T. et al., 2023. The ancestral chromatin landscape of land plants. New Phytologist, 240(5), pp.2085-2101.
ChIP-seq	SRR22428106	Anthoceros agrestis	Gametophyte thallus	H3K27me3	Hisanaga, T. et al., 2023. The ancestral chromatin landscape of land plants. New Phytologist, 240(5), pp.2085-2101.
ChIP-seq	SRR22428115	Anthoceros agrestis	Gametophyte thallus	H3K27me3	Hisanaga, T. et al., 2023. The ancestral chromatin landscape of land plants. New Phytologist, 240(5), pp.2085-2101.
ChIP-seq	SRR22428116	Anthoceros agrestis	Gametophyte thallus	H3K27me3	Hisanaga, T. et al., 2023. The ancestral chromatin landscape of land plants. New Phytologist, 240(5), pp.2085-2101.
BS-seq	SRR8404546	Arabidopsis thaliana, Col-0	Leaves	DNA methylation	Gallego-Bartolome, J. et al., 2019. Co-targeting RNA polymerases IV and V promotes efficient De Novo DNA methylation in Arabidopsis. Cell 176, 1068–1082
BS-seq	SRR8404547	Arabidopsis thaliana, Col-0	Leaves	DNA methylation	Gallego-Bartolome, J. et al., 2019. Co-targeting RNA polymerases IV and V promotes efficient De Novo DNA methylation in Arabidopsis. Cell 176, 1068–1082
BS-seq	SRR13021617	Spirodela polyrhiza, 9509	Whole plant	DNA methylation	Harkess, A. et al., 2024. The unusual predominance of maintenance DNA methylation in Spirodela polyrhiza. G3: Genes, Genomes, Genetics, 14(4), p.jkae004.
BS-seq	SRR7647623	Physcomitrium patens, Gransden 2004	Protonema tissue	DNA methylation	Yaari, R., Katz, A., Domb, K. et al., 2019. RdDM-independent de novo and heterochromatin DNA methylation by plant CMT and DNMT3 orthologs. Nat Commun 10, 1613
BS-seq	SRR9070094	Oryza sativa, subsp japonica	4-week-old seedlings	DNA methylation	Xu, L. et al., 2020. Regulation of rice tillering by RNA-directed DNA methylation at miniature inverted-repeat transposable elements. Mol. plant 13, 851–863
BS-seq	SRR9070095	Oryza sativa, subsp japonica	4-week-old seedlings	DNA methylation	Xu, L. et al., 2020. Regulation of rice tillering by RNA-directed DNA methylation at miniature inverted-repeat transposable elements. Mol. plant 13, 851–863
BS-seq	SRR9070096	Oryza sativa, subsp japonica	4-week-old seedlings	DNA methylation	Xu, L. et al., 2020. Regulation of rice tillering by RNA-directed DNA methylation at miniature inverted-repeat transposable elements. Mol. plant 13, 851–863
