## Supplemental Table S3 for "The expansion and diversification of epigenetic regulatory networks underpins major transitions in the evolution of land plants"

### Sheet: chlorella
Table S3: Statistical summary in support of main Figure 2
Each tab shows the statistcal data for each species
phylorank	H3K27me3			H3K9me2
	adjusted p-value	odds ratio		adjusted p-value	odds ratio
Cellular organisms	1.45909e-09	0.683661		0.10624	1.25599
Eukaryota	1.96147e-09	0.561651		0.0364212	1.40279
Viridiplantae	6.18917e-06	0.421175		0.60425	0.613692
Chlorophyta	1	0.878933		1	0.818008
Trebouxiophyceae	1	0.949227		1	0.821369
Chlorellaceae	0.472148	0.861087		0.760316	0.797026
Chlorella	0.0433298	1.55429		1	0.850084
Chlorella sorokiniana	8.74623e-47	2.36109		0.190254	0.764733
	X-squared	269.47		X-squared	22.159
	df	7		df	7
	p-value	< 2.2e-16		p-value	0.002385

### Sheet: anthoceros
Table S3: Statistical summary in support of main Figure 2
Each tab shows the statistcal data for each species
phylorank	H3K27me3			H3K9me1			H3K27me1
	adjusted p-value	odds ratio		adjusted p-value	odds ratio		adjusted p-value	odds ratio
Cellular organisms	1.0872e-20	0.731835		5.63162e-242	0.288295		7.36371e-192	0.301141
Eukaryota	4.23473e-46	0.481006		2.82252e-100	0.312533		1.52939e-72	0.349773
Viridiplantae	7.32317e-09	0.401139		6.26027e-24	0.139894		6.51172e-16	0.207888
Streptophyta	1.2311e-06	0.540583		6.42606e-15	0.359069		1.95095e-08	0.462308
Streptophytina	0.0106357	0.857856		3.85012e-45	0.458424		5.71049e-38	0.457763
Anthoceros agrestis	3.73815e-104	1.86788		0	4.78879		0	4.4502
	X-squared	541.14		X-squared	2621.7		X-squared	2044.3
	df	5		df	5		df	5
	p-value	< 2.2e-16		p-value	< 2.2e-16		p-value	< 2.2e-16

### Sheet: moss
Table S3: Statistical summary in support of main Figure 2
Each tab shows the statistcal data for each species
phylorank	H3K27me3			H3K9me2
	adjusted p-value	odds ratio		adjusted p-value	odds ratio
Cellular organisms	5.07885e-09	0.857575		3.61929e-07	0.556209
Eukaryota	3.78076e-25	0.670332		1	0.856367
Viridiplantae	7.84292e-06	0.63846		1	1.22793
Streptophyta	0.0534676	0.819629		0.153416	0.373828
Streptophytina	5.70955e-08	1.22317		0.375415	0.72011
Bryopsida	1.63356e-38	1.66543		1	1.16689
Physcomitrium patens	0.00190992	1.09883		3.18204e-13	2.09063
	X-squared	354.42		X-squared	73.858
	df	6		df	6
	p-value	< 2.2e-16		p-value	6.595e-14

### Sheet: spirodela
Table S3: Statistical summary in support of main Figure 2
Each tab shows the statistcal data for each species
phylorank	H3K27me3			H3K9me2
	adjusted p-value	odds ratio		adjusted p-value	odds ratio
Cellular organisms	4.52525e-07	1.16424		1.87722e-22	0.3803
Eukaryota	5.94646e-33	0.571997		5.94948e-14	0.276027
Viridiplantae	0.000936763	0.655287		0.0458826	0.296458
Streptophytina	0.00425667	1.16741		0.00114325	0.535769
Magnoliopsida	4.47548e-13	1.37076		1	1.10394
Spirodela	1.0443e-14	1.63145		5.3407e-26	4.15147
Spirodela polyrhiza	2.88215e-12	0.809619		1.00999e-24	2.25164
	X-squared	319.22		X-squared	373.8
	df	6		df	6
	p-value	< 2.2e-16		p-value	< 2.2e-16

### Sheet: oryza
Table S3: Statistical summary in support of main Figure 2
Each tab shows the statistcal data for each species
phylorank	H3K27me3			H3K9me2
	adjusted p-value	odds ratio		adjusted p-value	odds ratio
Cellular organisms	0.0001749	1.11906		7.44628e-13	0.551121
Eukaryota	1.21071e-34	0.579145		0.00426532	0.647338
Viridiplantae	0.00022697	0.605717		0.39195	0.441143
Streptophyta	1.56231e-05	0.608604		0.512349	0.515989
Streptophytina	1	0.970742		0.000696102	0.537982
Magnoliopsida	6.50106e-06	1.20617		1	1.07058
Petrosaviidae	0.512471	1.23575		1	0.566753
Poales	0.153301	1.5269		1	0.58625
Poaceae	1.15717e-15	1.43243		0.0406234	1.41421
Oryza	0.107867	1.33842		0.000587796	2.67276
Oryza sativa	0.000313816	0.872785		2.75832e-28	2.36187
	X-squared	297.85		X-squared	217.24
	df	10		df	10
	p-value	< 2.2e-16		p-value	< 2.2e-16

### Sheet: arabidopsis
Table S3: Statistical summary in support of main Figure 2
Each tab shows the statistcal data for each species
phylorank	H3K27me3			H3K9me2			H3K27me1
	adjusted p-value	odds ratio		adjusted p-value	odds ratio		adjusted p-value	odds ratio
Cellular organisms	0.128635	0.936231		5.66048e-13	0.738393		8.64876e-14	0.793382
Eukaryota	6.70765e-42	0.580497		7.18835e-05	0.773462		1	0.951034
Viridiplantae	8.90739e-06	0.594252		0.0284333	0.611167		0.00195273	0.643383
Streptophyta	0.00249069	0.712064		0.275949	0.723399		1	0.889735
Streptophytina	1	0.997063		1	1.05246		1	0.933161
Magnoliopsida	7.02725e-32	1.48324		1.94978e-05	1.27858		4.07464e-07	1.23664
Brassicales	1.13096e-07	1.73425		0.610516	0.673263		1	1.06584
Brassicaceae	6.96958e-16	1.59855		0.00919217	1.34449		5.65044e-05	1.3514
Camelineae	0.603052	1.29126		2.70908e-07	2.46852		0.000463296	1.74499
Arabidopsis	1	0.958206		2.04277e-13	2.96147		9.45821e-06	1.8471
Arabidopsis thaliana	1	0.894718		9.93371e-25	2.69499		8.57011e-14	1.84904
	X-squared	425.66		X-squared	353.18		X-squared	211.81
	df	10		df	10		df	10
	p-value	< 2.2e-16		p-value	< 2.2e-16		p-value	< 2.2e-16
