## Supplemental Table S8 for "The expansion and diversification of epigenetic regulatory networks underpins major transitions in the evolution of land plants"

### Sheet: Arabidopsis
Table S8: Deeply-conserved PRC2-regulated network
The first table (Arabidopsis) details the H3K27me3-marked genes in Arabidopsis that form part of the PRC2-regulated network deeply-conserved across green algae and land plants shown in Figure 5B
The second table (All Orthogroups) details all the orthgroups and genes that form part of this deeply-conserved PRC2-regulated network
ID	Gene	Symbol	Computational_description	Orthogroup	Class
AT1G53540	HSP20-like chaperones superfamily protein	NA	HSP20-like chaperones superfamily protein; CONTAINS InterPro DOMAIN/s: Heat shock protein Hsp20 (InterPro:IPR002068), HSP20-like chaperone (InterPro:IPR008978); BEST Arabidopsis thaliana protein match is: heat shock protein 17.4 (TAIR:AT3G46230.1); Has 7090 Blast hits to 7089 proteins in 1610 species: Archae - 175; Bacteria - 4287; Metazoa - 66; Fungi - 302; Plants - 1606; Viruses - 0; Other Euka…	OG0000029	stress tolerance
AT2G29500	HSP20-like chaperones superfamily protein	NA	HSP20-like chaperones superfamily protein; CONTAINS InterPro DOMAIN/s: Heat shock protein Hsp20 (InterPro:IPR002068), HSP20-like chaperone (InterPro:IPR008978); BEST Arabidopsis thaliana protein match is: HSP20-like chaperones superfamily protein (TAIR:AT1G07400.1); Has 6873 Blast hits to 6873 proteins in 1575 species: Archae - 184; Bacteria - 4083; Metazoa - 80; Fungi - 309; Plants - 1622; Virus…	OG0000029	stress tolerance
AT4G10250	HSP20-like chaperones superfamily protein	ATHSP22.0	ATHSP22.0; FUNCTIONS IN: molecular_function unknown; INVOLVED IN: response to heat; LOCATED IN: endomembrane system; EXPRESSED IN: 8 plant structures; EXPRESSED DURING: M germinated pollen stage, 4 anthesis, C globular stage, petal differentiation and expansion stage; CONTAINS InterPro DOMAIN/s: Heat shock protein Hsp20 (InterPro:IPR002068), HSP20-like chaperone (InterPro:IPR008978); BEST Arabido…	OG0000029	stress tolerance
AT5G12030	heat shock protein 17.6A	HSP17.6A	heat shock protein 17.6A (HSP17.6A); FUNCTIONS IN: unfolded protein binding; INVOLVED IN: protein folding, response to high light intensity, response to hydrogen peroxide, response to heat, hyperosmotic response; LOCATED IN: cytosol; EXPRESSED IN: 10 plant structures; EXPRESSED DURING: M germinated pollen stage, 4 anthesis, C globular stage, petal differentiation and expansion stage; CONTAINS Int…	OG0000029	stress tolerance
AT1G15210	pleiotropic drug resistance 7	ABCG35	pleiotropic drug resistance 7 (PDR7); FUNCTIONS IN: ATPase activity, coupled to transmembrane movement of substances; INVOLVED IN: drug transmembrane transport; LOCATED IN: plasma membrane, chloroplast, membrane; EXPRESSED IN: 9 plant structures; EXPRESSED DURING: 4 anthesis, F mature embryo stage, petal differentiation and expansion stage, E expanded cotyledon stage, D bilateral stage; CONTAINS …	OG0000046	transporter activity
AT1G66950	pleiotropic drug resistance 11	ABCG39	pleiotropic drug resistance 11 (PDR11); FUNCTIONS IN: ATPase activity, coupled to transmembrane movement of substances; INVOLVED IN: drug transmembrane transport; LOCATED IN: membrane; EXPRESSED IN: 9 plant structures; EXPRESSED DURING: 4 anthesis, C globular stage, petal differentiation and expansion stage; CONTAINS InterPro DOMAIN/s: ATPase, AAA+ type, core (InterPro:IPR003593), ABC transporter…	OG0000046	transporter activity
AT2G29940	pleiotropic drug resistance 3	ABCG31	pleiotropic drug resistance 3 (PDR3); FUNCTIONS IN: ATPase activity, coupled to transmembrane movement of substances; INVOLVED IN: drug transmembrane transport; LOCATED IN: membrane; EXPRESSED IN: 10 plant structures; EXPRESSED DURING: L mature pollen stage, M germinated pollen stage, 4 anthesis, C globular stage, petal differentiation and expansion stage; CONTAINS InterPro DOMAIN/s: ATPase, AAA+…	OG0000046	transporter activity
AT3G16340	pleiotropic drug resistance 1	ABCG29	pleiotropic drug resistance 1 (PDR1); FUNCTIONS IN: ATPase activity, coupled to transmembrane movement of substances; INVOLVED IN: drug transmembrane transport; LOCATED IN: plasma membrane; EXPRESSED IN: 22 plant structures; EXPRESSED DURING: 13 growth stages; CONTAINS InterPro DOMAIN/s: ATPase, AAA+ type, core (InterPro:IPR003593), ABC transporter-like (InterPro:IPR003439), Plant PDR ABC transpo…	OG0000046	transporter activity
AT3G30842	pleiotropic drug resistance 10	ABCG38	pleiotropic drug resistance 10 (PDR10); FUNCTIONS IN: nucleoside-triphosphatase activity, ATPase activity, nucleotide binding, ATP binding; INVOLVED IN: drug transmembrane transport; LOCATED IN: membrane; CONTAINS InterPro DOMAIN/s: ATPase, AAA+ type, core (InterPro:IPR003593), ABC transporter-like (InterPro:IPR003439), ABC-2 type transporter (InterPro:IPR013525); BEST Arabidopsis thaliana protei…	OG0000046	transporter activity
AT1G02065	squamosa promoter binding protein-like 8	SPL8	squamosa promoter binding protein-like 8 (SPL8); CONTAINS InterPro DOMAIN/s: Transcription factor, SBP-box (InterPro:IPR004333); BEST Arabidopsis thaliana protein match is: squamosa promoter binding protein-like 2 (TAIR:AT5G43270.1); Has 903 Blast hits to 889 proteins in 57 species: Archae - 0; Bacteria - 2; Metazoa - 44; Fungi - 4; Plants - 841; Viruses - 0; Other Eukaryotes - 12 (source: NCBI B…	OG0000079	transcription factor
AT1G53160	squamosa promoter binding protein-like 4	SPL4	squamosa promoter binding protein-like 4 (SPL4); FUNCTIONS IN: DNA binding, sequence-specific DNA binding transcription factor activity; INVOLVED IN: regulation of vegetative phase change, regulation of transcription; LOCATED IN: nucleus; EXPRESSED IN: 22 plant structures; EXPRESSED DURING: 13 growth stages; CONTAINS InterPro DOMAIN/s: Squamosa promoter-binding protein (InterPro:IPR017238), Trans…	OG0000079	transcription factor
AT1G69170	Squamosa promoter-binding protein-like (SBP domain) transcription factor family protein	NA	Squamosa promoter-binding protein-like (SBP domain) transcription factor family protein; FUNCTIONS IN: DNA binding, sequence-specific DNA binding transcription factor activity; INVOLVED IN: regulation of transcription; LOCATED IN: nucleus; EXPRESSED IN: 14 plant structures; EXPRESSED DURING: 6 growth stages; CONTAINS InterPro DOMAIN/s: Transcription factor, SBP-box (InterPro:IPR004333); BEST Arab…	OG0000079	transcription factor
AT1G20500	AMP-dependent synthetase and ligase family protein	NA	AMP-dependent synthetase and ligase family protein; FUNCTIONS IN: 4-coumarate-CoA ligase activity; INVOLVED IN: phenylpropanoid metabolic process, metabolic process; CONTAINS InterPro DOMAIN/s: AMP-binding, conserved site (InterPro:IPR020845), AMP-dependent synthetase/ligase (InterPro:IPR000873); BEST Arabidopsis thaliana protein match is: AMP-dependent synthetase and ligase family protein (TAIR:…	OG0000097	metabolism
AT1G62940	acyl-CoA synthetase 5	ACOS5	acyl-CoA synthetase 5 (ACOS5); CONTAINS InterPro DOMAIN/s: AMP-dependent synthetase/ligase (InterPro:IPR000873); BEST Arabidopsis thaliana protein match is: 4-coumarate:CoA ligase 2 (TAIR:AT3G21240.1); Has 80303 Blast hits to 72777 proteins in 3663 species: Archae - 1209; Bacteria - 52830; Metazoa - 3472; Fungi - 4003; Plants - 2782; Viruses - 1; Other Eukaryotes - 16006 (source: NCBI BLink).	OG0000097	metabolism
AT1G65060	4-coumarate:CoA ligase 3	4CL3	4-coumarate:CoA ligase 3 (4CL3); CONTAINS InterPro DOMAIN/s: AMP-binding, conserved site (InterPro:IPR020845), AMP-dependent synthetase/ligase (InterPro:IPR000873); BEST Arabidopsis thaliana protein match is: 4-coumarate:CoA ligase 2 (TAIR:AT3G21240.1); Has 85516 Blast hits to 77968 proteins in 3765 species: Archae - 1155; Bacteria - 54010; Metazoa - 3516; Fungi - 4668; Plants - 2834; Viruses - 1…	OG0000097	metabolism
AT5G38120	AMP-dependent synthetase and ligase family protein	4CL8	AMP-dependent synthetase and ligase family protein; FUNCTIONS IN: 4-coumarate-CoA ligase activity; INVOLVED IN: metabolic process; EXPRESSED IN: 17 plant structures; EXPRESSED DURING: 9 growth stages; CONTAINS InterPro DOMAIN/s: AMP-binding, conserved site (InterPro:IPR020845), AMP-dependent synthetase/ligase (InterPro:IPR000873); BEST Arabidopsis thaliana protein match is: AMP-dependent syntheta…	OG0000097	metabolism
AT1G14870	PLANT CADMIUM RESISTANCE 2	PCR2	PLANT CADMIUM RESISTANCE 2 (PCR2); FUNCTIONS IN: molecular_function unknown; INVOLVED IN: response to oxidative stress; LOCATED IN: plasma membrane; EXPRESSED IN: callus; CONTAINS InterPro DOMAIN/s: Protein of unknown function Cys-rich (InterPro:IPR006461); BEST Arabidopsis thaliana protein match is: PLAC8 family protein (TAIR:AT5G35525.1); Has 803 Blast hits to 802 proteins in 112 species: Archa…	OG0000102	transporter activity
AT1G14880	PLANT CADMIUM RESISTANCE 1	PCR1	PLANT CADMIUM RESISTANCE 1 (PCR1); FUNCTIONS IN: molecular_function unknown; INVOLVED IN: biological_process unknown; LOCATED IN: vacuole; CONTAINS InterPro DOMAIN/s: Protein of unknown function Cys-rich (InterPro:IPR006461); BEST Arabidopsis thaliana protein match is: PLANT CADMIUM RESISTANCE 2 (TAIR:AT1G14870.1); Has 778 Blast hits to 777 proteins in 111 species: Archae - 0; Bacteria - 0; Metaz…	OG0000102	transporter activity
AT1G49030	PLAC8 family protein	NA	PLAC8 family protein; CONTAINS InterPro DOMAIN/s: Protein of unknown function Cys-rich (InterPro:IPR006461); BEST Arabidopsis thaliana protein match is: PLAC8 family protein (TAIR:AT3G18460.1); Has 749 Blast hits to 748 proteins in 94 species: Archae - 0; Bacteria - 0; Metazoa - 146; Fungi - 45; Plants - 538; Viruses - 0; Other Eukaryotes - 20 (source: NCBI BLink).	OG0000102	transporter activity
AT1G58320	PLAC8 family protein	NA	PLAC8 family protein; CONTAINS InterPro DOMAIN/s: Protein of unknown function Cys-rich (InterPro:IPR006461); BEST Arabidopsis thaliana protein match is: PLAC8 family protein (TAIR:AT1G68630.1); Has 648 Blast hits to 647 proteins in 80 species: Archae - 0; Bacteria - 0; Metazoa - 41; Fungi - 88; Plants - 508; Viruses - 0; Other Eukaryotes - 11 (source: NCBI BLink).	OG0000102	transporter activity
AT1G68610	PLANT CADMIUM RESISTANCE 11	PCR11	PLANT CADMIUM RESISTANCE 11 (PCR11); CONTAINS InterPro DOMAIN/s: Protein of unknown function Cys-rich (InterPro:IPR006461); BEST Arabidopsis thaliana protein match is: PLANT CADMIUM RESISTANCE 2 (TAIR:AT1G14870.1); Has 766 Blast hits to 765 proteins in 102 species: Archae - 0; Bacteria - 0; Metazoa - 91; Fungi - 89; Plants - 558; Viruses - 0; Other Eukaryotes - 28 (source: NCBI BLink).	OG0000102	transporter activity
AT1G68630	PLAC8 family protein	NA	PLAC8 family protein; CONTAINS InterPro DOMAIN/s: Protein of unknown function Cys-rich (InterPro:IPR006461); BEST Arabidopsis thaliana protein match is: PLAC8 family protein (TAIR:AT1G58320.1); Has 753 Blast hits to 752 proteins in 95 species: Archae - 0; Bacteria - 0; Metazoa - 124; Fungi - 58; Plants - 553; Viruses - 0; Other Eukaryotes - 18 (source: NCBI BLink).	OG0000102	transporter activity
AT3G18450	PLAC8 family protein	NA	PLAC8 family protein; CONTAINS InterPro DOMAIN/s: Protein of unknown function Cys-rich (InterPro:IPR006461); BEST Arabidopsis thaliana protein match is: PLAC8 family protein (TAIR:AT3G18460.1); Has 593 Blast hits to 592 proteins in 66 species: Archae - 0; Bacteria - 0; Metazoa - 68; Fungi - 27; Plants - 497; Viruses - 0; Other Eukaryotes - 1 (source: NCBI BLink).	OG0000102	transporter activity
AT3G18460	PLAC8 family protein	NA	PLAC8 family protein; CONTAINS InterPro DOMAIN/s: Protein of unknown function Cys-rich (InterPro:IPR006461); BEST Arabidopsis thaliana protein match is: PLAC8 family protein (TAIR:AT3G18450.1); Has 685 Blast hits to 684 proteins in 81 species: Archae - 0; Bacteria - 0; Metazoa - 90; Fungi - 48; Plants - 538; Viruses - 0; Other Eukaryotes - 9 (source: NCBI BLink).	OG0000102	transporter activity
AT3G18470	PLAC8 family protein	NA	PLAC8 family protein; CONTAINS InterPro DOMAIN/s: Protein of unknown function Cys-rich (InterPro:IPR006461); BEST Arabidopsis thaliana protein match is: PLAC8 family protein (TAIR:AT1G49030.1); Has 854 Blast hits to 853 proteins in 105 species: Archae - 0; Bacteria - 0; Metazoa - 132; Fungi - 122; Plants - 567; Viruses - 0; Other Eukaryotes - 33 (source: NCBI BLink).	OG0000102	transporter activity
AT5G35525	PLAC8 family protein	NA	PLAC8 family protein; CONTAINS InterPro DOMAIN/s: Protein of unknown function Cys-rich (InterPro:IPR006461); BEST Arabidopsis thaliana protein match is: PLANT CADMIUM RESISTANCE 2 (TAIR:AT1G14870.1); Has 35333 Blast hits to 34131 proteins in 2444 species: Archae - 798; Bacteria - 22429; Metazoa - 974; Fungi - 991; Plants - 531; Viruses - 0; Other Eukaryotes - 9610 (source: NCBI BLink).	OG0000102	transporter activity
AT1G34580	Major facilitator superfamily protein	NA	Major facilitator superfamily protein; FUNCTIONS IN: carbohydrate transmembrane transporter activity, sugar:hydrogen symporter activity; INVOLVED IN: transport, transmembrane transport; LOCATED IN: integral to membrane, membrane; EXPRESSED IN: 12 plant structures; EXPRESSED DURING: 7 growth stages; CONTAINS InterPro DOMAIN/s: Sugar transporter, conserved site (InterPro:IPR005829), Major facilitat…	OG0000110	transporter activity
AT1G50310	sugar transporter 9	STP9	sugar transporter 9 (STP9); FUNCTIONS IN: carbohydrate transmembrane transporter activity, sugar:hydrogen symporter activity; INVOLVED IN: transport, transmembrane transport; LOCATED IN: integral to membrane, membrane; EXPRESSED IN: 16 plant structures; EXPRESSED DURING: 8 growth stages; CONTAINS InterPro DOMAIN/s: Sugar transporter, conserved site (InterPro:IPR005829), Major facilitator superfam…	OG0000110	transporter activity
AT3G05960	sugar transporter 6	STP6	sugar transporter 6 (STP6); FUNCTIONS IN: carbohydrate transmembrane transporter activity, sugar:hydrogen symporter activity, monosaccharide transmembrane transporter activity; INVOLVED IN: carbohydrate transmembrane transport; LOCATED IN: endomembrane system, integral to membrane, membrane; EXPRESSED IN: 7 plant structures; EXPRESSED DURING: 4 anthesis, petal differentiation and expansion stage;…	OG0000110	transporter activity
AT3G19940	Major facilitator superfamily protein	NA	Major facilitator superfamily protein; FUNCTIONS IN: carbohydrate transmembrane transporter activity, sugar:hydrogen symporter activity; INVOLVED IN: transport, transmembrane transport; LOCATED IN: integral to membrane, membrane; EXPRESSED IN: pollen tube; CONTAINS InterPro DOMAIN/s: Sugar transporter, conserved site (InterPro:IPR005829), Major facilitator superfamily (InterPro:IPR020846), Genera…	OG0000110	transporter activity
AT4G21480	sugar transporter protein 12	STP12	sugar transporter protein 12 (STP12); FUNCTIONS IN: carbohydrate transmembrane transporter activity, sugar:hydrogen symporter activity; INVOLVED IN: response to nematode; LOCATED IN: integral to membrane, membrane; EXPRESSED IN: 23 plant structures; EXPRESSED DURING: 15 growth stages; CONTAINS InterPro DOMAIN/s: Sugar transporter, conserved site (InterPro:IPR005829), Major facilitator superfamily…	OG0000110	transporter activity
AT5G23270	sugar transporter 11	STP11	sugar transporter 11 (STP11); FUNCTIONS IN: carbohydrate transmembrane transporter activity, sugar:hydrogen symporter activity; INVOLVED IN: transport, transmembrane transport; LOCATED IN: integral to membrane, membrane; EXPRESSED IN: 23 plant structures; EXPRESSED DURING: 13 growth stages; CONTAINS InterPro DOMAIN/s: Sugar transporter, conserved site (InterPro:IPR005829), Major facilitator super…	OG0000110	transporter activity
AT5G26250	Major facilitator superfamily protein	NA	Major facilitator superfamily protein; FUNCTIONS IN: carbohydrate transmembrane transporter activity, sugar:hydrogen symporter activity; INVOLVED IN: transport, transmembrane transport; LOCATED IN: endomembrane system, integral to membrane, membrane; CONTAINS InterPro DOMAIN/s: Sugar transporter, conserved site (InterPro:IPR005829), Major facilitator superfamily (InterPro:IPR020846), General subs…	OG0000110	transporter activity
AT1G01120	3-ketoacyl-CoA synthase 1	KCS1	3-ketoacyl-CoA synthase 1 (KCS1); FUNCTIONS IN: fatty acid elongase activity, acyltransferase activity; INVOLVED IN: in 7 processes; LOCATED IN: cytosolic ribosome, endoplasmic reticulum, membrane; EXPRESSED IN: 29 plant structures; EXPRESSED DURING: 13 growth stages; CONTAINS InterPro DOMAIN/s: Thiolase-like (InterPro:IPR016039), Very-long-chain 3-ketoacyl-CoA synthase (InterPro:IPR012392), 3-Ox…	OG0000189	metabolism
AT1G04220	3-ketoacyl-CoA synthase 2	KCS2	3-ketoacyl-CoA synthase 2 (KCS2); FUNCTIONS IN: fatty acid elongase activity; INVOLVED IN: response to wounding, response to osmotic stress, suberin biosynthetic process; LOCATED IN: membrane; EXPRESSED IN: 17 plant structures; EXPRESSED DURING: 6 growth stages; CONTAINS InterPro DOMAIN/s: Thiolase-like (InterPro:IPR016039), Very-long-chain 3-ketoacyl-CoA synthase (InterPro:IPR012392), 3-Oxoacyl-…	OG0000189	metabolism
AT1G25450	3-ketoacyl-CoA synthase 5	KCS5	3-ketoacyl-CoA synthase 5 (KCS5); FUNCTIONS IN: fatty acid elongase activity; INVOLVED IN: in 6 processes; LOCATED IN: endoplasmic reticulum, membrane; EXPRESSED IN: 22 plant structures; EXPRESSED DURING: 13 growth stages; CONTAINS InterPro DOMAIN/s: Thiolase-like (InterPro:IPR016039), Very-long-chain 3-ketoacyl-CoA synthase (InterPro:IPR012392), 3-Oxoacyl-[acyl-carrier-protein (ACP)] synthase II…	OG0000189	metabolism
AT1G68530	3-ketoacyl-CoA synthase 6	KCS6	3-ketoacyl-CoA synthase 6 (KCS6); FUNCTIONS IN: transferase activity, transferring acyl groups other than amino-acyl groups, catalytic activity; INVOLVED IN: in 7 processes; LOCATED IN: endoplasmic reticulum; EXPRESSED IN: 29 plant structures; EXPRESSED DURING: 13 growth stages; CONTAINS InterPro DOMAIN/s: Thiolase-like (InterPro:IPR016039), Very-long-chain 3-ketoacyl-CoA synthase (InterPro:IPR01…	OG0000189	metabolism
AT1G71160	3-ketoacyl-CoA synthase 7	KCS7	3-ketoacyl-CoA synthase 7 (KCS7); FUNCTIONS IN: transferase activity, transferring acyl groups other than amino-acyl groups, catalytic activity, acyltransferase activity; INVOLVED IN: very long-chain fatty acid metabolic process, cuticle development; LOCATED IN: endomembrane system, membrane; EXPRESSED IN: 6 plant structures; EXPRESSED DURING: 4 anthesis, petal differentiation and expansion stage…	OG0000189	metabolism
AT4G34510	3-ketoacyl-CoA synthase 17	KCS17	3-ketoacyl-CoA synthase 17 (KCS17); FUNCTIONS IN: transferase activity, transferring acyl groups other than amino-acyl groups, catalytic activity, acyltransferase activity; INVOLVED IN: fatty acid elongation, very long-chain fatty acid metabolic process; LOCATED IN: membrane; EXPRESSED IN: 6 plant structures; EXPRESSED DURING: 4 anthesis, petal differentiation and expansion stage; CONTAINS InterP…	OG0000189	metabolism
AT5G43760	3-ketoacyl-CoA synthase 20	KCS20	3-ketoacyl-CoA synthase 20 (KCS20); FUNCTIONS IN: fatty acid elongase activity; INVOLVED IN: response to cold, response to light stimulus, response to osmotic stress; LOCATED IN: membrane; EXPRESSED IN: 28 plant structures; EXPRESSED DURING: 13 growth stages; CONTAINS InterPro DOMAIN/s: Thiolase-like (InterPro:IPR016039), Very-long-chain 3-ketoacyl-CoA synthase (InterPro:IPR012392), 3-Oxoacyl-[ac…	OG0000189	metabolism
AT5G09730	beta-xylosidase 3	BXL3	beta-xylosidase 3 (BXL3); FUNCTIONS IN: hydrolase activity, hydrolyzing O-glycosyl compounds; INVOLVED IN: carbohydrate metabolic process; LOCATED IN: endomembrane system; EXPRESSED IN: 8 plant structures; EXPRESSED DURING: 4 anthesis, C globular stage, petal differentiation and expansion stage; CONTAINS InterPro DOMAIN/s: Glycoside hydrolase, family 3, N-terminal (InterPro:IPR001764), Glycoside …	OG0000320	metabolism
AT3G14250	RING/U-box superfamily protein	NA	RING/U-box superfamily protein; FUNCTIONS IN: zinc ion binding; EXPRESSED IN: egg cell; CONTAINS InterPro DOMAIN/s: Zinc finger, C6HC-type (InterPro:IPR002867), Zinc finger, RING-type (InterPro:IPR001841); BEST Arabidopsis thaliana protein match is: RING/U-box superfamily protein (TAIR:AT3G53690.1); Has 3093 Blast hits to 3074 proteins in 222 species: Archae - 0; Bacteria - 0; Metazoa - 1283; Fun…	OG0000428	proteolytic activity
AT1G47980	desiccation-like protein	NA	unknown protein; FUNCTIONS IN: molecular_function unknown; INVOLVED IN: biological_process unknown; LOCATED IN: endomembrane system; EXPRESSED IN: 6 plant structures; EXPRESSED DURING: 4 anthesis, F mature embryo stage, petal differentiation and expansion stage, E expanded cotyledon stage; BEST Arabidopsis thaliana protein match is: unknown protein (TAIR:AT3G62730.1); Has 169 Blast hits to 169 pr…	OG0000715	stress tolerance
AT3G62730	desiccation-like protein	NA	unknown protein; FUNCTIONS IN: molecular_function unknown; INVOLVED IN: biological_process unknown; LOCATED IN: endomembrane system; EXPRESSED IN: 13 plant structures; EXPRESSED DURING: LP.04 four leaves visible, 4 anthesis, LP.02 two leaves visible, petal differentiation and expansion stage; BEST Arabidopsis thaliana protein match is: unknown protein (TAIR:AT1G47980.1); Has 172 Blast hits to 172…	OG0000715	stress tolerance
AT1G48130	1-cysteine peroxiredoxin 1	PER1	1-cysteine peroxiredoxin 1 (PER1); FUNCTIONS IN: thioredoxin peroxidase activity, antioxidant activity; INVOLVED IN: maintenance of seed dormancy, response to desiccation; LOCATED IN: cellular_component unknown; EXPRESSED IN: embryo, aleurone layer, seed; EXPRESSED DURING: seed development stages; CONTAINS InterPro DOMAIN/s: Peroxiredoxin, C-terminal (InterPro:IPR019479), Thioredoxin fold (InterP…	OG0001470	metabolism

### Sheet: All Orthogroups
Table S8: Ancestral land plant PRC2-regulated network
The first table (Arabidopsis) details the H3K27me3-marked genes in Arabidopsis that form part of the PRC2-regulated network conserved across land plants shown in Figure 5B
The second table (All Orthogroups) details all the orthgroups and genes that form part of the PRC2-regulated network
Orthogroup	Chlorella	Anthoceros	Physcomitrium	Spirodela	Oryza	Arabidopsis
OG0000029	mRNA_5029, mRNA_6415, mRNA_9510, mRNA_981	AnagrOXF.S1G105400, AnagrOXF.S1G166100, AnagrOXF.S1G246200, AnagrOXF.S1G566800, AnagrOXF.S1G599300, AnagrOXF.S1G600800, AnagrOXF.S1G600900, AnagrOXF.S1G628100, AnagrOXF.S1G631000, AnagrOXF.S1G632100, AnagrOXF.S3G304300, AnagrOXF.S4G050300, AnagrOXF.S4G055000, AnagrOXF.S4G202300, AnagrOXF.S4G202400, AnagrOXF.S5G125200, AnagrOXF.S5G125900, AnagrOXF.S5G126000	Pp3c11_14810, Pp3c12_24560, Pp3c13_6160, Pp3c16_1550, Pp3c16_7110, Pp3c17_10780, Pp3c18_16670, Pp3c19_14230, Pp3c19_22640, Pp3c21_19080, Pp3c21_6480, Pp3c21_6510, Pp3c25_14630, Pp3c25_8880, Pp3c5_13280, Pp3c8_6770, Pp3c8_8490, Pp3c8_8860, Pp3c8_9230, Pp3c8_9380	FUN_012532, FUN_012533, FUN_012536, FUN_012541, FUN_012542, FUN_012548, FUN_012555, FUN_012556, FUN_012557, FUN_012564, FUN_012577, FUN_012580, FUN_012582, FUN_014692, FUN_015443, FUN_015794, FUN_016136, FUN_018253, FUN_018254, FUN_019378, FUN_019379, FUN_020320, FUN_020754, FUN_022429	Os01t0135800, Os01t0135900, Os01t0136000, Os01t0136100, Os01t0136200, Os01t0184100, Os02t0128000, Os02t0217900, Os02t0711300, Os03t0266300, Os03t0266900, Os03t0267000, Os03t0267200, Os04t0445100, Os06t0253100, Os11t0244200	AT1G07400, AT1G53540, AT1G59860, AT2G29500, AT3G46230, AT4G10250, AT5G12020, AT5G12030, AT5G37670, AT5G59720
OG0000046	mRNA_11037, mRNA_11323, mRNA_2187, mRNA_2188, mRNA_2304, mRNA_292, mRNA_3263, mRNA_3267, mRNA_3287, mRNA_8785	AnagrOXF.C47G000100, AnagrOXF.S1G331800, AnagrOXF.S3G402200, AnagrOXF.S3G402500, AnagrOXF.S3G402600, AnagrOXF.S3G402700, AnagrOXF.S3G402900, AnagrOXF.S4G263300, AnagrOXF.S4G263700, AnagrOXF.S4G263800, AnagrOXF.S4G264400, AnagrOXF.S4G264600	Pp3c15_14490, Pp3c16_13830, Pp3c16_9600, Pp3c19_17390, Pp3c1_25070, Pp3c22_9340, Pp3c2_16850, Pp3c4_2380, Pp3c5_23360, Pp3c5_3240, Pp3c6_6330	FUN_000734, FUN_000737, FUN_002520, FUN_007289, FUN_007291, FUN_007302, FUN_007316, FUN_007317, FUN_007323, FUN_007344, FUN_007357, FUN_007358, FUN_007364, FUN_007365, FUN_016042, FUN_020041, FUN_020516, FUN_024775, FUN_024778, FUN_024782	Os01t0177900, Os01t0342750, Os01t0609000, Os01t0609200, Os01t0609300, Os01t0609900, Os01t0724400, Os02t0318450, Os06t0554800, Os07t0522500, Os08t0384500, Os08t0544400, Os09t0332300, Os09t0333000, Os09t0333500, Os10t0205500	AT1G15210, AT1G15520, AT1G59870, AT1G66950, AT2G26910, AT2G29940, AT2G36380, AT2G37280, AT3G16340, AT3G30842, AT3G53480
OG0000079	mRNA_10068, mRNA_10082, mRNA_10123, mRNA_1027, mRNA_11091, mRNA_1194, mRNA_1491, mRNA_4445, mRNA_4591, mRNA_7031, mRNA_8023	AnagrOXF.S5G246700, AnagrOXF.S5G246800	Pp3c12_24350, Pp3c16_7480, Pp3c16_7490, Pp3c16_7540, Pp3c25_8610, Pp3c25_8630, Pp3c4_6000, Pp3c5_22750, Pp3c6_6900	FUN_005175, FUN_005491, FUN_005494, FUN_007804, FUN_007951, FUN_008370, FUN_008827, FUN_009676, FUN_011671, FUN_012492, FUN_015108	Os01t0922600, Os02t0139400, Os02t0174100, Os02t0177300, Os02t0445200, Os04t0551500, Os04t0656500, Os06t0659100, Os06t0663500, Os06t0703500, Os07t0505200, Os08t0509600, Os08t0531600, Os09t0491532, Os09t0507100, Os11t0496600	AT1G02065, AT1G27360, AT1G27370, AT1G53160, AT1G69170, AT2G33810, AT2G42200, AT3G15270, AT3G57920, AT5G43270, AT5G50570, AT5G50670
OG0000097	mRNA_1014, mRNA_8967	AnagrOXF.S2G489500, AnagrOXF.S3G102900, AnagrOXF.S3G231200, AnagrOXF.S5G033200, AnagrOXF.S5G268000, AnagrOXF.S5G269400	Pp3c13_8490, Pp3c18_6360, Pp3c19_13170, Pp3c1_9620, Pp3c21_15460, Pp3c22_15350, Pp3c22_9050, Pp3c22_9051, Pp3c26_11730, Pp3c3_24370, Pp3c3_37980, Pp3c8_730	FUN_004143, FUN_005156, FUN_007756, FUN_007948, FUN_012355, FUN_014923, FUN_022746, FUN_023638, FUN_027502	Os01t0901500, Os01t0901600, Os02t0177600, Os02t0697400, Os03t0132000, Os03t0152400, Os04t0310800, Os06t0656500, Os07t0280200, Os07t0639100, Os08t0143300, Os08t0245200, Os08t0448000, Os10t0578950	AT1G20480, AT1G20490, AT1G20500, AT1G20510, AT1G51680, AT1G62940, AT1G65060, AT3G21230, AT3G21240, AT4G05160, AT4G19010, AT5G38120, AT5G63380
OG0000102	mRNA_7091, mRNA_7819, mRNA_9151	AnagrOXF.S1G165300, AnagrOXF.S2G329000, AnagrOXF.S2G372400, AnagrOXF.S3G167400, AnagrOXF.S5G312800	Pp3c10_14450, Pp3c15_7360, Pp3c17_22090, Pp3c1_37440, Pp3c3_620, Pp3c4_5090, Pp3c8_4130, Pp3c9_9510	FUN_010656, FUN_010657, FUN_010658, FUN_010659, FUN_011140, FUN_018091, FUN_019957, FUN_021081, FUN_026999, FUN_027000, FUN_027002, FUN_027003, FUN_027005, FUN_027006	Os01t0267400, Os02t0579800, Os02t0580000, Os02t0763000, Os03t0829900, Os03t0830200, Os03t0830300, Os03t0830400, Os03t0830500, Os04t0461600, Os06t0266266, Os06t0520733, Os10t0112100	AT1G14870, AT1G14880, AT1G49030, AT1G52200, AT1G58320, AT1G68610, AT1G68630, AT2G40935, AT3G18450, AT3G18460, AT3G18470, AT5G35525
OG0000110	mRNA_146, mRNA_147, mRNA_270, mRNA_3601, mRNA_4524, mRNA_6931, mRNA_8753	AnagrOXF.S1G212800, AnagrOXF.S1G226900, AnagrOXF.S1G341100, AnagrOXF.S2G086200	Pp3c8_6990, Pp3c8_7000	FUN_003688, FUN_012115, FUN_017745, FUN_017749, FUN_027133, FUN_027134	Os02t0574500, Os03t0218400, Os04t0452600, Os04t0452700, Os04t0453200, Os04t0453266, Os04t0453400, Os04t0454200, Os04t0455200, Os05t0169700, Os05t0396000, Os06t0141100, Os07t0106200, Os07t0131250, Os07t0131600, Os07t0206600, Os07t0559700, Os08t0178200, Os09t0268300, Os09t0297300, Os09t0416200, Os11t0594000	AT1G11260, AT1G34580, AT1G50310, AT3G05960, AT3G19940, AT4G02050, AT4G21480, AT5G23270, AT5G26250, AT5G26340, AT5G61520
OG0000189	mRNA_10873, mRNA_6420	AnagrOXF.S1G307800, AnagrOXF.S1G307900, AnagrOXF.S1G445100, AnagrOXF.S5G223700	Pp3c10_2580, Pp3c14_21410, Pp3c17_19280, Pp3c1_26250, Pp3c1_37250, Pp3c2_16180, Pp3c2_4800, Pp3c8_6790	FUN_001232, FUN_002501, FUN_003351, FUN_010628, FUN_017963, FUN_017966, FUN_020573, FUN_027644	Os02t0205500, Os03t0220100, Os03t0245700, Os05t0568000, Os05t0574600, Os06t0598800, Os11t0591200	AT1G01120, AT1G04220, AT1G19440, AT1G25450, AT1G68530, AT1G71160, AT2G16280, AT2G26640, AT4G34510, AT5G43760
OG0000320	mRNA_2127, mRNA_2419, mRNA_2421, mRNA_2562, mRNA_9006	AnagrOXF.S1G597200, AnagrOXF.S1G597600, AnagrOXF.S1G597700	Pp3c20_10930, Pp3c24_9140	FUN_001368, FUN_010965, FUN_016766, FUN_028965	Os01t0296700, Os02t0752200, Os04t0530700, Os04t0640700, Os11t0291000, Os11t0297300, Os11t0297800, Os11t0673200, Os11t0696400	AT1G02640, AT1G78060, AT3G19620, AT5G09700, AT5G09730, AT5G10560, AT5G49360, AT5G64570
OG0000428	mRNA_1220, mRNA_2827, mRNA_3127, mRNA_8560	AnagrOXF.S1G182400, AnagrOXF.S2G142800, AnagrOXF.S2G292200, AnagrOXF.S2G292300	Pp3c16_13540, Pp3c5_8660, Pp3c8_11630, Pp3s62_50	FUN_000507, FUN_004657	Os08t0451800, Os09t0283600, Os09t0283801, Os09t0419500, Os09t0419600, Os09t0420000, Os09t0420100, Os09t0434900, Os12t0631200	AT3G14250, AT3G53690, AT4G19670
OG0000715	mRNA_11335, mRNA_3026	AnagrOXF.S1G365000, AnagrOXF.S1G365100, AnagrOXF.S3G230400, AnagrOXF.S3G230500, AnagrOXF.S3G230600, AnagrOXF.S5G265800, AnagrOXF.S5G266000	Pp3c11_21550, Pp3c11_25680, Pp3c16_25160, Pp3c7_6750, Pp3c7_6790	FUN_001183	Os03t0345300, Os04t0404400, Os05t0151100	AT1G47980, AT3G62730
OG0001470	mRNA_6022, mRNA_6023	AnagrOXF.S1G205100, AnagrOXF.S1G221200, AnagrOXF.S4G347700	Pp3c10_21340, Pp3c20_21100, Pp3c22_8470	FUN_000717, FUN_000718, FUN_024973	Os07t0638300, Os07t0638400	AT1G48130
