## Supplemental Table S9 for "The expansion and diversification of epigenetic regulatory networks underpins major transitions in the evolution of land plants"

### Sheet: chlorella
Table S9: PRC2-regulated Transcription-associated proteins across the green lineage
A tab for each species shows a table summarsing the orthogroup, TAP family and particular genes marked with H3K27me3
Orthgroup	Family	H3K27me3-marked
OG0000076	AP2	mRNA_7760
OG0000566	Dicer	mRNA_2063
OG0004723	PHD	mRNA_3732
OG0000079	SBP	mRNA_1491
OG0001538	SWI/SNF_SNF2	mRNA_11189
OG0004714	SWI/SNF_SWI3	mRNA_5056

### Sheet: anthoceros
Table S9: PRC2-regulated Transcription-associated proteins across the green lineage
A tab for each species shows a table summarsing the orthogroup, TAP family and particular genes marked with H3K27me3
Orthgroup	Family	H3K27me3-marked
OG0000593	Alfin-like	AnagrOXF.S1G487400
OG0000591	AP2	AnagrOXF.S1G210600, AnagrOXF.S4G293200
OG0000295	Argonaute	AnagrOXF.S1G646700, AnagrOXF.S2G049400, AnagrOXF.S2G446600, AnagrOXF.S3G174900, AnagrOXF.S5G027400
OG0001161	Argonaute	AnagrOXF.S2G106800
OG0006025	BES1	AnagrOXF.S4G278600
OG0000180	bHLH	AnagrOXF.S1G421400
OG0002047	bHLH	AnagrOXF.S3G025500
OG0002615	bHLH	AnagrOXF.S5G043900
OG0003736	bHLH	AnagrOXF.S4G073000
OG0001963	C2H2	AnagrOXF.S1G228400
OG0002994	C2H2	AnagrOXF.S2G445400
OG0002124	C3H	AnagrOXF.S3G237000
OG0001390	C3HDZ	AnagrOXF.S4G198400
OG0002788	GNAT	AnagrOXF.S1G199100
OG0000293	HD_TALE_BEL	AnagrOXF.S1G534300
OG0001785	HD_TALE_KNOX2	AnagrOXF.S3G201500
OG0000129	HD_WOX	AnagrOXF.S1G144700
OG0000280	LOB1	AnagrOXF.S4G159900
OG0002050	LOB1	AnagrOXF.S2G088100, AnagrOXF.S2G539100
OG0000017	MYB-2R	AnagrOXF.S1G381000, AnagrOXF.S2G199900
OG0001018	MYB-2R	AnagrOXF.C10G000100, AnagrOXF.C10G000300, AnagrOXF.C10G002200, AnagrOXF.C294G000100, AnagrOXF.S1G450300, AnagrOXF.S3G291000, AnagrOXF.S3G291200, AnagrOXF.S3G291400, AnagrOXF.S4G117200
OG0002496	NF-YB	AnagrOXF.S5G294000, AnagrOXF.S5G294400
OG0000819	PHD	AnagrOXF.S2G514500
OG0002395	PHD	AnagrOXF.S4G222400
OG0000132	PLATZ	AnagrOXF.S2G293400
OG0000079	SBP	AnagrOXF.S5G246800
OG0000436	SET	AnagrOXF.S1G632600, AnagrOXF.S1G632900, AnagrOXF.S2G297300, AnagrOXF.S2G297600, AnagrOXF.S2G297700, AnagrOXF.S2G298100, AnagrOXF.S2G298300, AnagrOXF.S2G433000, AnagrOXF.S2G498700, AnagrOXF.S2G498800
OG0006170	SET	AnagrOXF.S5G158400
OG0005470	Sir2	AnagrOXF.S1G567000
OG0001194	SWI/SNF_SNF2	AnagrOXF.S3G188200
OG0003778	SWI/SNF_SNF2	AnagrOXF.S4G298100, AnagrOXF.S5G290000
OG0001747	TAFII250	AnagrOXF.S2G184500
OG0006823	TRAF	AnagrOXF.S1G336200
OG0000148	TUB	AnagrOXF.S5G223900
OG0008841	TUB	AnagrOXF.S2G407800
OG0000411	WRKY	AnagrOXF.S1G459000

### Sheet: physcomitrium
Table S9: PRC2-regulated Transcription-associated proteins across the green lineage
A tab for each species shows a table summarsing the orthogroup, TAP family and particular genes marked with H3K27me3
Orthgroup	Family	H3K27me3-marked
OG0001067	ABI3/VP1	Pp3c18_16640, Pp3c1_26530, Pp3c1_26600, Pp3c21_7130
OG0003913	ABI3/VP1	Pp3c1_15410, Pp3c7_12680
OG0000812	ABI3/VP1	Pp3c17_16150, Pp3c2_5990
OG0000574	ABI3/VP1	Pp3c12_17560
OG0000593	Alfin-like	Pp3c13_4600, Pp3c13_4610, Pp3c9_19210
OG0000335	ALOG	Pp3c20_17990, Pp3c23_9660, Pp3c24_8490, Pp3c8_6310
OG0000232	AP2	Pp3c16_12850, Pp3c21_13130, Pp3c27_5490, Pp3c5_4660, Pp3c6_22030
OG0000011	AP2	Pp3c15_1990, Pp3c16_4710, Pp3c1_7740, Pp3c25_1760, Pp3c27_5180, Pp3c2_33310, Pp3c4_31920, Pp3c6_20480, Pp3c7_20170
OG0001379	AP2	Pp3c1_16700, Pp3c2_23660
OG0000076	AP2	Pp3c10_24550, Pp3c12_12460, Pp3c15_24790, Pp3c15_24980, Pp3c23_13360, Pp3c5_2780, Pp3c6_21840, Pp3c9_25400, Pp3c9_25570
OG0000591	AP2	Pp3c10_11910, Pp3c16_17550, Pp3c5_22280
OG0005016	AP2	Pp3c10_7030, Pp3c14_9940, Pp3c1_27440
OG0000677	ARF	Pp3c14_16990, Pp3c1_14440, Pp3c1_14480
OG0000295	Argonaute	Pp3c2_4060
OG0001161	Argonaute	Pp3c18_9600, Pp3c19_20670, Pp3c4_26780, Pp3c9_18080
OG0000414	bHLH	Pp3c12_25990, Pp3c14_20740, Pp3c15_4760, Pp3c15_4770, Pp3c21_14110, Pp3c21_14114
OG0002615	bHLH	Pp3c5_20560, Pp3c6_8660
OG0000113	bHLH	Pp3c14_24020, Pp3c14_24070, Pp3c16_7710, Pp3c1_33270, Pp3c27_400, Pp3c2_2660, Pp3c5_18850, Pp3c6_9520
OG0003595	bHLH	Pp3c3_15850
OG0002537	bHLH	Pp3c10_4280, Pp3c1_20960, Pp3c2_16410, Pp3c8_18070
OG0000180	bHLH	Pp3c10_19020, Pp3c16_19970, Pp3c26_10830, Pp3c27_8050, Pp3c3_28970, Pp3c3_8460, Pp3c4_24380, Pp3c4_4040
OG0002779	bHLH	Pp3c11_15370, Pp3c7_11000
OG0003736	bHLH	Pp3c19_19910, Pp3c22_14220
OG0001241	bHLH	Pp3c18_14850, Pp3c22_2930
OG0002047	bHLH	Pp3c15_1800
OG0000943	bHLH_TCP	Pp3c7_5230
OG0000966	bZIP	Pp3c15_11920
OG0000095	bZIP	Pp3c14_24440, Pp3c9_6339, Pp3c9_6350
OG0000236	bZIP	Pp3c23_19420
OG0002069	bZIP	Pp3c24_10470
OG0000412	C2C2_CO-like	Pp3c10_22950
OG0000042	C2C2_Dof	Pp3c19_19050, Pp3c22_5870, Pp3c4_850
OG0000302	C2C2_GATA	Pp3c22_11040, Pp3c22_11080
OG0000221	C2C2_GATA	Pp3c10_22600, Pp3c3_25840
OG0001075	C2H2	Pp3c15_17790, Pp3c9_22230
OG0001218	C2H2	Pp3c23_13220, Pp3c24_2500
OG0000437	C2H2	Pp3c11_13030, Pp3c1_8210, Pp3c26_13140, Pp3c2_32900, Pp3c3_5040, Pp3c7_19440
OG0004456	C2H2	Pp3c10_4090, Pp3c10_4110
OG0001963	C2H2	Pp3c23_2190, Pp3c23_960, Pp3c3_21050
OG0000323	C2H2_IDD	Pp3c14_9530
OG0003900	C2H2_IDD	Pp3c5_20980, Pp3c6_10870, Pp3c6_10890
OG0002589	C3H	Pp3c2_20350
OG0002124	C3H	Pp3c1_21370, Pp3c2_17030
OG0002180	C3H	Pp3c15_24050
OG0001390	C3HDZ	Pp3c16_15450
OG0000924	C4HDZ	Pp3c14_15980, Pp3c17_16910, Pp3c2_10790
OG0001834	CBP	Pp3c12_90
OG0001700	CPP	Pp3c20_23080
OG0001185	CSD	Pp3c5_6070
OG0001660	DBP	Pp3c16_21950, Pp3c6_3580
OG0006036	DUF246 domain containing/O-FucT	Pp3c7_13830
OG0000077	DUF246 domain containing/O-FucT	Pp3c10_13640, Pp3c11_12640, Pp3c11_5150, Pp3c12_17240, Pp3c20_18400, Pp3c20_18402, Pp3c23_8630, Pp3c4_12430, Pp3c9_24780
OG0007363	DUF246 domain containing/O-FucT	Pp3c17_17610
OG0000247	DUF296 domain containing	Pp3c14_8650, Pp3c1_35220, Pp3c2_3980
OG0000420	DUF296 domain containing	Pp3c12_13250, Pp3c3_20570, Pp3c4_9670, Pp3c8_4500
OG0001228	DUF547 domain containing	Pp3c14_19250, Pp3c14_19350, Pp3c17_15980, Pp3c1_28560, Pp3c2_7590, Pp3c2_7596
OG0001874	DUF547 domain containing	Pp3c1_4150, Pp3c2_32020
OG0002692	E2F/DP	Pp3c19_18240
OG0003546	FHA	Pp3c16_5970, Pp3c27_1110
OG0003701	FHA	Pp3c18_4140, Pp3c19_11080
OG0001756	FHA	Pp3c20_16530
OG0000043	GARP_G2-like	Pp3c10_13030, Pp3c13_23440, Pp3c18_20920, Pp3c19_2940, Pp3c21_2850, Pp3c22_8210, Pp3c22_8217, Pp3c26_6050, Pp3c3_14670, Pp3c3_23200, Pp3c4_20290
OG0004399	GARP_G2-like	Pp3c15_4480, Pp3c20_11430, Pp3c9_8580
OG0002147	GIF	Pp3c13_15090, Pp3c3_21060
OG0008745	GNAT	Pp3c2_27490
OG0002975	GNAT	Pp3c19_14710, Pp3c22_13550
OG0003497	GNAT	Pp3c12_23820, Pp3c4_1630, Pp3c4_1631
OG0001464	GRAS	Pp3c19_8310, Pp3c22_7230
OG0003206	GRAS	Pp3c11_18190, Pp3c7_940
OG0002479	GRAS	Pp3c20_3540, Pp3c2_30770
OG0004790	GRAS	Pp3c5_17790, Pp3c6_16410
OG0006650	GRAS	Pp3c1_15560, Pp3c2_21080
OG0004142	GRAS	Pp3c6_29350
OG0003605	GRAS	Pp3c14_13110, Pp3c15_8710, Pp3c16_1260
OG0008227	GRAS	Pp3c24_12920
OG0001946	GRAS	Pp3c19_18560, Pp3c21_17650, Pp3c22_13060
OG0002935	GRAS	Pp3c3_4950, Pp3c7_24880
OG0000450	GRF	Pp3c12_3720
OG0002205	HD_PHD	Pp3c11_22100
OG0001300	HD_PLINC	Pp3c1_15290, Pp3c2_21160, Pp3c7_15000
OG0000293	HD_TALE_BEL	Pp3c15_11880, Pp3c9_6780
OG0001785	HD_TALE_KNOX2	Pp3c5_26440, Pp3c6_1550
OG0000129	HD_WOX	Pp3c26_8569
OG0008239	HD-NDX	Pp3c15_10800
OG0007044	HMG	Pp3c17_7580
OG0002070	HSF	Pp3c18_9360, Pp3c21_18820, Pp3c22_9250, Pp3c7_4270
OG0001691	Jumonji_PKDM7	Pp3c27_4210
OG0000868	LOB1	Pp3c9_23930
OG0002050	LOB1	Pp3c12_5930, Pp3c12_5931, Pp3c4_18330
OG0000280	LOB1	Pp3c11_11230, Pp3c12_13020, Pp3c3_27900, Pp3c4_9600, Pp3c7_9340, Pp3c8_4430
OG0009433	LOB1	Pp3c20_6540
OG0003078	LOB1	Pp3c19_19400, Pp3c19_19610, Pp3c22_16800, Pp3c22_5950
OG0000498	LOB2	Pp3c27_3280, Pp3c6_26790
OG0000019	MADS_MIKC	Pp3c12_22890, Pp3c14_22180, Pp3c14_22210, Pp3c16_19170, Pp3c17_13070, Pp3c17_24040, Pp3c1_30500, Pp3c1_39760, Pp3c1_39780, Pp3c25_6940, Pp3c3_31770, Pp3c3_31810, Pp3c4_3820, Pp3c8_6890, Pp3c8_6920, Pp3c9_1370
OG0002682	mTERF	Pp3c25_6950
OG0000017	MYB-2R	Pp3c15_1270, Pp3c16_10020, Pp3c16_9970, Pp3c17_7730, Pp3c25_3170, Pp3c26_13600, Pp3c26_1390, Pp3c2_31770, Pp3c6_9970, Pp3c9_24170
OG0004454	MYB-2R	Pp3c17_19947
OG0000104	MYB-2R	Pp3c12_10360, Pp3c18_340, Pp3c1_1650, Pp3c2_34670, Pp3c3_12080, Pp3c4_13790
OG0009401	MYB-2R	Pp3c15_19246
OG0010265	MYB-2R	Pp3c24_11770
OG0004582	MYB-2R	Pp3c14_12390, Pp3c17_19780, Pp3c1_21610
OG0002033	MYB-related	Pp3c3_37540, Pp3c8_300
OG0006179	MYST	Pp3c4_18030
OG0000088	NAC	Pp3c13_10800, Pp3c16_13150, Pp3c16_23260, Pp3c27_7430, Pp3c27_7510, Pp3c3_8880, Pp3c5_630, Pp3c5_740
OG0000124	NAC	Pp3c13_6470, Pp3c26_13950, Pp3c3_2470, Pp3c4_29470
OG0000338	NAC	Pp3c26_4660
OG0002373	NF-YC	Pp3c4_6930
OG0000377	NLP	Pp3c12_2070, Pp3c9_14600
OG0000103	OFP	Pp3c1_110
OG0000819	PHD	Pp3c15_21830, Pp3c9_20410
OG0000668	PHD	Pp3c10_7690, Pp3c14_6650, Pp3c14_7890
OG0002395	PHD	Pp3c5_19640
OG0003851	PHD	Pp3c15_18060
OG0004723	PHD	Pp3c3_23680
OG0000132	PLATZ	Pp3c13_11088, Pp3c13_4760, Pp3c26_11480, Pp3c4_30530, Pp3c8_4000
OG0000217	Rcd1-like	Pp3c10_20630, Pp3c22_7680, Pp3c3_24250, Pp3c4_20710, Pp3c4_6500, Pp3c8_3110
OG0000219	RKD	Pp3c14_4980, Pp3c20_5720, Pp3c20_5740, Pp3c23_19070, Pp3c24_6460
OG0000079	SBP	Pp3c12_24350, Pp3c16_7540, Pp3c25_8610, Pp3c25_8630, Pp3c4_6000, Pp3c5_22750, Pp3c6_6900
OG0001034	SET	Pp3c12_13280
OG0001330	SET	Pp3c26_12150, Pp3c2_35860, Pp3c4_29810
OG0007479	SET	Pp3c8_4410
OG0004084	SET	Pp3c13_4460, Pp3c13_4470
OG0002171	Sigma70-like	Pp3c2_5110
OG0001153	Sin3	Pp3c8_19010
OG0001608	SWI/SNF_BAF60b	Pp3c9_18800
OG0001194	SWI/SNF_SNF2	Pp3c2_3510
OG0003778	SWI/SNF_SNF2	Pp3c1_38360
OG0004662	SWI/SNF_SNF2	Pp3c14_20620, Pp3c2_11030
OG0001934	SWI/SNF_SWI3	Pp3c10_9060
OG0002234	TRAF	Pp3c12_21560, Pp3c4_7160
OG0002629	TRAF	Pp3c14_11190
OG0003962	TRAF	Pp3c8_21540
OG0002648	TRAF	Pp3c10_19380
OG0005524	TRAF	Pp3c14_2481
OG0004661	TRAF	Pp3c11_23370, Pp3c19_16380, Pp3c21_3700
OG0001959	Trihelix	Pp3c18_11190, Pp3c18_11300, Pp3c21_18550
OG0000148	TUB	Pp3c3_17070, Pp3c3_9874
OG0000411	WRKY	Pp3c11_14240, Pp3c7_18860
OG0000089	WRKY	Pp3c11_1840, Pp3c20_12200, Pp3c23_10680, Pp3c24_7120, Pp3c2_32160, Pp3c3_15040, Pp3c4_26880
OG0000372	WRKY	Pp3c11_21340, Pp3c14_17020, Pp3c17_19970
OG0000732	WRKY	Pp3c17_22790
OG0001820	Zinc finger, MIZ type	Pp3c23_6780, Pp3c24_13070

### Sheet: spirodela
Table S9: PRC2-regulated Transcription-associated proteins across the green lineage
A tab for each species shows a table summarsing the orthogroup, TAP family and particular genes marked with H3K27me3
Orthgroup	Family	H3K27me3-marked
OG0001067	ABI3/VP1	FUN_011720, FUN_024514
OG0003913	ABI3/VP1	FUN_004765, FUN_004768
OG0006367	ABI3/VP1	FUN_008047, FUN_024726
OG0003956	ABI3/VP1	FUN_005449, FUN_009662, FUN_013500, FUN_027794
OG0000812	ABI3/VP1	FUN_018807
OG0000574	ABI3/VP1	FUN_011719
OG0000335	ALOG	FUN_006288, FUN_009094, FUN_011437, FUN_020943, FUN_022562
OG0000232	AP2	FUN_002833, FUN_005459, FUN_013504, FUN_016402, FUN_019540
OG0000011	AP2	FUN_005043, FUN_007547, FUN_009277, FUN_011656, FUN_014965, FUN_016953, FUN_025260, FUN_026361
OG0004911	AP2	FUN_023732
OG0001379	AP2	FUN_019047, FUN_019048
OG0006262	AP2	FUN_020677
OG0000076	AP2	FUN_005165, FUN_007783, FUN_010394, FUN_012349, FUN_014889, FUN_017073, FUN_026534
OG0008053	AP2	FUN_018372
OG0006273	AP2	FUN_010786, FUN_027040
OG0014893	AP2	FUN_008546
OG0000591	AP2	FUN_001820, FUN_017799
OG0012449	AP2	FUN_020933
OG0005005	AP2	FUN_009772
OG0010931	AP2	FUN_024269
OG0000295	Argonaute	FUN_020534
OG0012308	Argonaute	FUN_028618
OG0000057	Aux/IAA	FUN_000604, FUN_018000, FUN_018002, FUN_020057, FUN_025859
OG0001276	bHLH	FUN_005065
OG0000613	bHLH	FUN_011903, FUN_019276, FUN_019974, FUN_024139, FUN_028620
OG0002615	bHLH	FUN_004077
OG0000113	bHLH	FUN_015020, FUN_016689, FUN_018923, FUN_024515
OG0008042	bHLH	FUN_005824, FUN_019167
OG0003595	bHLH	FUN_023550
OG0002537	bHLH	FUN_008328
OG0006280	bHLH	FUN_015609
OG0000180	bHLH	FUN_010801, FUN_013649, FUN_014500, FUN_016565, FUN_020180
OG0012221	bHLH	FUN_023905
OG0012224	bHLH	FUN_009466
OG0002850	bHLH	FUN_014163, FUN_014164, FUN_024586, FUN_024587, FUN_024589
OG0000708	bHLH	FUN_008910
OG0001573	bHLH	FUN_010702, FUN_021119, FUN_022023, FUN_025338
OG0001827	bHLH	FUN_028688
OG0010686	bHLH	FUN_008391, FUN_008394
OG0008192	bHLH	FUN_027790
OG0003736	bHLH	FUN_015324, FUN_021311
OG0015287	bHLH	FUN_024119
OG0006417	bHLH	FUN_004647, FUN_006311, FUN_009527
OG0001241	bHLH	FUN_021270, FUN_021271, FUN_021272, FUN_021273, FUN_021275, FUN_021276, FUN_021277, FUN_021279, FUN_025158
OG0010868	bHLH	FUN_011921
OG0002047	bHLH	FUN_003866, FUN_007863
OG0009631	bHLH	FUN_016763
OG0010965	bHLH	FUN_004306
OG0012861	bHLH	FUN_002897
OG0002402	bHLH	FUN_020260
OG0000943	bHLH_TCP	FUN_017554, FUN_025978
OG0000177	bHLH_TCP	FUN_009398, FUN_011085
OG0006326	bHLH_TCP	FUN_010667, FUN_027004
OG0000966	bZIP	FUN_010654, FUN_011138
OG0000095	bZIP	FUN_003063, FUN_007056, FUN_019284
OG0005993	bZIP	FUN_026258
OG0000236	bZIP	FUN_014041, FUN_024763, FUN_027695
OG0006318	bZIP	FUN_000098
OG0003221	bZIP	FUN_023412
OG0010918	bZIP	FUN_004986, FUN_007432
OG0003635	C1HDZ	FUN_018246
OG0003902	C1HDZ	FUN_017258, FUN_028668
OG0003939	C1HDZ	FUN_010861
OG0012479	C1HDZ	FUN_007023
OG0009454	C2C2_CO-like	FUN_007034
OG0000042	C2C2_Dof	FUN_001987, FUN_002173, FUN_002797, FUN_002798, FUN_003130, FUN_009753, FUN_011710, FUN_020157, FUN_020836, FUN_020893, FUN_022371, FUN_024040, FUN_025593, FUN_026334
OG0009576	C2C2_Dof	FUN_023802
OG0010998	C2C2_Dof	FUN_000019, FUN_016795
OG0000302	C2C2_GATA	FUN_004320, FUN_006067, FUN_016147, FUN_016745, FUN_020265
OG0000221	C2C2_GATA	FUN_005502, FUN_020029, FUN_027834
OG0006251	C2C2_YABBY	FUN_018734, FUN_028295
OG0008186	C2C2_YABBY	FUN_005423, FUN_009694
OG0008024	C2H2	FUN_013514
OG0000197	C2H2	FUN_007200, FUN_009646, FUN_013513
OG0001075	C2H2	FUN_003588, FUN_004968, FUN_007390, FUN_013993, FUN_019050
OG0000263	C2H2	FUN_004670, FUN_005056, FUN_007755, FUN_008616, FUN_012422, FUN_015806
OG0005578	C2H2	FUN_004581
OG0001218	C2H2	FUN_024116, FUN_024597
OG0003942	C2H2	FUN_009241, FUN_022780
OG0010688	C2H2	FUN_025696
OG0000437	C2H2	FUN_020776, FUN_022404, FUN_022842, FUN_025639, FUN_027473
OG0001086	C2H2	FUN_005600, FUN_010433, FUN_016709, FUN_018413, FUN_018933
OG0001963	C2H2	FUN_007469, FUN_018908, FUN_022758
OG0000323	C2H2_IDD	FUN_001164, FUN_001921, FUN_002760, FUN_002945, FUN_028412
OG0003900	C2H2_IDD	FUN_010486
OG0000520	C2HDZ	FUN_000119, FUN_009833
OG0000642	C3H	FUN_024000
OG0002124	C3H	FUN_019109
OG0001390	C3HDZ	FUN_011336
OG0000924	C4HDZ	FUN_006579, FUN_009758, FUN_011803, FUN_023779
OG0010491	C4HDZ	FUN_010491, FUN_018508
OG0015069	C4HDZ	FUN_019947
OG0010860	C4HDZ	FUN_004163
OG0008253	CRF	FUN_019802
OG0000566	Dicer	FUN_002735
OG0000077	DUF246 domain containing/O-FucT	FUN_001588, FUN_002385, FUN_014468
OG0005618	DUF246 domain containing/O-FucT	FUN_007850
OG0008502	DUF246 domain containing/O-FucT	FUN_009463
OG0005343	DUF246 domain containing/O-FucT	FUN_016913
OG0000247	DUF296 domain containing	FUN_004335, FUN_005307, FUN_027475
OG0000420	DUF296 domain containing	FUN_010010
OG0000791	DUF547 domain containing	FUN_020803, FUN_022888
OG0002991	DUF833 domain containing/TANGO2	FUN_006990
OG0002190	FHA	FUN_012464, FUN_012610
OG0000043	GARP_G2-like	FUN_004060, FUN_004584, FUN_011192, FUN_023284
OG0000744	GARP_G2-like	FUN_004159, FUN_015813, FUN_016949, FUN_028171, FUN_028735
OG0004399	GARP_G2-like	FUN_016038
OG0010947	GIF	FUN_028455
OG0004790	GRAS	FUN_007223
OG0001624	GRAS	FUN_017252
OG0003605	GRAS	FUN_026015
OG0001946	GRAS	FUN_001634
OG0002935	GRAS	FUN_017308, FUN_026434, FUN_028651
OG0000450	GRF	FUN_009797, FUN_010392
OG0001300	HD_PLINC	FUN_014700, FUN_026467, FUN_027058
OG0010478	HD_PLINC	FUN_015824
OG0009513	HD_PLINC	FUN_001539, FUN_025370
OG0000293	HD_TALE_BEL	FUN_000081, FUN_014259, FUN_017013, FUN_026133, FUN_028075
OG0009596	HD_TALE_BEL	FUN_016179, FUN_020129
OG0009608	HD_TALE_BEL	FUN_002325, FUN_020760
OG0000758	HD_TALE_KNOX1	FUN_000120, FUN_001394, FUN_004785, FUN_005751, FUN_019194, FUN_021145, FUN_028704
OG0001785	HD_TALE_KNOX2	FUN_028087
OG0000129	HD_WOX	FUN_001556, FUN_002032, FUN_002425, FUN_016379, FUN_019619, FUN_023466, FUN_025376, FUN_025554, FUN_027013
OG0002070	HSF	FUN_010797, FUN_027048
OG0009437	HSF	FUN_010812
OG0006792	LFY	FUN_011371
OG0002072	LIM	FUN_025809
OG0000868	LOB1	FUN_001835, FUN_003862, FUN_011507, FUN_022249
OG0009348	LOB1	FUN_008236, FUN_014640
OG0002050	LOB1	FUN_011785
OG0000280	LOB1	FUN_005296, FUN_005299, FUN_009271, FUN_009272, FUN_009792, FUN_018661, FUN_025637, FUN_027478, FUN_027921
OG0009433	LOB1	FUN_001764
OG0003078	LOB1	FUN_019267, FUN_019271
OG0000498	LOB2	FUN_005676, FUN_016625
OG0001863	MADS	FUN_000617, FUN_006325, FUN_006326, FUN_006328, FUN_006331, FUN_015697, FUN_018050
OG0008058	MADS_MIKC	FUN_010980
OG0000019	MADS_MIKC	FUN_000294, FUN_004896, FUN_009894, FUN_014712, FUN_015655, FUN_015657, FUN_016782, FUN_016783, FUN_017006, FUN_017597, FUN_019450, FUN_025976, FUN_027064, FUN_027067, FUN_027068, FUN_027070, FUN_027071, FUN_027072, FUN_028089, FUN_028568
OG0010820	MADS_MIKC	FUN_023868, FUN_028010
OG0000017	MYB-2R	FUN_001345, FUN_010397, FUN_010400, FUN_010613, FUN_011269, FUN_014922, FUN_018289, FUN_018318, FUN_018420, FUN_019010, FUN_019293, FUN_021540, FUN_022553, FUN_023033, FUN_024030, FUN_024031, FUN_025306, FUN_026988, FUN_027342, FUN_027978, FUN_028217
OG0008039	MYB-2R	FUN_011165, FUN_015556
OG0000104	MYB-2R	FUN_001888, FUN_010468, FUN_011258, FUN_014449, FUN_018311, FUN_024669
OG0010520	MYB-2R	FUN_016692
OG0009310	MYB-2R	FUN_000670, FUN_021507, FUN_021683
OG0009423	MYB-2R	FUN_003231
OG0012513	MYB-2R	FUN_017866
OG0012565	MYB-2R	FUN_019233
OG0008217	MYB-2R	FUN_020853, FUN_022340
OG0006425	MYB-2R	FUN_024306
OG0010880	MYB-2R	FUN_023036
OG0012774	MYB-2R	FUN_000367
OG0010984	MYB-2R	FUN_005142, FUN_007745
OG0002206	MYB-related	FUN_019727
OG0002219	MYB-related	FUN_016735, FUN_018791
OG0000088	NAC	FUN_001583, FUN_001587, FUN_011170, FUN_021062, FUN_027271
OG0000124	NAC	FUN_004323, FUN_005419, FUN_005895, FUN_008251, FUN_009471, FUN_013341, FUN_014122, FUN_019688, FUN_023290, FUN_023404, FUN_026474, FUN_027640, FUN_027855
OG0001418	NAC	FUN_002810, FUN_016391, FUN_019601, FUN_020080
OG0008106	NAC	FUN_006261, FUN_008672
OG0000338	NAC	FUN_001580, FUN_003633, FUN_007472, FUN_007886, FUN_011260, FUN_019579, FUN_025380
OG0009370	NAC	FUN_008237, FUN_014667, FUN_026457
OG0010655	NAC	FUN_023652
OG0015187	NAC	FUN_011516
OG0009453	NAC	FUN_015340
OG0006407	NAC	FUN_014048
OG0008254	NAC	FUN_022566
OG0010995	NAC	FUN_014434
OG0012474	NF-YB	FUN_001159
OG0008033	OFP	FUN_018595
OG0000103	OFP	FUN_001746, FUN_005956, FUN_009873, FUN_011685, FUN_013679, FUN_017229, FUN_019911, FUN_020419, FUN_022216, FUN_023958, FUN_024720
OG0000819	PHD	FUN_010484, FUN_026975, FUN_026976
OG0004723	PHD	FUN_011629
OG0000132	PLATZ	FUN_003674, FUN_005022, FUN_005026, FUN_005433, FUN_006359, FUN_007519, FUN_007532, FUN_008732, FUN_022950
OG0010632	PLATZ	FUN_015801, FUN_015802
OG0000217	Rcd1-like	FUN_008075, FUN_026365
OG0000219	RKD	FUN_011181, FUN_027612, FUN_027613
OG0015525	SAP	FUN_017658
OG0000079	SBP	FUN_005175, FUN_005491, FUN_005494, FUN_007804, FUN_009676, FUN_015108
OG0004205	SET	FUN_009169
OG0001229	SET	FUN_013266
OG0010621	SET	FUN_017885
OG0007791	SET	FUN_007765
OG0003216	SRS	FUN_009705, FUN_013636, FUN_028016
OG0006414	SRS	FUN_000849, FUN_021337
OG0005647	SWI/SNF_SNF2	FUN_000950
OG0001194	SWI/SNF_SNF2	FUN_025775
OG0000969	Tify	FUN_015908
OG0006443	Tify	FUN_015022, FUN_026588
OG0002662	TRAF	FUN_004919, FUN_008124
OG0002629	TRAF	FUN_000960, FUN_021836
OG0003971	TRAF	FUN_021001
OG0012487	TRAF	FUN_024620
OG0012841	TRAF	FUN_007137
OG0004661	TRAF	FUN_017710
OG0001107	Trihelix	FUN_006321
OG0001959	Trihelix	FUN_009887
OG0001541	Trihelix	FUN_020921
OG0012503	Trihelix	FUN_013942
OG0000411	WRKY	FUN_000623, FUN_002659, FUN_002710, FUN_003285, FUN_003713, FUN_010764, FUN_020337, FUN_029009
OG0008070	WRKY	FUN_016445
OG0000089	WRKY	FUN_000654, FUN_005651, FUN_008376, FUN_015113, FUN_016118, FUN_020331, FUN_020409, FUN_021694, FUN_024929, FUN_026638
OG0006286	WRKY	FUN_006291, FUN_008692, FUN_011442
OG0004955	WRKY	FUN_005068, FUN_007582
OG0000372	WRKY	FUN_000420, FUN_006869
OG0010706	WRKY	FUN_001710
OG0000339	WRKY	FUN_016345
OG0006418	WRKY	FUN_002868, FUN_005949
OG0000732	WRKY	FUN_027026, FUN_027027
OG0012828	WRKY	FUN_002253
OG0009446	ZPR	FUN_005308

### Sheet: oryza
Table S9: PRC2-regulated Transcription-associated proteins across the green lineage
A tab for each species shows a table summarsing the orthogroup, TAP family and particular genes marked with H3K27me3
Orthgroup	Family	H3K27me3-marked
OG0001067	ABI3/VP1	Os01t0713600, Os01t0911700
OG0006367	ABI3/VP1	Os11t0156000, Os12t0157000
OG0003956	ABI3/VP1	Os03t0120900, Os04t0581400, Os10t0537100
OG0000335	ALOG	Os01t0828900, Os02t0166800, Os02t0623400, Os02t0811000, Os04t0516200, Os05t0347400, Os05t0472000, Os06t0672400, Os10t0478000
OG0000232	AP2	Os01t0200600, Os02t0656600, Os04t0549800, Os11t0242300
OG0000011	AP2	Os02t0546600, Os02t0594300, Os02t0655200, Os02t0764700, Os03t0150200, Os03t0183200, Os03t0341000, Os04t0257500, Os04t0398000, Os05t0361700, Os05t0437100, Os07t0410700, Os07t0674800, Os09t0287000, Os09t0457900, Os09t0571700, Os09t0572000, Os10t0390800, Os12t0582900
OG0004911	AP2	Os02t0676800, Os04t0572200, Os10t0523900
OG0014834	AP2	Os08t0173700
OG0001379	AP2	Os01t0140700, Os01t0141000, Os01t0693400, Os05t0549800
OG0006262	AP2	Os06t0604000
OG0000076	AP2	Os01t0813300, Os01t0899800, Os02t0614300, Os03t0176300, Os03t0313100, Os03t0770700, Os04t0504500, Os04t0653600, Os06t0145700, Os06t0657500, Os06t0658000, Os07t0124700, Os11t0295900
OG0008053	AP2	Os02t0781300, Os08t0454000
OG0006273	AP2	Os02t0767800, Os03t0263000
OG0001862	AP2	Os10t0371100
OG0009265	AP2	Os01t0885900
OG0000591	AP2	Os03t0174400, Os08t0565200
OG0009393	AP2	Os04t0529100
OG0012449	AP2	Os05t0351200
OG0005005	AP2	Os02t0677300
OG0010931	AP2	Os02t0520000, Os04t0399800
OG0000864	ARF	Os04t0519700
OG0000295	Argonaute	Os02t0169400, Os02t0616300, Os03t0682200, Os03t0682600, Os03t0800200, Os06t0597400, Os07t0188000, Os07t0471300
OG0012308	Argonaute	Os03t0449200
OG0000057	Aux/IAA	Os01t0286900, Os02t0228900, Os02t0805100, Os03t0633500, Os03t0633800, Os03t0797800, Os06t0166500, Os09t0527700, Os11t0221000, Os12t0601300, Os12t0601400
OG0010351	Aux/IAA	Os04t0653300
OG0000262	bHLH	Os02t0564700, Os04t0618600, Os06t0164400, Os10t0556200, Os12t0597800, Os12t0599400
OG0000613	bHLH	Os01t0105700, Os01t0230200, Os02t0276900, Os04t0493100, Os05t0228400
OG0000414	bHLH	Os02t0603600, Os04t0489600
OG0002615	bHLH	Os01t0293100
OG0000113	bHLH	Os01t0915600, Os08t0536800
OG0003595	bHLH	Os02t0120500
OG0001858	bHLH	Os01t0952800
OG0006274	bHLH	Os08t0483900, Os09t0468700, Os10t0376900
OG0006280	bHLH	Os03t0171300, Os10t0404300
OG0000180	bHLH	Os01t0111500, Os01t0566800, Os01t0707500, Os01t0831000, Os02t0710300, Os05t0541400, Os06t0496400, Os08t0108500, Os09t0455300
OG0009282	bHLH	Os02t0315600
OG0012224	bHLH	Os07t0471900
OG0002850	bHLH	Os02t0548100
OG0002677	bHLH	Os01t0576100, Os01t0577300, Os04t0557200, Os04t0557500, Os04t0557800, Os11t0258700
OG0001573	bHLH	Os03t0260600, Os03t0811400, Os08t0432800, Os09t0410700, Os11t0547800
OG0001827	bHLH	Os03t0671000, Os03t0671800, Os12t0632600
OG0010686	bHLH	Os04t0381700
OG0008192	bHLH	Os03t0122100
OG0003736	bHLH	Os05t0586300, Os05t0597000
OG0006417	bHLH	Os08t0543700, Os09t0519100
OG0001241	bHLH	Os01t0705700
OG0002047	bHLH	Os04t0300600
OG0009631	bHLH	Os03t0135700, Os10t0544200
OG0010960	bHLH	Os01t0773800
OG0010965	bHLH	Os04t0590800
OG0012861	bHLH	Os02t0257500
OG0002402	bHLH	Os01t0195700, Os01t0195801, Os01t0196300, Os02t0221100, Os05t0199800
OG0000943	bHLH_TCP	Os01t0763200, Os05t0513100, Os12t0616400
OG0000177	bHLH_TCP	Os01t0246200, Os02t0747400, Os04t0526000, Os06t0226700, Os11t0175700
OG0009323	bHLH_TCP	Os01t0213800
OG0006326	bHLH_TCP	Os03t0706500, Os08t0432300, Os09t0410500
OG0000095	bZIP	Os02t0132500, Os08t0487100
OG0005993	bZIP	Os11t0154900, Os11t0166201
OG0003221	bZIP	Os03t0127500
OG0010918	bZIP	Os09t0489500
OG0004101	bZIP	Os06t0601500
OG0003635	C1HDZ	Os03t0170600, Os10t0404900
OG0003902	C1HDZ	Os07t0581700, Os09t0379600
OG0003939	C1HDZ	Os10t0377300
OG0004705	C1HDZ	Os02t0649300, Os04t0541700, Os09t0528200
OG0012479	C1HDZ	Os02t0729700
OG0003901	C2C2_CO-like	Os02t0731700, Os03t0711100, Os06t0264200
OG0000412	C2C2_CO-like	Os02t0178100, Os07t0261200, Os10t0560400
OG0000042	C2C2_Dof	Os01t0865800, Os02t0707200, Os02t0726300, Os03t0619151, Os03t0764900, Os03t0821200, Os04t0678400, Os05t0112200, Os05t0440000, Os07t0236700, Os10t0496000, Os12t0569900
OG0009576	C2C2_Dof	Os02t0673700, Os04t0567800, Os07t0145800
OG0000302	C2C2_GATA	Os01t0662800, Os02t0220400, Os05t0567900, Os05t0578900, Os06t0571800
OG0000221	C2C2_GATA	Os01t0745700, Os10t0557600, Os11t0187200
OG0006251	C2C2_YABBY	Os03t0650000, Os07t0160100, Os12t0621100
OG0015042	C2C2_YABBY	Os03t0215200
OG0008186	C2C2_YABBY	Os02t0643200, Os04t0536300
OG0000197	C2H2	Os01t0838600, Os01t0839100, Os02t0293900, Os03t0437100, Os03t0437200, Os03t0764100, Os03t0820300, Os06t0727000, Os07t0590100, Os11t0340477, Os11t0442900, Os11t0702300, Os11t0702400, Os12t0583700
OG0001075	C2H2	Os02t0196100, Os08t0504000, Os09t0282100, Os09t0485600
OG0000263	C2H2	Os02t0182300, Os04t0444100, Os07t0153600, Os07t0593000, Os09t0429766, Os09t0430600, Os09t0431750, Os09t0431900
OG0001984	C2H2	Os04t0165200, Os08t0562300
OG0001218	C2H2	Os04t0115500
OG0010688	C2H2	Os03t0264600
OG0000437	C2H2	Os04t0168100, Os05t0286100, Os07t0101800, Os07t0417400, Os11t0707300
OG0001086	C2H2	Os01t0132766, Os01t0512700, Os03t0216000, Os08t0463500, Os09t0445500
OG0002994	C2H2	Os02t0709000
OG0001963	C2H2	Os01t0129200
OG0000323	C2H2_IDD	Os01t0195000, Os01t0242200, Os01t0572300, Os01t0935000, Os03t0197800, Os10t0419200
OG0003900	C2H2_IDD	Os03t0237250, Os08t0467100
OG0012310	C2HDZ	Os01t0643600
OG0000520	C2HDZ	Os02t0149900, Os04t0548700, Os06t0140400, Os06t0140700, Os06t0698200, Os09t0447000, Os10t0561800
OG0000642	C3H	Os01t0192000, Os01t0738400, Os05t0195200
OG0002124	C3H	Os01t0645000
OG0000924	C4HDZ	Os02t0674800, Os04t0569100, Os04t0627000, Os08t0136100
OG0010860	C4HDZ	Os10t0575600
OG0008253	CRF	Os01t0657400
OG0001185	CSD	Os01t0323950
OG0000566	Dicer	Os08t0148600
OG0006036	DUF246 domain containing/O-FucT	Os06t0502800
OG0009235	DUF296 domain containing	Os08t0478466, Os09t0464300
OG0000247	DUF296 domain containing	Os02t0448000, Os02t0713700, Os02t0820800, Os03t0270000, Os04t0590200, Os06t0136900, Os06t0326900, Os07t0235200, Os08t0159700, Os08t0563200
OG0004819	DUF547 domain containing	Os10t0482900
OG0001787	DUF632 domain containing	Os02t0654600, Os05t0547200
OG0004480	FHA	Os05t0546700
OG0006259	GARP_G2-like	Os02t0325600
OG0000043	GARP_G2-like	Os02t0174000, Os04t0566600, Os06t0664800, Os06t0664900, Os06t0670300, Os11t0106100, Os12t0105600
OG0000744	GARP_G2-like	Os02t0696900, Os03t0624000, Os03t0766500, Os08t0160300, Os08t0426866, Os09t0395300
OG0004399	GARP_G2-like	Os01t0176700
OG0004562	GARP_G2-like	Os01t0239000, Os06t0348800
OG0010947	GIF	Os03t0733600
OG0002975	GNAT	Os03t0764000, Os07t0116600
OG0004181	GNAT	Os10t0154533
OG0000646	GRAS	Os11t0705200, Os11t0705900
OG0001464	GRAS	Os05t0574900
OG0003206	GRAS	Os05t0378200, Os05t0378500, Os11t0500050
OG0004790	GRAS	Os02t0197300, Os06t0610350, Os12t0145200
OG0001624	GRAS	Os03t0103400, Os06t0105350
OG0004142	GRAS	Os03t0408600
OG0003605	GRAS	Os05t0500600, Os07t0589200
OG0002935	GRAS	Os03t0433200, Os07t0200900, Os07t0586900
OG0012857	GRAS	Os02t0681900
OG0000450	GRF	Os04t0307300, Os04t0574500, Os06t0204800
OG0001300	HD_PLINC	Os01t0635550, Os02t0706600, Os08t0479400, Os09t0466400
OG0010478	HD_PLINC	Os03t0718500
OG0000293	HD_TALE_BEL	Os03t0124000, Os03t0732100, Os06t0108900, Os10t0534900, Os11t0158600
OG0009608	HD_TALE_BEL	Os01t0848400, Os05t0455200
OG0000758	HD_TALE_KNOX1	Os01t0302500, Os03t0673000, Os03t0673500, Os03t0727000, Os03t0727200, Os03t0771500, Os03t0772100, Os05t0129700, Os07t0129700
OG0001785	HD_TALE_KNOX2	Os03t0123500
OG0000129	HD_WOX	Os01t0667400, Os01t0840300, Os01t0854500, Os03t0325600, Os04t0649400, Os04t0663600, Os05t0118700, Os05t0564500, Os07t0533201, Os07t0684900, Os08t0242400
OG0002070	HSF	Os03t0366800, Os07t0640900, Os08t0471000, Os09t0455200
OG0009437	HSF	Os09t0456800
OG0009506	HSF	Os02t0232000
OG0008306	HSF	Os11t0195000
OG0006792	LFY	Os04t0598300
OG0009213	LOB1	Os03t0287400, Os05t0123000
OG0000868	LOB1	Os05t0346800, Os08t0517100
OG0009348	LOB1	Os01t0889400, Os05t0417000
OG0002050	LOB1	Os08t0402100, Os09t0364100
OG0000280	LOB1	Os02t0820500, Os03t0149100, Os03t0246900, Os10t0162600
OG0009433	LOB1	Os01t0825000
OG0003078	LOB1	Os01t0169400
OG0000498	LOB2	Os03t0445700, Os07t0589000, Os10t0175066
OG0008058	MADS_MIKC	Os06t0223300, Os08t0494100
OG0000019	MADS_MIKC	Os01t0201700, Os01t0213300, Os01t0886200, Os01t0975800, Os02t0104100, Os02t0170300, Os02t0579600, Os02t0682200, Os02t0731200, Os02t0761000, Os03t0122600, Os03t0215400, Os03t0752800, Os03t0753100, Os04t0304400, Os04t0461300, Os04t0580700, Os05t0203800, Os06t0108500, Os06t0162800, Os06t0217300, Os06t0347700, Os06t0504100, Os07t0108900, Os07t0605200, Os08t0431900, Os08t0531700, Os09t0116000, Os09t01…
OG0010820	MADS_MIKC	Os06t0712700
OG0000017	MYB-2R	Os01t0298400, Os01t0709000, Os02t0624300, Os02t0641900, Os02t0732600, Os03t0315400, Os03t0371800, Os03t0388600, Os04t0461000, Os05t0429900, Os05t0543600, Os06t0112700, Os07t0497500, Os07t0558100, Os07t0634900, Os08t0486300, Os09t0401000, Os09t0532900, Os10t0478300, Os11t0180900, Os11t0558200
OG0008039	MYB-2R	Os07t0629000, Os08t0437300
OG0000104	MYB-2R	Os01t0274800, Os01t0977300, Os03t0720800, Os08t0435700, Os11t0207600
OG0010520	MYB-2R	Os01t0128000
OG0009310	MYB-2R	Os11t0684000
OG0015014	MYB-2R	Os08t0151300
OG0009423	MYB-2R	Os12t0572000
OG0010782	MYB-2R	Os02t0618400, Os04t0508500
OG0010786	MYB-2R	Os07t0137000
OG0008224	MYB-2R	Os01t0685400, Os03t0771100
OG0006425	MYB-2R	Os01t0855400, Os06t0162700
OG0001164	MYB-related	Os01t0156000
OG0002411	MYB-related	Os04t0341900
OG0002219	MYB-related	Os05t0579600
OG0012427	MYB-related	Os10t0443800
OG0009477	MYB-related	Os05t0442400
OG0000088	NAC	Os01t0104200, Os03t0327800, Os05t0418800, Os05t0421600, Os07t0566500, Os07t0683200, Os08t0535800, Os11t0126900, Os12t0123700
OG0000124	NAC	Os02t0252200, Os02t0643600, Os03t0119966, Os04t0536500, Os06t0104200, Os06t0131700, Os06t0530400, Os08t0103900, Os08t0115800, Os09t0552800, Os10t0532000
OG0001418	NAC	Os01t0191300, Os01t0672100, Os05t0194500, Os05t0563000, Os06t0560300
OG0008106	NAC	Os06t0675600
OG0000338	NAC	Os01t0104500, Os01t0393100, Os02t0579000, Os03t0327100, Os03t0624600, Os04t0460600, Os06t0344900, Os07t0684800, Os08t0511200, Os09t0497900
OG0009370	NAC	Os01t0888300
OG0010655	NAC	Os06t0726300
OG0006407	NAC	Os01t0862800, Os05t0442700, Os11t0154500, Os12t0156100
OG0008254	NAC	Os02t0623300, Os02t0810900, Os04t0515900, Os10t0477600
OG0010995	NAC	Os02t0555300, Os04t0437000
OG0001062	NF-YA	Os02t0776400, Os10t0397900
OG0000552	NF-YB	Os02t0725700, Os07t0606600
OG0012474	NF-YB	Os01t0935200
OG0000505	NF-YC	Os02t0170500, Os03t0251350
OG0008033	OFP	Os03t0159400
OG0000103	OFP	Os01t0226700, Os01t0831800, Os01t0864000, Os03t0126450, Os03t0197900, Os04t0415100, Os04t0447300, Os10t0532600, Os11t0156401, Os12t0158400
OG0006436	OFP	Os01t0863800, Os04t0685000, Os05t0441400, Os08t0102400
OG0000819	PHD	Os09t0449000
OG0000132	PLATZ	Os02t0172800, Os06t0624900, Os06t0666100
OG0000217	Rcd1-like	Os01t0865700, Os02t0539200, Os02t0548700, Os04t0686000
OG0000079	SBP	Os02t0177300, Os04t0551500, Os04t0656500, Os06t0659100, Os08t0509600, Os08t0531600
OG0001034	SET	Os08t0565700
OG0003216	SRS	Os09t0531600
OG0006414	SRS	Os01t0954500, Os05t0386201
OG0000969	Tify	Os03t0180800, Os03t0180900, Os03t0396500
OG0006443	Tify	Os04t0395800
OG0002629	TRAF	Os01t0948900, Os11t0141900, Os12t0138500
OG0003678	TRAF	Os06t0507300
OG0009593	TRAF	Os09t0420900
OG0012738	TRAF	Os01t0780600
OG0001107	Trihelix	Os03t0666300, Os04t0670900
OG0001541	Trihelix	Os05t0128000
OG0003341	ULT	Os01t0780800, Os05t0502700
OG0000237	WRKY	Os05t0343400, Os05t0474800
OG0000411	WRKY	Os01t0185900, Os01t0289600, Os01t0586800, Os02t0770500, Os05t0137500, Os06t0146250
OG0008070	WRKY	Os01t0730700
OG0000089	WRKY	Os01t0182700, Os01t0186000, Os01t0584900, Os01t0626400, Os01t0665500, Os01t0714800, Os01t0734000, Os02t0652100, Os03t0758000, Os04t0545000, Os05t0537100, Os05t0565900, Os05t0583000, Os07t0111400, Os11t0490900
OG0006286	WRKY	Os02t0698800, Os04t0597300
OG0004955	WRKY	Os09t0417800
OG0000372	WRKY	Os02t0462800, Os10t0105966
OG0010706	WRKY	Os05t0321900
OG0009434	WRKY	Os07t0680400
OG0000339	WRKY	Os01t0656400, Os01t0820400, Os01t0820700, Os01t0821600, Os03t0335200, Os05t0478400, Os05t0478700, Os05t0478800, Os06t0158100, Os09t0334500, Os11t0117400, Os11t0117500, Os11t0117600, Os12t0116700
OG0006418	WRKY	Os06t0504900
OG0012828	WRKY	Os01t0972800
OG0000134	Zinc finger, AN1 and A20 type	Os01t0765900, Os02t0530300, Os08t0436400
OG0009446	ZPR	Os09t0520500
OG0008231	ZPR	Os04t0411200

### Sheet: arabidopsis
Table S9: PRC2-regulated Transcription-associated proteins across the green lineage
A tab for each species shows a table summarsing the orthogroup, TAP family and particular genes marked with H3K27me3
Orthgroup	Family	H3K27me3-marked
OG0014769	ABI3/VP1	AT1G01030, AT4G01500
OG0000968	ABI3/VP1	AT1G32030, AT2G18810, AT2G24670, AT2G31420, AT2G31460, AT2G31720, AT3G49610
OG0009217	ABI3/VP1	AT1G08985, AT1G43171, AT1G50220, AT2G21920
OG0002657	ABI3/VP1	AT5G57720, AT5G66980
OG0000622	ABI3/VP1	AT2G13985, AT2G24680, AT2G24696, AT2G24700, AT4G00260, AT4G31610, AT4G31615
OG0001067	ABI3/VP1	AT1G28300, AT3G24650, AT3G26790
OG0003913	ABI3/VP1	AT1G49475, AT3G18960
OG0003931	ABI3/VP1	AT2G16210, AT2G35310
OG0006367	ABI3/VP1	AT2G36080, AT3G11580, AT5G06250
OG0003956	ABI3/VP1	AT2G46870, AT3G61970
OG0000812	ABI3/VP1	AT3G19184
OG0012181	ABI3/VP1	AT4G03160, AT4G03170
OG0000574	ABI3/VP1	AT4G33280
OG0000335	ALOG	AT1G07090, AT1G16910, AT1G78815, AT2G31160, AT2G42610, AT3G04510, AT3G23290, AT4G18610, AT5G28490, AT5G58500
OG0000232	AP2	AT1G01250, AT1G33760, AT1G77200, AT2G25820, AT2G35700, AT3G60490, AT5G11590, AT5G25810
OG0000011	AP2	AT1G03800, AT1G04370, AT1G28160, AT1G28360, AT1G43160, AT1G80580, AT2G33710, AT2G44840, AT2G47520, AT3G23220, AT3G23230, AT4G18450, AT5G07310, AT5G13330, AT5G43410, AT5G50080, AT5G61890
OG0014832	AP2	AT1G63030
OG0004911	AP2	AT1G12630, AT2G36450, AT5G52020
OG0001379	AP2	AT3G25730
OG0006262	AP2	AT1G15360, AT5G11190, AT5G25390
OG0000076	AP2	AT1G16060, AT1G51190, AT1G72570, AT3G20840, AT3G54320, AT4G37750, AT5G10510, AT5G17430, AT5G57390, AT5G65510
OG0008053	AP2	AT5G21960
OG0006273	AP2	AT1G21910, AT1G44830, AT1G77640
OG0001862	AP2	AT1G36060
OG0009265	AP2	AT1G22810, AT1G71520
OG0014893	AP2	AT1G24590
OG0012267	AP2	AT1G50680
OG0000591	AP2	AT1G75490, AT3G57600, AT5G18450
OG0012376	AP2	AT2G20350, AT5G67000, AT5G67010
OG0015171	AP2	AT3G54990
OG0012449	AP2	AT2G40220
OG0009601	AP2	AT5G67180
OG0010931	AP2	AT5G13910
OG0012173	ARF	AT1G19850
OG0003909	ARF	AT1G35540
OG0010538	Argonaute	AT1G31290
OG0000295	Argonaute	AT2G27880
OG0001161	Argonaute	AT2G32940, AT5G21030, AT5G21150
OG0002464	ARID	AT1G04880, AT1G55650
OG0002575	ARID	AT4G11400
OG0000057	Aux/IAA	AT1G04250, AT1G15580, AT1G52830, AT1G80390, AT3G15540, AT3G23030, AT3G23050, AT4G14550, AT4G14560, AT5G25890
OG0015200	Aux/IAA	AT2G46990, AT3G62100
OG0010351	Aux/IAA	AT5G57420
OG0000262	bHLH	AT1G02340
OG0001276	bHLH	AT2G24260, AT4G30980
OG0000613	bHLH	AT1G49830, AT1G61660, AT2G20100, AT4G29100
OG0000414	bHLH	AT2G43140
OG0002615	bHLH	AT2G31210, AT2G31215
OG0000113	bHLH	AT1G25330, AT5G50915
OG0008042	bHLH	AT1G10585, AT1G10586, AT4G20970
OG0003595	bHLH	AT2G16910
OG0001858	bHLH	AT1G12540, AT1G62975, AT1G71200, AT4G25400, AT4G25410, AT5G51780, AT5G51790
OG0014858	bHLH	AT1G18400, AT1G73830
OG0006274	bHLH	AT1G22490, AT1G72210
OG0008062	bHLH	AT1G25310, AT4G28800, AT4G28811
OG0006280	bHLH	AT1G26945, AT3G28857, AT5G15160, AT5G39860
OG0000180	bHLH	AT1G27740, AT1G66470, AT2G14760, AT3G50330, AT4G00120, AT4G33880, AT5G01305, AT5G09750, AT5G37800, AT5G43175, AT5G67060
OG0012221	bHLH	AT1G30670, AT2G34820
OG0012224	bHLH	AT1G31050
OG0002779	bHLH	AT5G46830
OG0002850	bHLH	AT1G49770
OG0002677	bHLH	AT1G63650, AT4G00480, AT5G41315
OG0001573	bHLH	AT1G68810, AT2G41130, AT3G25710, AT3G56770
OG0001827	bHLH	AT2G22750, AT2G22760, AT2G22770, AT4G37850
OG0010686	bHLH	AT2G28160
OG0008192	bHLH	AT4G01460
OG0015199	bHLH	AT2G46970
OG0003736	bHLH	AT3G06120, AT3G24140
OG0006417	bHLH	AT4G00870
OG0015372	bHLH	AT4G05170, AT4G21340
OG0001241	bHLH	AT4G09820
OG0002047	bHLH	AT4G29930
OG0010960	bHLH	AT5G43650
OG0010965	bHLH	AT5G46690
OG0012861	bHLH	AT5G53210
OG0002402	bHLH	AT5G56960
OG0000943	bHLH_TCP	AT3G02150, AT5G08070, AT5G60970
OG0000177	bHLH_TCP	AT1G69690, AT2G37000, AT3G45150
OG0006326	bHLH_TCP	AT1G68800, AT3G18550
OG0000966	bZIP	AT1G08320
OG0000095	bZIP	AT1G13600, AT1G68880, AT1G75390, AT3G30530, AT5G15830, AT5G24800, AT5G38800
OG0000236	bZIP	AT3G44460
OG0006318	bZIP	AT1G59530, AT3G49760, AT4G37730
OG0009377	bZIP	AT2G21235
OG0002069	bZIP	AT1G35490, AT2G42380, AT3G58120, AT5G07160
OG0010918	bZIP	AT5G06839
OG0015486	bZIP	AT5G08141
OG0009628	bZIP	AT5G10030
OG0003635	C1HDZ	AT3G01220, AT5G15150
OG0003902	C1HDZ	AT2G18550, AT4G36740, AT5G66700
OG0015160	C1HDZ	AT2G36610, AT5G03790
OG0003901	C2C2_CO-like	AT1G68520, AT1G73870
OG0014802	C2C2_Dof	AT1G07640, AT2G28810
OG0000042	C2C2_Dof	AT1G21340, AT1G26790, AT1G28310, AT1G29160, AT1G47655, AT1G64620, AT2G28510, AT2G34140, AT2G37590, AT3G45610, AT3G52440, AT3G55370, AT4G00940, AT4G38000, AT5G60200, AT5G62940
OG0015194	C2C2_Dof	AT2G46590, AT3G61850
OG0010867	C2C2_Dof	AT4G21030, AT4G21040, AT4G21050, AT4G21080
OG0009576	C2C2_Dof	AT4G24060
OG0010998	C2C2_Dof	AT5G65590
OG0012111	C2C2_GATA	AT2G28340
OG0000302	C2C2_GATA	AT2G18380, AT3G20750, AT3G50870, AT4G26150, AT4G36620, AT5G56860
OG0000221	C2C2_GATA	AT2G45050, AT3G45170, AT5G25830
OG0006251	C2C2_YABBY	AT1G08465, AT2G26580
OG0015042	C2C2_YABBY	AT1G69180
OG0008186	C2C2_YABBY	AT2G45190, AT4G00180
OG0000197	C2H2	AT1G02040, AT1G49900, AT2G26940, AT4G35280, AT5G56200
OG0012130	C2H2	AT1G10480
OG0001075	C2H2	AT1G13290, AT1G34790, AT1G51220, AT3G20880, AT3G57670
OG0000263	C2H2	AT1G66140, AT1G80730, AT5G14010, AT5G25160, AT5G57520
OG0014900	C2H2	AT1G26590, AT1G26610
OG0001984	C2H2	AT5G22890
OG0001218	C2H2	AT1G75710
OG0009383	C2H2	AT2G18490, AT4G26030, AT5G22990
OG0003942	C2H2	AT3G10470, AT5G03510, AT5G04390
OG0009408	C2H2	AT2G28710, AT3G46070, AT3G46080, AT3G46090
OG0010688	C2H2	AT2G29660
OG0015162	C2H2	AT2G37430
OG0000437	C2H2	AT2G37740, AT2G42410, AT3G09290, AT3G23130, AT3G53820, AT4G17810, AT5G06070, AT5G43540
OG0001309	C2H2	AT3G28210, AT5G48205
OG0001086	C2H2	AT1G67030, AT1G68360, AT3G58070, AT5G06650
OG0002994	C2H2	AT3G27970, AT5G40310
OG0015206	C2H2	AT5G15480
OG0015464	C2H2	AT4G35700
OG0009607	C2H2	AT5G01860, AT5G27880, AT5G54340, AT5G54350, AT5G54360
OG0001963	C2H2	AT1G13400, AT1G68480, AT5G05120
OG0000323	C2H2_IDD	AT1G03840, AT1G55110, AT3G13810, AT3G45260, AT4G02670, AT5G03150, AT5G44160, AT5G60470
OG0014842	C2H2_IDD	AT1G14580, AT2G02080
OG0003900	C2H2_IDD	AT1G25250, AT1G68130, AT2G01940
OG0012310	C2HDZ	AT1G70920
OG0000520	C2HDZ	AT2G22800, AT3G60390, AT4G17460, AT5G06710
OG0000642	C3H	AT1G03790, AT5G07500, AT5G44260
OG0001390	C3HDZ	AT1G52150, AT4G32880
OG0000924	C4HDZ	AT1G05230, AT3G61150, AT4G00730, AT4G04890, AT4G21750
OG0012245	C4HDZ	AT1G34650, AT3G03260, AT5G17320
OG0015069	C4HDZ	AT1G79840
OG0010860	C4HDZ	AT4G17710, AT5G46880
OG0001834	CBP	AT1G16705
OG0001005	CPP	AT3G22760
OG0008253	CRF	AT5G53290
OG0001185	CSD	AT2G21060
OG0003435	DUF246 domain containing/O-FucT	AT1G11990, AT1G29200
OG0009235	DUF296 domain containing	AT5G49700
OG0000247	DUF296 domain containing	AT1G20900, AT1G76500, AT2G35270, AT2G45430, AT3G04570, AT3G60870, AT4G14465, AT4G17800
OG0000420	DUF296 domain containing	AT4G22770
OG0015385	DUF296 domain containing	AT4G12050, AT4G22810
OG0015436	DUF296 domain containing	AT5G51590
OG0012183	DUF547 domain containing	AT1G43020
OG0000791	DUF547 domain containing	AT2G39690, AT5G42690, AT5G60720
OG0004819	DUF547 domain containing	AT3G11920, AT4G08550
OG0010497	DUF833 domain containing/TANGO2	AT1G20730, AT1G20740
OG0015491	EIL	AT5G10120, AT5G65100
OG0004674	ET	AT5G56770
OG0003546	FHA	AT1G34355, AT2G34110
OG0001756	FHA	AT3G07260
OG0014967	GARP_ARR-B	AT1G49190, AT3G62670
OG0000604	GARP_ARR-B	AT1G67710
OG0012399	GARP_ARR-B	AT2G27070, AT5G07210, AT5G62120
OG0015404	GARP_ARR-B	AT4G18020
OG0006259	GARP_G2-like	AT1G13300, AT3G25790
OG0000043	GARP_G2-like	AT1G14600, AT1G69580, AT1G79430, AT2G02060, AT2G06020, AT2G38300, AT2G42660, AT3G12730, AT4G04605, AT5G06800, AT5G45580
OG0000744	GARP_G2-like	AT1G32240, AT4G17695, AT5G16560, AT5G42630
OG0004399	GARP_G2-like	AT2G03500
OG0004562	GARP_G2-like	AT2G20570
OG0001416	GeBP	AT1G11510, AT1G66420, AT2G01370, AT2G20613, AT2G20805, AT4G00250, AT4G00390, AT4G00610, AT4G08263, AT5G41765
OG0008159	GeBP	AT5G41530
OG0009325	GeBP	AT4G00130, AT5G23180
OG0010947	GIF	AT5G28640
OG0002975	GNAT	AT2G23060, AT4G37580, AT5G67430
OG0001879	GNAT	AT3G22560
OG0005313	GNAT	AT2G39030
OG0004357	GNAT	AT3G02980
OG0000646	GRAS	AT2G29060
OG0001464	GRAS	AT5G17490
OG0004790	GRAS	AT1G55580
OG0003605	GRAS	AT3G49950, AT5G67411
OG0002935	GRAS	AT4G37650
OG0000450	GRF	AT3G13960
OG0002205	HD_PHD	AT3G19530
OG0001300	HD_PLINC	AT1G14440, AT2G02540, AT4G24660, AT5G65410
OG0014865	HD_PLINC	AT1G18835, AT1G74660
OG0015044	HD_PLINC	AT1G69600, AT5G60480
OG0009513	HD_PLINC	AT3G28917
OG0000293	HD_TALE_BEL	AT2G27220
OG0009608	HD_TALE_BEL	AT5G02030
OG0000758	HD_TALE_KNOX1	AT1G23380, AT1G62360, AT1G70510, AT4G08150
OG0001785	HD_TALE_KNOX2	AT1G62990
OG0000129	HD_WOX	AT1G46480, AT2G01500, AT2G17950, AT2G28610, AT2G33880, AT3G03660, AT3G11260, AT3G18010, AT5G05770, AT5G17810, AT5G45980, AT5G46010, AT5G59340
OG0000656	HSF	AT3G22830
OG0002070	HSF	AT1G46264
OG0015063	HSF	AT4G19630
OG0009437	HSF	AT2G41690
OG0001691	Jumonji_PKDM7	AT2G34880
OG0006792	LFY	AT5G61850
OG0009213	LOB1	AT1G07900, AT2G28500
OG0000868	LOB1	AT1G16530, AT2G30130
OG0009348	LOB1	AT1G65620
OG0002050	LOB1	AT3G13850
OG0000280	LOB1	AT2G42430, AT2G42440, AT2G45410, AT2G45420, AT3G03760, AT3G58190, AT4G00210, AT4G00220, AT5G06080
OG0009433	LOB1	AT2G40470
OG0003078	LOB1	AT3G27650, AT5G63090
OG0015427	LOB1	AT4G22700, AT5G35900
OG0000498	LOB2	AT1G67100, AT1G68510
OG0009189	MADS	AT1G65360, AT2G24840
OG0014852	MADS	AT1G17310
OG0001863	MADS	AT1G22590
OG0009280	MADS	AT1G28450, AT1G28460, AT3G04100
OG0001234	MADS	AT1G31630, AT1G31640, AT1G33070, AT1G65300, AT1G65330, AT2G28700, AT3G05860, AT5G26630, AT5G27810
OG0003911	MADS	AT1G46408, AT5G49420, AT5G49490
OG0014959	MADS	AT5G46320
OG0015002	MADS	AT1G59810, AT1G60040
OG0010654	MADS	AT2G15660, AT2G26880, AT2G40210, AT5G06500
OG0000761	MADS	AT3G18650, AT4G02235, AT5G27070, AT5G37415, AT5G65330
OG0015556	MADS	AT5G58890
OG0008058	MADS_MIKC	AT1G77950, AT1G77980
OG0000019	MADS_MIKC	AT1G24260, AT1G26310, AT1G69120, AT2G03710, AT2G14210, AT2G22630, AT2G42830, AT2G45650, AT2G45660, AT3G30260, AT3G58780, AT3G61120, AT3G66656, AT4G09960, AT4G11880, AT4G18960, AT4G22950, AT4G24540, AT4G37940, AT5G13790, AT5G23260, AT5G51860, AT5G51870, AT5G60910, AT5G62165
OG0010537	MADS_MIKC	AT1G31140
OG0015053	MADS_MIKC	AT1G71692
OG0008131	MADS_MIKC	AT5G10140, AT5G65070, AT5G65080
OG0015219	MADS_MIKC	AT3G02310, AT5G15800
OG0010820	MADS_MIKC	AT3G54340
OG0009642	MADS_MIKC	AT5G20240
OG0001616	mTERF	AT1G21150, AT1G56380
OG0000017	MYB-2R	AT1G34670, AT1G56160, AT2G31180, AT2G32460, AT2G47190, AT3G01530, AT3G02940, AT3G12720, AT3G23250, AT3G30210, AT4G05100, AT4G12350, AT4G21440, AT4G22680, AT4G28110, AT5G14340, AT5G15310, AT5G16600, AT5G16770, AT5G26660, AT5G49330, AT5G62320
OG0008039	MYB-2R	AT1G08810, AT3G28910
OG0014850	MYB-2R	AT1G79180
OG0000104	MYB-2R	AT1G17950, AT1G26780, AT1G69560, AT1G73410, AT4G33450, AT5G17800, AT5G39700, AT5G54230
OG0014863	MYB-2R	AT1G18570, AT1G74080
OG0014864	MYB-2R	AT1G18710
OG0010520	MYB-2R	AT1G25340, AT1G68320
OG0009310	MYB-2R	AT1G48000
OG0010581	MYB-2R	AT1G56650, AT1G66370, AT1G66380, AT1G66390
OG0015014	MYB-2R	AT1G63910
OG0009401	MYB-2R	AT2G25230, AT3G27785, AT5G40360, AT5G40430
OG0015136	MYB-2R	AT2G26950, AT2G26960
OG0006375	MYB-2R	AT5G01200
OG0015201	MYB-2R	AT2G47460, AT3G62610
OG0015240	MYB-2R	AT3G06490, AT5G49620
OG0012513	MYB-2R	AT3G13540
OG0010782	MYB-2R	AT3G24310, AT4G13480
OG0012565	MYB-2R	AT3G27810, AT5G40350
OG0010786	MYB-2R	AT3G27920, AT5G14750, AT5G40330
OG0015326	MYB-2R	AT3G47600, AT5G62470
OG0008224	MYB-2R	AT3G49690, AT5G65790
OG0006425	MYB-2R	AT4G18770, AT5G11050, AT5G58850
OG0010880	MYB-2R	AT5G52260
OG0012750	MYB-2R	AT5G07690, AT5G07700, AT5G61420
OG0015493	MYB-2R	AT5G10280, AT5G65230
OG0012774	MYB-2R	AT5G12870
OG0004582	MYB-2R	AT5G56110
OG0010984	MYB-2R	AT5G57620
OG0002206	MYB-related	AT1G01380, AT2G30420, AT2G30424, AT5G53200
OG0002411	MYB-related	AT5G23650
OG0000651	MYB-related	AT4G00540
OG0002219	MYB-related	AT1G19510, AT1G75250, AT2G18328, AT4G36570, AT4G39250
OG0004146	MYB-related	AT2G47210
OG0009476	MYB-related	AT3G10580, AT3G10585, AT3G10590, AT4G09450, AT5G47290
OG0015266	MYB-related	AT5G05790
OG0001157	MYB-related	AT3G53790
OG0009477	MYB-related	AT3G10595
OG0010424	NAC	AT4G01520
OG0000088	NAC	AT1G26870, AT1G52890, AT1G61110, AT3G04070, AT3G15500, AT3G15510
OG0008027	NAC	AT1G03490, AT1G35890, AT3G46565, AT5G18037, AT5G18300
OG0000124	NAC	AT1G12260, AT1G32770, AT1G33280, AT1G54330, AT1G62700, AT1G65910, AT1G71930, AT1G79580, AT2G18060, AT2G46770, AT3G17730, AT3G61910, AT4G10350, AT4G17980, AT4G36160, AT5G46590, AT5G62380, AT5G66300
OG0001418	NAC	AT1G28470, AT4G28500, AT4G29230, AT5G56620
OG0008106	NAC	AT3G12977
OG0008111	NAC	AT1G60240, AT1G60280, AT1G60300, AT1G60340, AT1G60350, AT1G60380
OG0015017	NAC	AT1G64100
OG0000338	NAC	AT1G76420, AT2G24430, AT3G04060, AT3G15170, AT3G18400, AT5G18270, AT5G53950
OG0009370	NAC	AT2G02450
OG0012401	NAC	AT3G44290
OG0015187	NAC	AT2G43000
OG0015222	NAC	AT3G03200, AT5G17260
OG0006407	NAC	AT3G44350, AT5G22380
OG0009541	NAC	AT3G56560, AT5G39540, AT5G39690
OG0008254	NAC	AT4G28530
OG0010995	NAC	AT5G64530
OG0012474	NF-YB	AT2G47810
OG0009650	NF-YC	AT5G27910, AT5G50470, AT5G50480, AT5G50490
OG0000377	NLP	AT3G59580, AT4G38340
OG0008033	OFP	AT1G05420, AT2G32100
OG0000103	OFP	AT2G18500, AT2G36026, AT3G52525, AT5G19650
OG0012423	OFP	AT2G36050, AT3G52540, AT3G52550
OG0002484	PcG_EZ	AT1G02580
OG0002690	PcG_VEFS	AT2G35670, AT4G16810
OG0000819	PHD	AT2G01810, AT5G22260
OG0004865	PHD	AT4G31900
OG0005746	PHD	AT4G12620
OG0000132	PLATZ	AT1G31040, AT2G12646, AT3G60670
OG0010632	PLATZ	AT2G01818
OG0000217	Rcd1-like	AT2G35930, AT3G52450
OG0000219	RKD	AT1G18790, AT5G16100, AT5G66990
OG0015525	SAP	AT5G35770
OG0000079	SBP	AT1G02065, AT1G53160, AT1G69170
OG0001229	SET	AT1G17770, AT2G24740
OG0007244	SET	AT3G03750
OG0012125	Sin3	AT1G10250
OG0000971	Sin3	AT1G23810, AT1G24060, AT1G24200, AT1G24220, AT1G27240, AT1G70030, AT5G15030, AT5G15040
OG0000303	Sin3	AT1G04625, AT1G27220, AT1G27870, AT1G52990, AT2G02650, AT2G04420, AT2G34320, AT3G09510, AT3G23320, AT3G25270, AT3G26855, AT4G09775, AT4G29090, AT5G26617, AT5G43755, AT5G44470
OG0014870	SRS	AT1G19790, AT1G75520
OG0003216	SRS	AT2G18120, AT2G21400, AT3G51060, AT4G36260, AT5G66350
OG0001353	SWI/SNF_BAF60b	AT1G31760
OG0001608	SWI/SNF_BAF60b	AT3G19080
OG0009002	SWI/SNF_SNF2	AT1G02670
OG0004605	SWI/SNF_SNF2	AT1G05490
OG0001720	SWI/SNF_SNF2	AT3G16600
OG0001194	SWI/SNF_SNF2	AT2G21455
OG0006755	SWI/SNF_SNF2	AT3G19210
OG0001747	TAFII250	AT3G19040
OG0014919	Tify	AT1G30135
OG0007493	Tify	AT1G48500
OG0006443	Tify	AT5G13220
OG0006239	TRAF	AT2G05330, AT2G40440, AT2G40450, AT4G04090, AT5G48510
OG0002234	TRAF	AT2G23050
OG0000568	TRAF	AT3G43700
OG0002629	TRAF	AT2G41370, AT3G57130
OG0010812	TRAF	AT3G49970
OG0003971	TRAF	AT3G56230
OG0004661	TRAF	AT5G48130
OG0001107	Trihelix	AT1G31310, AT2G35640
OG0001541	Trihelix	AT2G38250, AT5G01380
OG0012503	Trihelix	AT3G10000, AT5G03680
OG0000148	TUB	AT1G43640
OG0003341	ULT	AT2G20825, AT4G28190
OG0000237	WRKY	AT3G01080
OG0000411	WRKY	AT1G18860, AT1G62300, AT1G68150, AT1G69810, AT4G01720, AT4G04450, AT4G22070, AT5G15130
OG0008070	WRKY	AT1G29280
OG0000089	WRKY	AT1G29860, AT1G55600, AT1G64000, AT1G69310, AT2G21900, AT2G44745, AT2G46130, AT2G47260, AT3G62340, AT4G18170, AT4G39410, AT5G13080, AT5G41570, AT5G46350, AT5G49520, AT5G64810
OG0006286	WRKY	AT1G30650, AT2G34830
OG0008119	WRKY	AT1G80590, AT5G01900, AT5G22570
OG0004955	WRKY	AT1G80840
OG0000372	WRKY	AT2G24570
OG0010706	WRKY	AT2G40740
OG0009434	WRKY	AT2G40750
OG0000339	WRKY	AT5G24110
OG0006418	WRKY	AT4G23550
OG0012828	WRKY	AT5G43290
OG0005390	Zinc finger, MIZ type	AT5G41580
OG0009446	ZPR	AT2G45450
