## Supplemental Table S10 for "The expansion and diversification of epigenetic regulatory networks underpins major transitions in the evolution of land plants"

### Sheet: motif enrichment
Table S10: DAP-seq motifs enriched within the H3K37me3 domains marking genes in the shared land plant PRC2-regulated network
The table summaries the motif ID and related orthogroup of TFs conserved across land plants along with the adjusted p-value of enrichment.
			H3K27me3 domains marking shared network genes							Conserved non-H3K27me3-marked genes
			adjusted p.value							adjusted p.value
Orthogroup	motif_ID	consensus	chlorella	anthoceros	physcomitrium	spirodela	oryza	arabidopsis		chlorella	anthoceros	physcomitrium	spirodela	oryza	arabidopsis
OG0001039	ABI3VP1_tnt.FUS3_col_a	AHATRCATGCAWRHA	1	0.97	1.39e-38	0.874	1.35e-265	3.61e-80		1	0.154	1	9.78e-32	0.0164	1
OG0000080	AP2EREBP_tnt.AIL7_col_a	CGNWTYYCGAG	1	1	0	8.99e-15	1	1		1	1	1	1	1	1
OG0000134	AP2EREBP_tnt.AT1G01250_col_a	DNHDKTGTCGGTGRH	1	0.94	0	1.3e-89	4.41e-202	0.849		1	1	1	1	1	1
OG0000134	AP2EREBP_tnt.AT1G12630_col_a	HNHYDYHDHYKYYRCCGACAH	1	1.03e-30	0	1.47e-200	0	0.142		1	1	1	1	1	1
OG0000011	AP2EREBP_tnt.AT1G28160_col_a	YGRCGGCGGMGRHGG	1	5.11e-48	0	8.11e-198	0	0.099		1	1	1	1	0.0186	1
OG0000134	AP2EREBP_tnt.AT1G71450_col_a	CDCCRCCRCCDCCRCCGYCR	1	2.64e-54	0	1.62e-235	0	0.000198		1	1	0.132	1	0.272	1
OG0000582	AP2EREBP_tnt.At1g75490_col_a	CCDCCDCCACCGCCD	1	8.36e-35	0	1.11e-190	1.76000016886736e-318	0.00391		1	1	1	1	0.467	1
OG0000134	AP2EREBP_tnt.AT1G77200_col_a	YCACCGACAMWDNH	1	0.962	0	1.2e-59	4.55e-137	1		1	1	1	1	1	1
OG0000011	AP2EREBP_tnt.At2g33710_col	CCDCCGCCGCCGYCR	1	2.47e-43	0	7.78e-194	0	0.00105		1	1	1	1	0.0221	1
OG0000134	AP2EREBP_tnt.At2g44940_col_a	HDKTGTCGGTGRHDD	1	0.000594	0	1.45e-97	2.08e-222	1		1	1	1	1	1	1
OG0000134	AP2EREBP_tnt.AT3G16280_col_a	HDDTGTCGGTGRHD	1	0.0564	0	1.31e-85	6.89e-134	0.998		1	1	1	1	1	1
OG0000582	AP2EREBP_tnt.AT3G57600_col_a	CCDCCACCGCC	1	1.16e-29	0	9.89e-142	6.72e-266	0.0538		1	1	1	1	0.799	1
OG0000134	AP2EREBP_tnt.AT3G60490_col_a	DDWWKTGTCGGTGG	1	1	3.85e-267	8.3e-26	1.03e-36	1		1	1	1	1	1	1
OG0000134	AP2EREBP_tnt.At4g16750_col_a	CNHCDYCRCCGACAH	1	2.48e-35	0	4.26e-220	0	0.051		1	1	1	1	1	1
OG0000011	AP2EREBP_tnt.AT4G18450_col_a	RYGGCGGCGGHGGHGGH	1	2.55e-38	0	4.21e-181	0	0.0193		1	1	1	1	0.00142	1
OG0000134	AP2EREBP_tnt.At4g32800_col	HDCCACCGACAMWWHH	1	1	7.21e-257	2.46e-29	1.52e-59	1		1	1	1	1	1	1
OG0000582	AP2EREBP_tnt.At5g18450_col_a	GGHGGAGGCGGTGGH	1	6.45e-33	0	1.12e-184	7.39e-267	5.08e-05		1	1	0.81	1	0.314	1
OG0000582	AP2EREBP_tnt.DREB19_col_a	NNHHTHMACCGACWTWR	1	0.000323	0	1.79e-69	5.67e-107	0.0634		1	1	1	1	1	1
OG0000582	AP2EREBP_tnt.DREB2_col_a	NRDYDAWGKCGGTGRHKRNDR	0.997	3.93e-16	0	9.54e-135	7.81e-214	0.267		1	1	1	1	1	1
OG0000011	AP2EREBP_tnt.ERF1_col_a	YHNYMDYMGCCGCCRYHDHHDHHNHHNN	1	3.61e-37	0	3.49e-132	6.31e-276	0.599		1	1	1	1	0.677	1
OG0000011	AP2EREBP_tnt.ERF10_col_a	NCCDCCNYCDCCGCCGCCRYH	1	2.86e-41	0	3.06e-197	0	0.116		1	1	1	1	1.92e-06	1
OG0000011	AP2EREBP_tnt.ERF104_col_a	CDCCDCCDCCGCCGCCRYH	1	1.85e-46	0	1.31e-207	0	0.00297		1	1	1	1	2.96e-05	1
OG0000011	AP2EREBP_tnt.ERF105_col	RHRRYGGCGGCGGHG	1	2.13e-46	0	9.87e-172	0	0.258		1	1	1	1	0.00146	1
OG0000011	AP2EREBP_tnt.ERF11_col_b	CCDCCKCCGCCGYCA	1	3.5e-42	0	1.97e-197	0	0.147		1	1	1	1	0.0596	1
OG0000011	AP2EREBP_tnt.ERF115_col_a	CCGCCGCCRYCGCCG	1	2.4e-42	0	1.88e-226	0	4.32e-06		1	1	1	1	0.0026	1
OG0000011	AP2EREBP_tnt.ERF13_col_b	MKCMGCCGCCATWDY	1	1.59e-40	9.88131291682493e-324	2.63e-139	1.14e-288	1		1	1	1	1	1	1
OG0000011	AP2EREBP_tnt.ERF15_col	CDCCDCCGCCGCCRY	1	2.49e-41	0	2.83e-185	0	0.0164		1	1	1	1	0.058	1
OG0000011	AP2EREBP_tnt.ERF2_col_a	YCDCCDCCDCCGCCGCCRYYD	1	5.24e-44	0	6.4e-207	0	0.0721		1	1	1	1	0.00059	1
OG0000011	AP2EREBP_tnt.ERF3_col_a	TGRCGGCGGMGGHGG	1	4.48e-48	0	1.24e-189	0	0.0254		1	1	1	1	0.199	1
OG0000134	AP2EREBP_tnt.ERF38_col_a	TGTCGGTGRHGDHDD	1	5.31e-18	0	1.29e-172	6.44e-307	0.888		1	1	1	1	1	1
OG0000011	AP2EREBP_tnt.ERF4_col_a	YCKCCGCCGCCAHHD	1	9.69e-44	0	2.21e-154	8.11e-310	1		1	1	1	1	0.861	1
OG0000582	AP2EREBP_tnt.ERF48_col_a	GGMGGYGGHGGYGGYGGTGGW	1	2.49e-48	0	7.54e-171	2.47e-253	0.00439		1	1	0.71	1	0.689	1
OG0000011	AP2EREBP_tnt.ERF5_col_a	CCDCCGCCGCCGCCR	1	8.63e-46	0	1.54e-214	0	0.000239		1	1	1	1	0.0874	1
OG0000011	AP2EREBP_tnt.ERF6_col	CCDYCDCCGCCGCCRCHDCHD	1	1.02e-49	0	7.56e-159	3.3399998713136e-317	0.919		1	1	1	1	0.0158	1
OG0000011	AP2EREBP_tnt.ERF7_col_a	YCNCCNCCDYCDCCGCCGYCA	1	1.84e-51	0	6.75e-231	0	0.000159		1	1	1	1	0.000173	1
OG0000011	AP2EREBP_tnt.ERF73_col_a	YCDYCKCCGCCGCCRYHDYHN	1	4.18e-49	0	1.6e-163	0	0.0708		1	1	1	1	0.00137	1
OG0000011	AP2EREBP_tnt.ERF8_col_a	NCCDCCGCCGCCGYM	1	4.01e-43	0	2.41e-203	0	0.00298		1	1	1	1	0.0219	1
OG0000011	AP2EREBP_tnt.ERF9_col_a	YGGCGGHKRYGGCGGCGGMGR	1	8.38e-38	0	6.66e-223	0	0.000176		1	1	1	1	0.00247	1
OG0000011	AP2EREBP_tnt.ESE1_col_a	HGRYGGCGGCGGHGG	1	6.65e-46	0	2.74e-196	0	0.064		1	1	1	1	0.00322	1
OG0000080	AP2EREBP_tnt.PLT1_col_a	KGCACGVWTHYCGAGRHRD	1	1	2.54e-274	0.193	0.897	0.797		1	1	1	1	1	1
OG0000080	AP2EREBP_tnt.PLT3_col_a	CCTCGRDAWNCGTGM	1	1	0	2.28e-08	0.878	1		1	1	1	1	1	1
OG0000134	AP2EREBP_tnt.Rap210_col_a	HDDTGTCGGCRRHDD	1	0.00387	0	2.6e-116	6.35e-229	0.996		1	1	1	1	1	1
OG0000011	AP2EREBP_tnt.RAP211_col_a	CYDYCDYCGCCGGCN	1	9.03e-53	0	1.16e-241	0	0.0986		1	1	1	1	0.224	1
OG0000011	AP2EREBP_tnt.RAP212_col_a	NGRHDRHDRYGGCGGCGGHGR	1	3.47e-40	0	5.79e-175	0	0.00756		1	1	1	1	0.0405	1
OG0000011	AP2EREBP_tnt.RAP26_col_a	TKGCGGCGGMGGHGG	1	1.98e-44	0	1.17e-192	0	0.000688		1	1	1	1	0.000817	1
OG0000011	AP2EREBP_tnt.RRTF1_col_a	RWWATKRCGGCGGMG	1	1.73e-31	0	3.35e-141	1.68e-297	1		1	1	1	1	1	1
OG0000134	AP2EREBP_tnt.TINY_col_a	HDYCACCGACAHHDN	1	3.04e-08	0	6.29e-126	5.16e-256	1		1	1	1	1	1	1
OG0000942	ARF_tnt.ARF16_col_b	TTTACGKTTTTGGCGGRAAAA	1	1	1	1	1	0.588		1	1	1	0.000237	1	1
OG0002628	ARID_tnt.AT1G04880_col_a	TATAWTATATAGTTTT	1	1	1	1	1	4.72e-23		1	1	1	7.38e-20	0.993	1
OG0002763	ARID_tnt.AT1G20910_col_a	HAAWTYAATTT	0.923	1	1	1	1	2.48e-23		1	1	0.116	4.7e-57	2.1e-09	1
OG0002628	ARID_tnt.At1g76110_col_a	WWWATTTAATT	1	1	1	1	1.65e-15	1.12e-72		1	1	1	6.47e-67	0.000611	1
OG0002763	ARID_tnt.AT2G17410_col_a	AAWTTRAAATTAAWT	1	1	1	1	1	2.14e-24		1	1	4.83e-09	3.24e-74	1.86e-06	1
OG0002628	ARID_tnt.At3g13350_col_a	TTATWA	0.0323	1	1	1	1	1.12e-50		1	1	1	2.3e-46	3.8e-09	1
OG0002780	bHLH_tnt.bHLH10_col_a	DNHDDTGTCGGTGR	1	0.0283	0	7.12e-110	3.47e-231	1		1	1	1	1	1	1
OG0000763	bHLH_tnt.bHLH104_col_b	GVCACGTGBCDDCMNSKGSM	1	1	4.11e-262	0.96	4.56e-20	0.000118		1	1	1	1	1	1
OG0000993	bHLH_tnt.bHLH130_col_a	DKCMACTTGCM	1	1	8.38e-21	1	1	1		1	0.891	1	4.68e-08	2.9e-06	1
OG0002017	bHLH_tnt.bHLH18_col_a	CRCGTKWWHCACGTGKN	1	0.0432	4.25e-20	1	0.645	9.45e-06		1	1	1	1	1	1
OG0003594	bHLH_tnt.bHLH28_col_a	WWYTGTACGGAH	1	1	0.0294	0.0264	2.07e-53	7.86e-09		1	1	0.234	1	1	1
OG0000121	bHLH_tnt.bHLH31_col	VWBDHVNCACGTGBNHNWSWC	1	1	1.63e-129	1	0.393	5.16e-10		1	1	1	0.0988	1	1
OG0000763	bHLH_tnt.bHLH34_col	GTGNNNRVCACGTGBCDNHDBDH	1	1	3.77e-267	1	4.52e-07	6.46e-08		1	1	1	1	1	1
OG0000121	bHLH_tnt.bHLH64_col_a	ACCAGT	1	1	0	0.435	1	1		1	0.325	0.66	1	1	8.34e-06
OG0001208	bHLH_tnt.bHLH69_col_a	CGTGNKWBGCACGTG	1	1	3.43e-13	1	1	3.2e-06		1	0.617	1	1	1	1
OG0000121	bHLH_tnt.bHLH74_col_a	CGTGANDVBCACGTGMBNNCW	1	1	3.72e-99	1	1	1.66e-10		1	1	1	1	1	1
OG0000121	bHLH_tnt.bHLH77_col_a	RWDWNGBCACGTGMK	1	1	5.16e-73	1	8.88e-05	2.67e-05		1	1	1	0.00172	1	1
OG0000993	bHLH_tnt.bHLH80_col_a	TGCAAGTKGMH	1	1	1.74e-19	1	1	1		1	0.639	1	4.1e-06	6.65e-06	1
OG0001923	bHLH_tnt.BIM1_col_a	CACGTGACHHNYMY	1	1	8.46e-72	1	1	2.39e-06		1	0.994	1	0.7	1	1
OG0001923	bHLH_tnt.BIM2_col_v3b	CACGTGMCHHNCACG	1	1	3.14e-79	1	1	1.58e-10		1	1	1	1	1	1
OG0001923	bHLH_tnt.BIM3_col_a	ACGTGMNNSTCACGTGAC	1	0.00341	1.67e-43	1	1	1.02e-07		1	1	1	1	1	1
OG0000289	bHLH_tnt.PIF7_col_a	SDKRDWGCCACGTGG	1	1	4.48e-34	1	1	9.91e-10		1	1	1	1	1	1
OG0002323	BSD_tnt.AT1G10720_col_a	AGAAGNTTCTAGAA	0.116	1	1	1	1	1		1	1	0.962	0.000557	0.988	1
OG0000242	bZIP_tnt.ABF2_col_v3a	DWWWNTGCCACGTSWCCW	1	0.681	1	1	1	0.0205		1	1	1	1	1	1
OG0000242	bZIP_tnt.ABI5_col_v3h	DDDWGRWSACGTGGCANH	1	0.992	0.985	1	1	0.000319		1	1	0.989	1	1	1
OG0000242	bZIP_tnt.AREB3_col_v31	DDWGGWSACGTGGCA	1	1	1	1	1	0.0139		1	1	0.957	1	1	1
OG0000666	bZIP_tnt.bZIP16_col_v3a	DDWKSHSACGTGGCA	1	1	1	1	1	0.0118		1	1	1	1	1	1
OG0003093	bZIP_tnt.bZIP28_col_a	DNWKRTSACGTGGCA	1	1	3.53e-14	1	0.228	0.00937		1	1	1	1	1	1
OG0000108	bZIP_tnt.bZIP3_col_a	DDTGMTGACGTGGCA	1	1	5.8e-20	1	1	0.873		1	1	0.925	1	1	1
OG0000108	bZIP_tnt.bZIP42_col_a	TGCTGACGTGGC	1	1	0.00859	1	1	0.93		1	1	1	1	1	1
OG0000108	bZIP_tnt.bZIP43_col_a	GCCACGTCAGCA	1	1	3.3e-13	1	1	0.955		1	1	0.983	1	1	1
OG0000108	bZIP_tnt.bZIP44_col	DWWGCTGACGTGGCA	1	1	0.00032	1	1	1		1	1	1	0.992	1	1
OG0000108	bZIP_tnt.bZIP48_col_a	GCCACGTCAGCAWH	1	1	1.93e-12	1	1	0.988		1	1	1	1	1	1
OG0000108	bZIP_tnt.bZIP53_col	DWTGCTGACGTGGCA	1	1	6.34e-18	1	1	0.468		1	1	0.999	1	1	1
OG0000666	bZIP_tnt.bZIP68_col_a	TGCCACGTSABCWHH	1	1	1.16e-11	1	0.925	0.0018		1	1	1	1	1	1
OG0002130	bZIP_tnt.bZIP69_col_a	KMCAGCTGKCA	1	0.676	8.58e-90	1	1	1		1	1	1	1	1	0.987
OG0000666	bZIP_tnt.GBF3_col	TGCCACGTCABCWHH	1	1	1	1	1	0.0656		1	1	1	1	1	1
OG0000108	bZIP_tnt.GBF5_col_v3a	DWTGCTGACGTGGCA	1	1	2.96e-07	1	1	1		1	1	1	1	1	1
OG0000108	bZIP_tnt.GBF6_col	TGCCACGTCAGCAWH	1	1	1.74e-17	1	1	0.436		1	1	0.995	1	1	1
OG0001334	bZIP_tnt.TGA2_col	DRTGACGTCAKCWWHNHHNW	1	1	9.66e-21	1	1	0.14		1	1	1	4.3e-05	1	1
OG0001334	bZIP_tnt.TGA5_col_v3a	DRTGACGTCAKCAW	1	1	2.56e-10	1	1	0.13		1	1	1	3.13e-06	1	1
OG0001334	bZIP_tnt.TGA6_col_a	DRTGACGTCAKCAWH	0.00499	1	6.67e-29	1	1	0.00682		1	1	0.644	0.0016	1	1
OG0001235	BZR_tnt.At1g78700_col_a	YGCACGTGTGV	1	1	3.33e-52	1	2.1e-12	0.00305		1	1	0.96	1	1	1
OG0001235	BZR_tnt.At4g18890_col_a	YGCACGTGTGR	1	1	3.39e-55	1	0.00151	2.35e-06		1	1	1	1	1	1
OG0001235	BZR_tnt.At4g36780_col_a	YCACACGTGCR	1	1	4.53e-45	1	2.61e-10	0.00375		1	1	0.857	1	1	1
OG0002300	C2C2COlike_tnt.AT5G59990_col_a	DNRAAATGRACGGTBGAGATT	1	1	5.58e-30	1	1	1		1	1	0.912	1	1	1
OG0000026	C2C2dof_tnt.Adof1_col_a	AAAAAVAAAAAGTARAAAAWR	0.715	1	1	1	1	0.00127		1	0.000253	7.41e-09	9.02e-99	3.58e-26	9.44e-07
OG0000026	C2C2dof_tnt.AT1G47655_col_a	NNAWAAAGTRR	1	1	1	1	1	0.0568		1	1	1	6.83e-52	1.86e-18	1
OG0000026	C2C2dof_tnt.At1g64620_100ng20cy_b	WWAAANNAAAAAGKWAAAW	0.855	1	1	1	1	9.32e-07		1	0.0387	3.04e-08	1.22e-104	7.28e-28	0.00511
OG0000026	C2C2dof_tnt.AT1G69570_col_a	TTTTYACTTTTTYTTTTTTTTTTTTTW	1	1	1	1	1	7.47e-06		1	0.2	3.23e-12	6.93e-93	7.8e-20	4.68e-05
OG0000026	C2C2dof_tnt.AT2G28810_col_a	TTYTTTTTTTTTWACTTTTTB	1	1	1	1	1	1.5e-05		1	0.141	3.44e-11	1.57e-98	1.85e-24	0.989
OG0000026	C2C2dof_tnt.At3g45610_col_a	KTWACTTTTTNNYTTTTTT	0.634	1	1	1	1	0.00389		1	0.00137	8.3e-06	3.47e-92	1.17e-25	0.000374
OG0000026	C2C2dof_tnt.AT3G52440_col_a	VAWAAAGKDAA	0.884	1	1	1	1	0.339		1	1	0.0612	2.32e-65	3.61e-23	1
OG0000026	C2C2dof_tnt.At4g38000_col_a	HTTTTTWTTTTTTTTTTTTWWCTTTTTH	0.361	1	1	1	1	1.66e-07		1	0.863	1.43e-12	7.82e-102	7.88e-27	0.574
OG0000026	C2C2dof_tnt.At5g62940_col_a	RAAAAAADVAAAAAGKWAAWA	1	1	1	1	1	0.000394		1	0.003	4.7e-10	1.77e-95	5.51e-24	1.72e-07
OG0000026	C2C2dof_tnt.AT5G66940_col_a	WHTTTTTTHYTTTTTACTTTTTNHTTTWW	0.148	1	1	1	1	4.09e-06		1	0.0236	1.45e-13	3.12e-98	3.57e-23	1.58e-06
OG0000026	C2C2dof_tnt.CDF3_col_a	AAAARDNAAAAAGTRAAAA	1	1	1	1	1	0.00167		1	0.0309	6.9e-07	5.96e-89	8.57e-21	0.00169
OG0000026	C2C2dof_tnt.COG1_col_a	RWAAAAADDAAAAAGTRAAAA	1	1	1	1	1	3.06e-07		1	0.00147	3.69e-11	6.99e-93	3.05e-20	7.54e-05
OG0000026	C2C2dof_tnt.dof24_col_a	HWTTTTHACTTTTTN	1	1	1	1	1	4.44e-07		1	1	0.00105	1.52e-90	7.52e-19	1
OG0000026	C2C2dof_tnt.OBP1_col_a	HHYYTTYTTTTTTWVCTTTTT	0.664	1	1	1	1	0.505		1	0.000218	7.25e-11	2.64e-89	1.77e-25	0.000496
OG0000026	C2C2dof_tnt.OBP3_col_a	TTTWCTTTTTHHYTTTTTTTT	0.562	1	1	1	1	1.94e-07		1	0.108	2.74e-14	1.36e-102	4.44e-25	0.0364
OG0000026	C2C2dof_tnt.OBP4_col_a	VAAAAAGKWAAWWW	1	1	1	1	1	2.79e-05		1	0.382	0.0189	6.9e-89	6.38e-22	1
OG0000061	C2C2gata_tnt.GATA1_col_a	RTGRTGRTGRTGRTG	1	0.001	0	1.6e-108	9.21e-200	0.973		1	1	1	1	1	1
OG0000061	C2C2gata_tnt.GATA12_col_a	RATYYAGATCTRA	0.474	1	1.79e-31	1	1	1		1	1	1	7.79e-07	1	1
OG0000061	C2C2gata_tnt.GATA14_col_a	TNTAGATCTRDTTYB	0.0504	1	2.63e-13	1	1	1		1	1	1	1.41e-05	1	1
OG0000061	C2C2gata_tnt.GATA15_col_b	CATCATCATCATCATCATC	1	0.798	1.28e-18	0.461	6.57e-12	0.994		1	1	1	2.52e-09	1	1
OG0000061	C2C2gata_tnt.GATA16_col_a	CATCATCATCATCATCATCATCATCAT	1	0.0803	1	1	0.0234	0.359		1	1	0.984	0.000841	1	1
OG0000061	C2C2gata_tnt.GATA19_col_a	YNGATCBGATY	1	1	1.07e-249	1	3.7e-11	1		1	1	1	0.345	1	1
OG0000061	C2C2gata_tnt.GATA20_col_a	ATCSGATC	1	1	2.2e-37	1	9.56e-09	1		1	1	1	0.00242	1	1
OG0000061	C2C2gata_tnt.GATA4_col_a	WYYYAGATCYRRWTY	1	1	2.15e-80	1	1	1		1	1	1	2.98e-07	1	1
OG0000061	C2C2gata_tnt.GATA6_col200_a	YAGATCTAGATHH	1	1	8.65e-25	1	1	1		1	1	1	0.00379	1	1
OG0002293	C2C2gata_tnt.ZML1_col_a	TCATCATCATCATCA	1	1	1.14e-12	1	0.129	0.77		1	1	1	1.14e-06	1	1
OG0002293	C2C2gata_tnt.ZML2_col_a	CATCATCATCATCATCATC	1	0.218	5.78e-29	1.33e-09	6e-28	0.981		1	0.993	0.326	0.00124	1	1
OG0000290	C2H2_tnt.At1g14580_col_a	WWWWTTTTTGTCGTTTTSTK	1	1	1	1	1	0.535		1	0.385	0.999	5.91e-29	5.23e-05	1
OG0001426	C2H2_tnt.At2g41835_col_b	TTGAAAA	0.991	1	1	1	1	4.8e-05		1	0.0868	4.55e-10	3.02e-72	2.12e-20	0.336
OG0003180	C2H2_tnt.At2g48100_col_b	TCACCA	1	1	9.11e-224	0.443	5.83e-08	1		1	0.0343	1	1.71e-15	1	1
OG0001427	C2H2_tnt.At5g22890_col_a	CAGATAAMACCTVMMHHW	1	1	8.84e-53	1	1	1		1	0.931	0.999	0.000885	0.000292	0.0179
OG0000290	C2H2_tnt.At5g66730_col	HAVAAAACGACAAAAAW	1	1	1	1	1	0.0306		1	0.828	0.996	3.62e-24	0.0911	1
OG0000290	C2H2_tnt.AtIDD11_col_a	WWHTTWTTTTTGTCKTTTTBT	1	1	0.683	1	1	0.859		1	0.00191	0.0195	5.84e-65	5.38e-17	0.423
OG0000290	C2H2_tnt.IDD2_col_a	HABWAAACGACAAAA	1	1	1	1	1	0.467		1	0.811	0.616	5.78e-22	0.000488	1
OG0000290	C2H2_tnt.IDD4_col_a	MASAAAAMGACAAAAAW	1	1	1	1	1	0.999		1	0.397	0.891	5.07e-22	9.99e-06	1
OG0000290	C2H2_tnt.IDD7_col_a	HASAAAACGACAAAAAWW	1	1	1	1	1	0.969		1	0.961	0.985	1.18e-20	0.0319	1
OG0000290	C2H2_tnt.JKD_col_a	WWWWTTTTTGTCKTTTTSTD	1	1	1	1	1	0.0511		1	0.171	0.896	1.11e-38	1.23e-07	1
OG0000290	C2H2_tnt.MGP_col_a	HAVAAAACGACAAAAAWWWW	1	1	1	1	1	0.361		1	1	0.628	2.28e-23	0.606	1
OG0000290	C2H2_tnt.NUC_col_a	WWWWTTTTTGTCGTTTTBTD	1	1	1	1	1	0.825		1	0.794	0.249	5.54e-22	0.119	1
OG0001427	C2H2_tnt.STOP1_col_a	CCTBCMCCAGATRHAMCCT	1	1	3.73e-293	6.72e-17	1	1		1	1	1	1	1	0.762
OG0004557	C2H2_tnt.TF3A_col_a	CYTCCTCCTCCTCCTCCTC	1	5.37e-44	0	1.61e-156	5.77e-32	0.678		1	1	1.6e-08	3.44e-07	0.000573	1
OG0001168	C2H2_tnt.WIP5_col_a	WACCTGGAGAAMAWR	1	1	0	0.016	0.926	1		1	4.26e-08	0.0259	2.45e-08	4.06e-06	1.34e-08
OG0002537	C3H_tnt.At1g74370_col_a	RWTARDNWWWWGGATAAGRW	1	1	1	1	1	1		1	0.999	1	5.92e-41	0.000669	1
OG0002320	C3H_tnt.U2AF35B_col_a	TTGTTGA	0.000884	1	1	1	1	1		1	0.00836	3.25e-06	6.72e-46	2.13e-15	0.106
OG0000271	CAMTA_tnt.CAMTA1_col_a	AAARCGCGTGDD	1	1	1.68e-212	2.06e-19	1.76e-51	1		1	1	1	1	1	1
OG0000271	CAMTA_tnt.CAMTA5_col_a	NCGYGTNDDAWVCGYGTD	0.998	1	0	2.94e-13	8.18e-76	0.188		1	1	1	1	1	1
OG0000597	CCAATHAP3_tnt.HAP3_col_a	TCCATCAWC	1	1	1.26e-08	1	0.367	1		1	0.933	0.232	5.35e-31	0.0291	0.988
OG0001867	CPP_tnt.AT2G20110_col_a	WTTTAAATTTTTWAA	1	1	1	1	1	9.78e-19		1	1	1	1.49e-52	0.0888	1
OG0001086	CPP_tnt.SOL1_col	WTTWAAAATTTAAAW	0.982	1	1	1	1	6.3e-17		1	1	1	2.4e-46	0.306	1
OG0001086	CPP_tnt.TCX2_col_a	WTTYAAAATTYAAAW	0.998	1	1	1	1	8.44e-08		0.708	1	0.105	5.34e-32	0.00173	1
OG0001086	CPP_tnt.TSO1_col_a	WWTTWAAAATTTAAA	0.606	1	1	1	1	6.67e-14		1	1	1	2.18e-45	0.0235	1
OG0002465	DBP_tnt.AT3G51470_col_a	TWMSGTRCACCWBCA	0.932	1	0	1.21e-32	5.64e-31	1		1	1	1	1	1	1
OG0001456	E2FDP_tnt.E2FA_col_a	WWWWGGCGCCAAAA	0.602	2.65e-12	2.06e-198	0.00851	1.17e-29	1		1	1	1	1	1	1
OG0001456	E2FDP_tnt.E2FC_col_a	AWDDWGGCGCCAAAA	0.821	1	0.00446	1	1	1		1	1	1	0.00831	1	1
OG0002015	EIL_tnt.EIN3_col_a	GWCYARRTTCAWTGW	3.87e-07	0.502	1.76e-91	1	1	1		1	1	1	1.15e-13	0.00303	1
OG0001287	FHA_tnt.FHA2_col_b	TRDCKTGTTCHRYACGCTWMY	0.923	1	1	0.214	0.958	5.99e-12		1	1	0.176	0.948	0.947	1
OG0001466	G2like_tnt.At1g13300_col_a	DGWATCRAAGATTCY	0.00716	1	1	1	1	1		1	1	1	3.28e-29	3.62e-05	1
OG0001466	G2like_tnt.At1g25550_col	RGAATMTTCND	0.000411	1	1	1	1	1		1	1	1	1.04e-30	5.92e-05	1
OG0001466	G2like_tnt.At1g68670_col	GAATCNAAGATTC	1	1	1	1	1	1		1	1	1	1.37e-14	1.1e-08	1
OG0000045	G2like_tnt.At2g01060_col	AAARGAATATTCY	1	1	1	1	1	1		1	1	1	7.28e-12	0.257	1
OG0001466	G2like_tnt.At2g03500_col_a	RGAATATTCND	1	1	1	1	1	1		1	0.992	1	7.86e-21	0.000402	1
OG0000045	G2like_tnt.AT2G20400_col_a	MGAATATKCCWTDWKNWHWYNDRWHWNWT	1	1	1	1	1	1		1	1	1	5.94e-13	0.00136	1
OG0000045	G2like_tnt.AT2G38300_col_a	AADRGAATDTT	0.00503	1	1	1	1	0.114		1	1	1	1.18e-59	1.79e-18	1
OG0000045	G2like_tnt.At3g04030_col_a	WADRGAATMTTYYD	0.0101	1	1	1	1	1		1	1	0.316	1.65e-43	1.3e-09	1
OG0000045	G2like_tnt.At3g12730_col_a	AAARRGAATATTCY	1	1	1	1	1	1		1	1	1	9.3e-19	0.954	1
OG0000045	G2like_tnt.At3g24120_col_a	VGAATMTD	1.37e-06	1	4.89e-07	1	1	1		1	1	1	6.54e-39	1.75e-07	0.5
OG0000045	G2like_tnt.AT5G45580_col_a	AAWRGAATATTCYN	0.0212	1	1	1	1	1		1	1	0.225	1.38e-32	1.73e-06	1
OG0000802	G2like_tnt.KAN2_col_a	HTHRGAATATTCTTT	0.0296	1	1	1	1	0.0703		1	1	0.462	6.25e-47	2.91e-09	1
OG0000479	GRF_tnt.AtGRF6_col_a	NNDDHWKTGTCAGA	0.0308	1	2.31e-226	1	1	1		1	4.63e-09	1	4.19e-12	1.06e-07	0.926
OG0000467	HB_tnt.ANL2_col_a	GCATTAATTRY	0.374	1	1	1	1.61e-05	2.96e-17		1	1	1	1.64e-26	0.923	1
OG0001520	HB_tnt.ATHB15_col_a	RAWDRTAATGATKAY	1	1	1	1	1	0.000257		1	1	1	7.35e-29	1	1
OG0001520	HB_tnt.PHV_col_a	DTAATCATTAYHWTY	1	1	1	1	1	8.08e-06		1	1	0.0634	1.08e-31	0.997	1
OG0000140	HB_tnt.WOX11_col_a	ARTTAATTARW	0.0145	1	1	1	6.82e-101	1.34e-65		1	1	1	3.92e-21	1	1
OG0006189	HMG_tnt.3XHMGBOX1_col_a	RCGGCGGHGRWDRNGGNRRNG	1	5.11e-57	0	1.97e-263	0	5.41e-05		1	1	0.202	1	0.000112	1
OG0000384	Homeobox_ecoli.HAT2_col_v31	WNYAATCATTD	1	1	1	1	1	1.99e-09		1	0.928	1	6.43e-49	0.00577	1
OG0000384	Homeobox_tnt.HAT1_col_a	NHAATGATTRNWWAW	1	0.961	1	1	1	3.52e-05		1	0.956	1	9.6e-29	8.25e-10	1
OG0000384	Homeobox_tnt.HAT22_col_a	MHYAATCATT	1	1	1	1	1	0.041		1	1	0.213	5.34e-35	3.23e-08	1
OG0000467	Homeobox_tnt.HDG1_col100_a	RYAATTAATGM	1	1	1	1	4.02e-09	9.46e-23		1	1	1	1.58e-33	1	1
OG0000467	Homeobox_tnt.PDF2_col	AAARGAATATTCBAW	1	1	1	1	1	1		1	1	1	1.87e-13	2.46e-05	1
OG0000140	Homeobox_tnt.WUS1_col_a	TCAWTCAWTCA	0.145	1	1	1	1	1		1	0.315	1	2.74e-32	5.27e-12	1
OG0000706	HSF_tnt.HSF3_col_a	GAAGVTTCTAGA	1	1	0.0038	1	1	1		1	1	0.807	6.68e-05	0.22	1
OG0000706	HSF_tnt.HSFA1E_col_a	AGAAGSTTCTAGA	1	1	1	1	1	1		1	1	0.615	5.65e-05	0.715	1
OG0000706	HSF_tnt.HSFA6B_col	RGAASNTTCTAGAAV	1	1	0.0257	1	1	1		1	0.978	0.948	0.000437	0.255	1
OG0002249	HSF_tnt.HSFB4_col_a	AGAAGCTTCTAGAAG	1	1	1	1	1	1		1	0.287	0.0019	0.0102	0.355	1
OG0003136	LIM_tnt.WLIM2A_col_a	TCAAATN	1	1	1	1	1	1		1	0.677	0.00088	7.06e-53	4.11e-17	0.996
OG0000385	LOBAS2_tnt.ASL18_col_a	CCGGAAAATCCGGMR	1	1	0	6.11e-102	7.47e-46	0.882		1	1	1	1	1	1
OG0000385	LOBAS2_tnt.LBD18_col_a	HHDYCKCCGGATTTTCCGS	1	1	0	7.25e-129	4.19e-75	0.075		1	1	1	1	1	1
OG0000385	LOBAS2_tnt.LBD19_col_a	CCGGAAAATCCGGAD	1	1	0	6.89e-27	0.996	1		1	1	1	1	1	1
OG0000946	LOBAS2_tnt.LBD23_col_a	RGCGNAWTTYNCGCY	1	1	0	2.11e-73	1.23e-222	0.996		1	1	1	1	1	1
OG0001988	LOBAS2_tnt.LOB_col_a	WCCGCCGCCDYCKCCGCCGCH	1	2.81e-61	0	2e-216	0	1.22e-05		1	1	0.519	1	0.0607	1
OG0000025	MADS_tnt.AGL13_col_b	TTWCCAAAAAWRGWAAAW	1	1	1	1	1	0.139		1	1	1	4.66e-29	0.0107	1
OG0000025	MADS_tnt.AGL15_col_a	NTTTCCWTTTTDGGWAANT	1	1	1	1	1	1		1	1	1	1.8e-30	7.89e-09	1
OG0000025	MADS_tnt.AGL16_col_a	TTTCCWTTTTDGGWA	1	1	1	1	1	1		1	1	1	9.52e-31	1.11e-05	1
OG0000025	MADS_tnt.AGL42_col_a	CATCATY	1	1	1.19e-08	1	0.0767	1		1	0.109	0.11	7.07e-51	2.68e-07	1
OG0000025	MADS_tnt.AGL6_col_a	TTWCCAAAAAWGGAAAAWW	1	1	1	1	1	0.997		1	1	1	4.36e-41	8.35e-08	1
OG0000025	MADS_tnt.SVP_col_v3b	WYTTTCCHTTTTKGG	1	1	1	1	1	1		1	1	0.92	2.37e-34	2.22e-06	1
OG0000018	MYB_tnt.ATY19_col_a	YHHHAHHWHHYYCACCAACCH	1	1	0	0.0319	1	1		1	1	0.0605	0.0033	0.00109	1
OG0006073	MYB_tnt.MS188_col_a	WWWARKTAGGTRRAM	1	1	0.999	1	1	0.237		1	1	1	3.5e-14	0.138	1
OG0000186	MYB_tnt.MYB1_col_a	DTWACSGTTAAWDHHSTTD	1	1	5.23e-86	1	1	0.997		1	1	1	0.0325	1	1
OG0000018	MYB_tnt.MYB10_col_a	DDDDDDGGTAGGTGRR	1	1	6.97e-72	1	1	1		1	1	1	1.28e-09	0.69	1
OG0000018	MYB_tnt.MYB101_col_a	AAMHNTAACCGAAWH	1	1	2.64e-84	1	1	1		1	1	1	3.16e-13	0.96	1
OG0000186	MYB_tnt.MYB105_col_a	WTHDWWACCGTTA	1	1	5.69e-12	1	1	0.0828		1	0.27	1	0.00738	1	1
OG0000018	MYB_tnt.MYB107_col_a	DWRKTWGGTGARCHAHHD	1	1	1.41e-79	1	1	1		1	0.738	1	3.8e-09	0.0047	1
OG0000018	MYB_tnt.MYB121_col_a	WWWGTTAGGTANRD	1	1	1	1	1	1		1	0.769	1	1.71e-06	0.676	1
OG0000018	MYB_tnt.MYB13_col_a	DNDDKGGTWGGTGRR	1	0.506	4.19e-106	1	1	1		1	1	1	0.000436	1	1
OG0000700	MYB_tnt.MYB3R1_col_a	WWWWDTDACCGTTRN	1	1	1e-77	1	1	0.992		1	1	1	1	1	1
OG0000700	MYB_tnt.MYB3R4_col_a	WWWWWTRACCGTTRN	1	1	2.99e-88	1	1	1		1	1	1	0.983	1	1
OG0000700	MYB_tnt.MYB3R5_col_a	WAAWWDTDACCGTTR	1	1	6.79e-67	1	1	1		1	1	1	0.941	1	1
OG0000018	MYB_tnt.MYB4_col200_a	HWWDWRKTWGGTRRR	1	1	9.79e-09	1	1	1		1	0.998	1	9.09e-21	3.45e-10	1
OG0000018	MYB_tnt.MYB40_col_a	YTYACCWAMYWWH	0.782	1	8.65e-12	1	1	1		1	0.997	1	5.05e-12	0.459	1
OG0000018	MYB_tnt.MYB41_col_a	DTDGTTYACCTAMYT	0.247	1	0.000644	1	1	1		1	1	1	5.75e-05	1	1
OG0000018	MYB_tnt.MYB43_col_a	AWGKTWGGTRARV	1	1	1.05e-14	1	1	1		1	1	1	8.11e-10	0.993	1
OG0000733	MYB_tnt.MYB44_col	DWDWCVGTTAWWWCVGTTR	0.0082	1	1.43e-30	1	1	1		1	1	1	1.91e-05	0.986	1
OG0000186	MYB_tnt.MYB49_col_a	TWKYTYACCTAMYTW	1	1	9.8e-07	1	1	1		1	1	1	5.36e-11	0.000332	1
OG0000186	MYB_tnt.MYB52_col_a	HDWWACCGTTA	1	1	1.47e-77	1	1	0.000921		1	1	1	1	1	1
OG0000018	MYB_tnt.MYB55_col	YYHCAMCHACCAYM	1	1	9.99988867182683e-321	1.29e-20	2.14e-09	0.17		1	1	1	1	1	1
OG0000186	MYB_tnt.MYB56_col_a	WWWWATAACGGWHWT	0.00136	1	0.0106	1	1	0.025		1	1	1	1.44e-13	0.886	1
OG0000018	MYB_tnt.MYB57_col_a	YYTACCTAACTTTW	1	1	1	1	1	0.939		1	1	1	0.116	0.0298	1
OG0000018	MYB_tnt.MYB61_col_a	YYYAMCHACCAHHHH	1	1	2.99e-214	0.0066	1	0.886		1	1	1	0.998	1	1
OG0000018	MYB_tnt.MYB67_col_a	DNDDNDNDDDYGKTWGGTRGR	1	1	7.52e-149	0.292	1	1		1	1	1	0.108	1	1
OG0000733	MYB_tnt.MYB70_col_a	TAACBGWAWWAACH	1	1	4.53e-26	1	1	1		1	0.948	1	3.82e-09	0.00348	1
OG0000733	MYB_tnt.MYB73_col_a	TAACBGWAWHW	0.225	1	2.49e-10	1	1	1		1	0.444	1	0.00102	0.0995	1
OG0000018	MYB_tnt.MYB74_col	BYHYACCTAMCWWH	1	1	0.00805	1	1	1		1	1	1	0.141	1	1
OG0000733	MYB_tnt.MYB77_col_a	HDDWWDWDACVGTTA	1	1	2.99e-147	1	1	1		1	1	1	1	1	1
OG0000018	MYB_tnt.MYB93_col_a	DDKDDDDDRKTWGGTGRAMHW	1	1	5.5e-141	1	1	1		1	1	1	3.7e-12	6.08e-06	1
OG0000018	MYB_tnt.MYB99_col_a	NYYCACCTAMYHH	1	1	3.94e-73	1	1	1		1	1	1	0.00559	0.273	1
OG0002576	MYBrelated_tnt.At1g49010_col_a	HWWAWYCTTATCYWH	1	1	1	1	1	1		1	0.0448	1	1.01e-37	1.01e-07	0.272
OG0001265	MYBrelated_tnt.AT1G72740_col_a	CCTAAACCCTAAWYC	8.7e-06	1	1	0.0651	1	1		1	0.988	2.01e-18	3.87e-09	6.35e-16	0.266
OG0001670	MYBrelated_tnt.At3g09600_col_a	AGATATTTTWDD	0.997	1	1	1	1	0.589		1	1	1	8.63e-45	9.98e-16	1
OG0001670	MYBrelated_tnt.At4g01280_col_a	AGATATTTTTD	1	1	1	1	1	0.216		1	1	1	2.7e-56	6.65e-14	1
OG0002576	MYBrelated_tnt.At5g08520_col_b	DWWDWRGATAAGR	1	1	1	1	1	1		1	1	0.0961	1.38e-17	0.0795	0.601
OG0001740	MYBrelated_tnt.At5g47390_col_b	HHWWYCTTATCCAHW	1	1	1	1	1	1		1	1	1	1.56e-24	0.392	0.975
OG0001670	MYBrelated_tnt.At5g52660_col_a	AGATATTTTTD	1	1	1	1	1	0.935		1	1	1	7.2e-47	5.89e-14	1
OG0001670	MYBrelated_tnt.LCL1_col	AGATATTTTT	1	1	1	1	1	1		1	1	1	1.81e-30	4.83e-11	1
OG0001265	MYBrelated_tnt.TBP3_col_a	WWWWHTWWRCCCTAAWTHH	1	1	1	1	1	0.0581		1	1	1.32e-15	1.24e-16	3.14e-06	0.031
OG0001915	MYBrelated_tnt.TRP1_col	AAACCCTAAACCCTAAACCCTAA	1	1	1	0.269	0.979	1		1	1	0.144	0.0692	0.918	1
OG0001915	MYBrelated_tnt.TRP2_col_a	AAACCCTAAACCCTAAACCC	7.61e-07	1	1	0.47	1	1		1	1	0.000791	0.204	1	1
OG0000120	NAC_tnt.ANAC011_col_a	GTTRCTTGHDDNWSAAGCAAC	1	1	1	1	1	1.27e-21		1	1	1	0.0233	1	1
OG0000120	NAC_tnt.ANAC020_col_v31	TTDCTTGTNNHACAMGYWAYC	0.992	1	1	1	1	8.38e-33		1	1	1	0.134	1	1
OG0000120	NAC_tnt.ANAC028_col_a	CTTSWNHHDCAMGYWA	0.00178	1	1	1	1	3.5e-23		1	1	0.995	5.33e-06	0.807	1
OG0000354	NAC_tnt.ANAC038_col_a	TWRCKTGTDDNACAMGWW	1	1	1	1	0.996	6.73e-30		1	1	1	0.206	0.941	1
OG0000354	NAC_tnt.ANAC046_col	TWACGTGTDNNACAMGHAANY	0.818	1	1	1	1	1.07e-36		1	1	0.996	0.852	0.787	1
OG0000128	NAC_tnt.ANAC047_col	AAGWKACGTGTDNDA	1	1	2.35e-287	0.269	7.85e-17	5.65e-11		1	0.162	1	1	1	1
OG0000128	NAC_tnt.ANAC055_col	DDBCNWDTHNNWCACGTMAYY	1	1	1.11e-143	1	0.00297	2.71e-09		1	1	1	0.889	1	1
OG0000120	NAC_tnt.ANAC057_col_a	WRCKTGTDNNACAAGBA	1	1	1	0.107	1.09e-08	3.66e-19		1	1	0.999	0.866	1	1
OG0000354	NAC_tnt.ANAC058_col_a	CKTGTNHHACAMGTWA	1	1	1	1	1	1.95e-27		1	1	1	1	0.998	1
OG0000120	NAC_tnt.ANAC070_col	GRTWRCGTRWAWWWCAAGCAA	1	1	1	1	1	3.49e-29		1	1	1	0.365	1	1
OG0000120	NAC_tnt.ANAC071_col_a	TRCKTGARRDWSAAG	1	0.219	1	4.36e-05	1.26e-10	2.11e-08		1	1	1	0.0999	1	1
OG0000354	NAC_tnt.ANAC079_col	RTWRCGTGTDDNACAMGHAAH	1	1	1	1	1	1.97e-37		1	1	0.912	0.0351	0.974	1
OG0000128	NAC_tnt.ANAC083_col_v3a	TTRCKTGTDNHWYACGYWA	1	1	1	1	1	6.81e-40		1	1	0.752	0.529	1	1
OG0000354	NAC_tnt.ANAC087_col_v3a	TWRCGTGTNNNACAAGHAA	1	1	1	1	1	1.15e-38		1	1	0.999	0.0268	1	1
OG0000354	NAC_tnt.ANAC092_col_v3a	CKTGTNNMACAMGYA	1	1	1	0.00399	1.51e-09	5.89e-17		1	1	0.28	0.941	1	1
OG0000120	NAC_tnt.ANAC096_col	CTTGHRVNWSAAGHAA	1	1	1	1	1	1.93e-17		1	1	0.73	6.35e-12	0.0179	1
OG0000128	NAC_tnt.ATAF1_col_a	KACGTRWNNNAHWYGNHWWCYD	1	1	0	0.00308	1.57e-57	1.06e-16		1	1	1	1	1	1
OG0000354	NAC_tnt.CUC1_col_v31	CKTGTNNNACAAGHAA	1	1	1	1	1	1.27e-29		1	1	0.992	0.43	0.0922	1
OG0000354	NAC_tnt.CUC2_col	CGTGTDDNACAMGNAAHYD	1	1	1	1	1	4.12e-28		1	1	0.976	0.939	1	1
OG0000354	NAC_tnt.CUC3_col_a	RCGTGWRNHACAMGHAAH	1	1	1	1	1	4.49e-23		1	1	0.834	0.134	0.998	1
OG0000128	NAC_tnt.NAM_col_v3a	TDNCGTRWHNNAYACGTAA	1	1	1.63e-107	0.985	0.00361	3.4e-22		1	1	0.822	1	1	1
OG0000128	NAC_tnt.NAP_col_v3a	ACACGYAAYYT	1	1	0	0.0109	2.81e-29	3.2e-07		1	0.984	1	1	1	1
OG0000120	NAC_tnt.NST1_col_v31	TWRCKTRAAWWWCAAGC	1	1	1	1	1	8.81e-13		1	1	1	0.0633	0.0114	1
OG0000120	NAC_tnt.SMB_col_a	GRTWRCGTRHRDHWCAAGYAA	0.989	1	1	1	1	5.27e-32		1	1	0.93	1	1	1
OG0000120	NAC_tnt.VND1_col_a	CKTGWDNHDYAMG	1	1	0.000336	1.28e-09	0.00788	2.98e-21		1	1	1	1	1	1
OG0000120	NAC_tnt.VND2_col_a	CKTGWANHWCAMGCA	1	1	1	0.975	3.84e-15	1.01e-10		1	1	1	0.0536	1	1
OG0000120	NAC_tnt.VND3_col	CKTRHANHWSAAGCAA	0.281	1	1	1	1	8.01e-18		1	1	1	1.66e-06	1	1
OG0000120	NAC_tnt.VND4_col	CKTRAAWHWYAMGCA	1	1	1	1	2.22e-08	3.49e-10		1	1	0.982	0.0438	1	1
OG0000120	NAC_tnt.VND6_col_v31	TTGCTTGWDNTTYAMGYWAYC	1	1	1	1	1	8.51e-28		1	1	1	0.933	0.985	1
OG0007419	ND_tnt.ASHR1_col_a	HHNHCWTCACCAYNW	1	1	7.16000000157931e-315	3.68e-09	1.19e-27	1		1	0.947	1	7.11e-22	1	1
OG0000399	NLP_tnt.AtNLP4_col_b	DHWGCAGCAGCDDBV	1	1	0	7.19e-41	1.94e-127	1		1	3.75e-10	3.29e-13	0.000201	1	1.41e-14
OG0000875	Orphan_tnt.BBX31_col_a	AAAAAGTAAAAARDW	1	1	1	1	1	1.37e-13		1	0.00244	0.00258	6.94e-95	3.85e-21	1
OG0001506	RAV_tnt.RAV1_col	MWGRTDWTTTYTGTTGB	1	1	1.47e-36	1	1	1		1	2.57e-05	0.00983	7.8e-56	9.46e-37	0.838
OG0000399	RWPRK_tnt.NLP7_col_a	WWWTGVCYYTTSRDD	1	1	0.00142	1	1	1		1	0.994	1	1.39e-12	3.06e-06	0.521
OG0000226	RWPRK_tnt.RKD2_col_a	NHGACKYTTCRDCTTCCYH	1	0.00159	2.36e-166	5.89e-20	1	1		1	1	1	1	1	1
OG0002663	S1Falike_tnt.AT3G09735_col_a	RGAAGVTTCTAGAAV	1	1	1	1	1	1		1	1	0.975	7.94e-05	0.591	1
OG0002031	SBP_tnt.SPL1_col_a	WWWTGTACGGA	1	1	0.00347	0.00801	1.21e-108	3.16e-09		1	1	0.735	1	1	1
OG0000083	SBP_tnt.SPL11_col100_a	WDHMAGTACAA	1	1	1	1	2.2e-05	0.973		1	0.326	1	9.49e-09	0.00967	1
OG0000083	SBP_tnt.SPL13_col_a	WTTGTACGGAH	1	1	5.12e-10	1	8.01e-66	4.27e-11		1	1	0.822	1	1	1
OG0002031	SBP_tnt.SPL14_col_a	TCCGTACAWWW	1	1	7.1e-05	6.73e-05	1.16e-85	6.05e-08		1	1	0.28	1	1	1
OG0000083	SBP_tnt.SPL15_col_a	DWAYTGTACGGAHR	1	1	0.813	0.997	2.11e-26	5.85e-07		1	1	0.575	1	0.999	1
OG0000083	SBP_tnt.SPL3_col_a	TCCGTACA	1	1	6.93e-05	9.55e-13	2.02e-86	5.17e-07		1	1	0.015	1	1	1
OG0000083	SBP_tnt.SPL5_col_a	WAYTGTACGGAH	1	1	1	0.366	1.76e-25	2.82e-05		1	1	0.0587	1	0.646	1
OG0000083	SBP_tnt.SPL9_col_a	HWTGTACKKWH	1	1	7.22e-35	0.943	2.3e-127	1e-20		1	1	1	1	1	1
OG0003618	Trihelix_tnt.AT1G76880_col_a	AYRGTAAAAAWDDWWW	1	1	1	1	1	4.39e-10		1	1	0.998	1.72e-67	8.93e-20	0.982
OG0003032	Trihelix_tnt.AT2G33550_col_a	WDDNHHAWDTRCCCTWAA	1	1	1	1	1	1		1	1	0.00643	2.34e-18	0.0684	1
OG0003618	Trihelix_tnt.GT2_col_a	WTTTTTACCGYHDT	1	1	1	1	1	0.00258		1	0.0123	1	1.29e-61	6.55e-19	1
OG0001681	Trihelix_tnt.GT3a_col_a	RRCACGTGTHWAAWDTD	1	1	1	1	0.998	2.08e-09		1	1	0.906	6.02e-07	0.779	1
OG0000243	WRKY_tnt.WRKY20_col_a	DNCGTTGACYWDD	1	1	8.37e-08	1	1	1		1	0.000629	1	4.46e-25	1	1
OG0001828	WRKY_tnt.WRKY21_col	AAAAGTCAACG	1	1	1	1	0.133	1		1	0.0434	1	5.72e-31	1	1
OG0000095	WRKY_tnt.WRKY24_col_a	NCGTTGACTTTTTW	1	1	1	1	0.0313	1		1	0.501	1	1.39e-28	1	1
OG0000243	WRKY_tnt.WRKY25_col_a	AAWAGTCAACG	1	1	1	1	1	1		1	0.0031	0.959	1.46e-33	0.997	1
OG0000243	WRKY_tnt.WRKY26_col_a	AAAAGTCAACGNY	1	1	1	1	0.00244	1		1	0.0381	1	1.2e-30	1	1
OG0000095	WRKY_tnt.WRKY28_col_a	DDCGTTGACTTTT	1	1	1	1	1	1		1	0.0643	1	1.85e-35	0.00504	1
OG0000243	WRKY_tnt.WRKY3_col_a	AAAAGTCAACG	0.0337	1	1	1	1	1		1	0.0408	0.541	1.11e-32	1	1
OG0000441	WRKY_tnt.WRKY31_col_a	DDNNHWRHHAAAGTCAACG	0.0129	1	0.0065	1	0.707	1		1	0.415	0.412	1.59e-27	1	1
OG0000243	WRKY_tnt.WRKY33_col_a	AAAAGTCAACG	0.0325	1	1	1	1	1		1	0.0267	0.681	1.02e-32	1	1
OG0000441	WRKY_tnt.WRKY42_col_a	BWTDMHHHNNCGTTGACTWWD	1	1	5.93e-09	1	1	1		1	0.288	0.853	5.42e-22	1	1
OG0000095	WRKY_tnt.WRKY43_col_a	DNCGTTGACTTTTT	0.55	1	1	1	0.0116	1		1	0.23	1	7.83e-31	1	1
OG0000095	WRKY_tnt.WRKY45_col_a	CGTTGACTTTTT	1	1	1	1	0.171	1		1	0.0241	0.849	9.97e-33	0.983	1
OG0000441	WRKY_tnt.WRKY47_col_a	MYYKNCGTTGACYW	0.806	0.984	2.4e-24	1	0.0278	0.806		1	1	1	2.36e-07	1	1
OG0000095	WRKY_tnt.WRKY50_col_a	YKTTGACTTTTTH	1	1	1	1	1	1		1	0.0182	0.328	4.85e-39	0.298	1
OG0000095	WRKY_tnt.WRKY59_col_a	HAAAAGTCAAMN	1	1	1	1	1	1		1	1.37e-06	0.00601	1.14e-40	5.02e-05	1
OG0000441	WRKY_tnt.WRKY6_col_a	CGTTGACTWWDDYWDWNHH	0.0207	0.523	0.284	1	0.813	1		1	0.0979	1	1.19e-26	1	1
OG0000095	WRKY_tnt.WRKY71_col_a	AAAAGTCAACG	1	1	1	1	0.963	1		1	0.237	0.433	5.53e-33	1	1
OG0000095	WRKY_tnt.WRKY75_col_a	AAAAGTCAACGNH	1	1	1	1	0.158	1		1	0.0752	1	1.51e-27	1	1
OG0000095	WRKY_tnt.WRKY8_col	NAAAAAGTCAACGNH	1	1	1	1	0.0197	1		1	0.0134	1	6.3e-29	1	1
OG0001085	ZFHD_tnt.ATHB25_col_a	THAYTAATTAHNHWW	1	1	1	1	5.82e-74	4.47e-71		1	1	1	1.65e-41	1	1
